# Oligogenic combinations of rare variants influence specific phenotypes in complex disorders

**DOI:** 10.1101/2021.10.01.462832

**Authors:** Vijay Kumar Pounraja, Santhosh Girirajan

**Affiliations:** Department of Biochemistry and Molecular Biology, Pennsylvania State University, University Park, PA 16802; Bioinformatics and Genomics Graduate Program, The Huck Institute of the Life Sciences, University Park, PA 16802; Department of Anthropology, Pennsylvania State University, University Park, PA 16802

**Keywords:** oligogenic, complex disorders, autism, rare variants

## Abstract

Genetic studies of complex disorders such as autism and intellectual disability (ID) are often based on enrichment of individual rare variants or their aggregate burden in affected individuals compared to controls. However, these studies overlook the influence of combinations of rare variants that may not be deleterious on their own due to statistical challenges resulting from rarity and combinatorial explosion when enumerating variant combinations, limiting our ability to study oligogenic basis for these disorders. We present a framework that combines the apriori algorithm and statistical inference to identify specific combinations of mutated genes associated with complex phenotypes. Our approach overcomes computational barriers and exhaustively evaluates variant combinations to identify non-additive relationships between simultaneously mutated genes. Using this approach, we analyzed 6,189 individuals with autism and identified 718 combinations significantly associated with ID, and carriers of these combinations showed lower IQ than expected in an independent cohort of 1,878 individuals. These combinations were enriched for nervous system genes such as *NIN* and *NGF*, showed complex inheritance patterns, and were depleted in unaffected siblings. We found that an affected individual can carry many oligogenic combinations, each contributing to the same phenotype or distinct phenotypes at varying effect sizes. We also used this framework to identify combinations associated with multiple comorbid phenotypes, including mutations of *COL28A1* and *MFSD2B* for ID and schizophrenia and *ABCA4, DNAH10* and *MC1R* for ID and anxiety/depression. Our framework identifies a key component of missing heritability and provides a novel paradigm to untangle the genetic architecture of complex disorders.

**SIGNIFICANCE:** While rare mutations in single genes or their collective burden partially explain the genetic basis for complex disorders, the role of specific combinations of rare variants is not completely understood. This is because combinations of rare variants are rarer and evaluating all possible combinations would result in a combinatorial explosion, creating difficulties for statistical and computational analysis. We developed a data mining approach that overcomes these limitations to precisely quantify the influence of combinations of two or more mutated genes on a specific clinical feature or multiple co-occurring features. Our framework provides a new paradigm for dissecting the genetic causes of complex disorders and provides an impetus for its utility in clinical diagnosis.
