## Supplementary Table 1 for "Oligogenic combinations of rare variants influence specific phenotypes in complex disorders"

### Sheet: Supp_Table_1
Supplementary Table 1 - Page 1 of 1
This page of the table shows the list of 148 gene pairs identified by RareComb as significant when using variants common between SPARK and SSC cohorts to compare 1,215 probands diagnosed with intellectual disability (ID) with 4,974 probands without ID
Row Explanations
Each row represents a significant gene pair along with the metrics calculated by RareComb
Column Explanations
Item_1 - Name of the first gene in the combination
Item_2 - Name of the second gene in the combination.
Case_Obs_Count_I1 - Observed frequency of the individual gene 'Item_1' in cases.
Case_Obs_Count_I2 - Observed frequency of the individual gene 'Item_2' in cases.
Case_Exp_Prob_Combo - Expected probability of the cooccurring event within the combination in cases.
Case_Obs_Prob_Combo - Observed probability of the cooccurring event within the combination in cases.
Case_Exp_Count_Combo - Expected frequency of the cooccurring event within the combination in cases.
Case_Obs_Count_Combo - Observed frequency of the cooccurring event within the combination in cases.
Case_pvalue_more - p-values from the one-tailed binomial test to evaluate if the observed frequency is greater than the expected frequency of cooccurring events in cases.
Cont_Obs_Count_I1 - Observed frequency of the individual gene 'Item_1' in controls.
Cont_Obs_Count_I2 - Observed frequency of the individual gene 'Item_2' in controls.
Cont_Exp_Prob_Combo - Expected probability of the cooccurring event within the combination in controls.
Cont_Obs_Prob_Combo - Observed probability of the cooccurring event within the combination in controls.
Cont_Exp_Count_Combo - Expected frequency of the cooccurring event within the combination in controls.
Cont_Obs_Count_Combo - Observed frequency of the cooccurring event within the combination in controls.
Control_pvalue_more - p-values from the one-tailed binomial test to evaluate if the observed frequency is greater than the expected frequency of cooccurring events in controls.
Case_Adj_Pval_BH - p-values of the combination in cases adjusted for multiple testing using the 'Benjamini-Hochberg' method.
Case_Adj_Pval_bonf - p-values of the combination in cases adjusted for multiple testing using the 'bonferroni' method.
Effect_Size - Effect size measured as Cohen's d capturing the magnitude of difference in frequency of cooccurring events between cases and controls.
Power_One_Pct - Available statistical power for the 2-sample 2-proportion test to compare the frequencies of cooccurring events in cases and controls at 1% significance threshold.
Power_Five_Pct - Available statistical power for the 2-sample 2-proportion test to compare the frequencies of cooccurring events in cases and controls at 5% significance threshold.
Item_1_SFARI_Ind - Indicates if the first gene in the gene pair is a SFARI gene
Item_2_SFARI_Ind - Indicates if the second gene in the gene pair is a SFARI gene
Item_1	Item_2	Case_Obs_Count_I1	Case_Obs_Count_I2	Case_Exp_Prob_Combo	Case_Obs_Prob_Combo	Case_Exp_Count_Combo	Case_Obs_Count_Combo	Case_pvalue_more	Cont_Obs_Count_I1	Cont_Obs_Count_I2	Cont_Exp_Prob_Combo	Cont_Obs_Prob_Combo	Cont_Exp_Count_Combo	Cont_Obs_Count_Combo	Control_pvalue_more	Case_Adj_Pval_BH	Case_Adj_Pval_bonf	Effect_Size	Power_One_Pct	Power_Five_Pct	Item_1_SFARI_Ind	Item_2_SFARI_Ind
ADGRE3	SPTA1	12	43	0.00034954	0.00576132	0.42	7	3.36173e-07	42	163	0.00027671	0	1.38	0	1	0	0.005	0.151953	0.985	0.997	No	No
NOP14	WIF1	24	10	0.000162577	0.00493827	0.2	6	6.88754e-08	60	28	6.79044e-05	0	0.34	0	1	0	0.001	0.140662	0.966	0.993	No	No
ADGRE3	SMIM8	12	23	0.000186963	0.00493827	0.23	6	1.55352e-07	42	54	9.16709e-05	0	0.46	0	1	0	0.002	0.140662	0.966	0.993	No	No
ADCY6	SPATA5L1	16	19	0.000205931	0.00493827	0.25	6	2.72021e-07	52	39	8.19703e-05	0	0.41	0	1	0	0.004	0.140662	0.966	0.993	No	No
ADCY6	ZNF175	16	18	0.000195092	0.00493827	0.24	6	1.98872e-07	52	31	6.51559e-05	0	0.32	0	1	0	0.003	0.140662	0.966	0.993	No	No
FGFR1	OR6K3	16	17	0.000184254	0.00493827	0.22	6	1.42722e-07	28	66	7.46948e-05	0	0.37	0	1	0	0.002	0.140662	0.966	0.993	Yes	No
QRFPR	RNF32	24	17	0.000276381	0.00493827	0.34	6	1.47835e-06	65	34	8.93266e-05	0	0.44	0	1	0	0.023	0.140662	0.966	0.993	No	No
CES5A	ZNF175	48	18	0.000585277	0.00658436	0.71	8	8.47768e-07	138	31	0.000172914	0.000201045	0.86	1	0.5769	0	0.013	0.134108	0.947	0.987	No	No
IFT140	KRT26	25	29	0.000491118	0.00740741	0.6	9	1.50757e-08	66	80	0.000213414	0.000402091	1.06	2	0.286862	0	0	0.132239	0.94	0.985	No	Yes
PKP1	SYNGR4	30	6	0.000121933	0.00411523	0.15	5	5.21695e-07	63	22	5.60211e-05	0	0.28	0	1	0	0.008	0.128388	0.925	0.98	No	No
AK9	KRT80	20	10	0.000135481	0.00411523	0.16	5	8.71552e-07	62	32	8.01918e-05	0	0.4	0	1	0	0.014	0.128388	0.925	0.98	No	No
NPC1	OR1C1	14	8	7.58692e-05	0.00411523	0.09	5	5.09636e-08	33	15	2.00075e-05	0	0.1	0	1	0	0.001	0.128388	0.925	0.98	No	Yes
HHIP	TSKS	22	9	0.000134126	0.00411523	0.16	5	8.29966e-07	40	38	6.14373e-05	0	0.31	0	1	0	0.013	0.128388	0.925	0.98	No	No
C6orf141	MCOLN2	9	17	0.000103643	0.00411523	0.13	5	2.35774e-07	21	59	5.00795e-05	0	0.25	0	1	0	0.004	0.128388	0.925	0.98	No	No
C6orf141	CEP295	9	24	0.000146319	0.00411523	0.18	5	1.26673e-06	21	64	5.43235e-05	0	0.27	0	1	0	0.02	0.128388	0.925	0.98	No	No
HHIP	RAP1GAP2	22	11	0.000163932	0.00411523	0.2	5	2.19692e-06	40	23	3.71857e-05	0	0.18	0	1	0	0.034	0.128388	0.925	0.98	No	No
CDON	SPATA5L1	11	19	0.000141577	0.00411523	0.17	5	1.07948e-06	36	39	5.67487e-05	0	0.28	0	1	0	0.017	0.128388	0.925	0.98	Yes	No
SLC10A6	WDR27	11	20	0.000149029	0.00411523	0.18	5	1.38467e-06	38	108	0.000165881	0	0.83	0	1	0	0.022	0.128388	0.925	0.98	No	No
FAM178B	SLC35A5	10	24	0.000162577	0.00411523	0.2	5	2.11049e-06	28	59	6.67726e-05	0	0.33	0	1	0	0.033	0.128388	0.925	0.98	No	No
KDM5A	ZNF175	12	18	0.000146319	0.00411523	0.18	5	1.26673e-06	33	31	4.13489e-05	0	0.21	0	1	0	0.02	0.128388	0.925	0.98	Yes	No
CTCFL	GRM8	11	14	0.00010432	0.00411523	0.13	5	2.43414e-07	23	39	3.62561e-05	0	0.18	0	1	0	0.004	0.128388	0.925	0.98	No	No
ACSS2	LAMB2	13	15	0.000132094	0.00411523	0.16	5	7.70537e-07	49	23	4.55525e-05	0	0.23	0	1	0	0.012	0.128388	0.925	0.98	No	No
GIMAP8	TIFA	16	13	0.0001409	0.00411523	0.17	5	1.05462e-06	49	20	3.96109e-05	0	0.2	0	1	0	0.016	0.128388	0.925	0.98	No	No
ARRDC4	TIFA	16	13	0.0001409	0.00411523	0.17	5	1.05462e-06	34	20	2.74851e-05	0	0.14	0	1	0	0.016	0.128388	0.925	0.98	No	No
AMACR	ZNF106	14	13	0.000123287	0.00411523	0.15	5	5.5058e-07	59	27	6.43879e-05	0	0.32	0	1	0	0.009	0.128388	0.925	0.98	No	No
GPR3	KIF24	15	16	0.000162577	0.00411523	0.2	5	2.11049e-06	37	26	3.88833e-05	0	0.19	0	1	0	0.033	0.128388	0.925	0.98	No	No
CES5A	LMF1	48	31	0.00100798	0.00823045	1.22	10	6.71333e-07	138	73	0.000407184	0.000804182	2.03	4	0.14744	0	0.01	0.12497	0.908	0.974	No	No
CSGALNACT1	IFT140	18	25	0.000304832	0.00576132	0.37	7	1.35181e-07	75	66	0.000200075	0.000201045	1	1	0.630378	0	0.002	0.123594	0.901	0.971	No	No
FETUB	ZNF106	39	13	0.000343444	0.00576132	0.42	7	2.99126e-07	96	27	0.000104767	0.000201045	0.52	1	0.406155	0	0.005	0.123594	0.901	0.971	No	No
COL4A4	TTYH2	30	15	0.000304832	0.00576132	0.37	7	1.35181e-07	106	34	0.000145671	0.000201045	0.72	1	0.515492	0	0.002	0.123594	0.901	0.971	No	No
FRMD4A	TIMD4	14	23	0.000218124	0.00576132	0.27	7	1.4225e-08	24	70	6.79044e-05	0.000201045	0.34	1	0.286639	0	0	0.123594	0.901	0.971	No	No
NIN	OR5L2	15	25	0.000254026	0.00576132	0.31	7	3.97982e-08	28	57	6.45092e-05	0.000201045	0.32	1	0.274489	0	0.001	0.123594	0.901	0.971	No	No
ALLC	TAAR2	22	17	0.000253349	0.00576132	0.31	7	3.90891e-08	68	55	0.000151168	0.000201045	0.75	1	0.528562	0	0.001	0.123594	0.901	0.971	No	No
STAC	VIL1	18	20	0.000243865	0.00576132	0.3	7	3.02279e-08	49	47	9.30856e-05	0.000201045	0.46	1	0.370626	0	0	0.123594	0.901	0.971	No	Yes
KRTAP1.1	SLC22A14	28	20	0.000379346	0.00576132	0.46	7	5.77739e-07	76	37	0.000113659	0.000201045	0.57	1	0.431851	0	0.009	0.123594	0.901	0.971	No	No
ABCC12	ITPRIPL2	76	13	0.000669275	0.00658436	0.81	8	2.26678e-06	280	19	0.000215031	0.000402091	1.07	2	0.289814	0	0.035	0.12236	0.894	0.969	No	No
FETUB	OR10H4	39	18	0.000475537	0.00658436	0.58	8	1.80984e-07	96	53	0.000205653	0.000402091	1.02	2	0.272673	0	0.003	0.12236	0.894	0.969	No	No
FBRSL1	TYRP1	21	38	0.000540568	0.00658436	0.66	8	4.70833e-07	102	102	0.000420522	0.000402091	2.09	2	0.618299	0	0.007	0.12236	0.894	0.969	Yes	No
KRTAP1.1	PCDH15	28	27	0.000512117	0.00658436	0.62	8	3.14908e-07	76	60	0.000184312	0.000402091	0.92	2	0.233656	0	0.005	0.12236	0.894	0.969	No	Yes
PCDHB6	VPS54	23	30	0.000467408	0.00658436	0.57	8	1.59038e-07	42	100	0.000169761	0.000402091	0.84	2	0.207241	0	0.002	0.12236	0.894	0.969	No	No
NIN	PKD1L2	15	40	0.000406442	0.00658436	0.49	8	5.54833e-08	28	166	0.000187869	0.000603136	0.93	3	0.0686322	0	0.001	0.113344	0.833	0.943	No	No
MMACHC	NRG1	23	36	0.00056089	0.00658436	0.68	8	6.18994e-07	68	80	0.000219881	0.000603136	1.09	3	0.0982957	0	0.01	0.113344	0.833	0.943	No	No
LMOD3	PCDHA1	23	43	0.000669952	0.00658436	0.81	8	2.28356e-06	46	128	0.000237989	0.000603136	1.18	3	0.116989	0	0.035	0.113344	0.833	0.943	No	Yes
CEP295	CYP4A22	24	33	0.000536504	0.00658436	0.65	8	4.4517e-07	64	85	0.000219881	0.000603136	1.09	3	0.0982957	0	0.007	0.113344	0.833	0.943	No	No
ACTBL2	OR2Y1	38	24	0.000617792	0.00658436	0.75	8	1.26211e-06	134	68	0.0003683	0.000603136	1.83	3	0.277934	0	0.02	0.113344	0.833	0.943	No	No
CEP295	F12	24	7	0.000113804	0.00493827	0.14	6	8.52195e-09	64	10	2.58683e-05	0.000201045	0.13	1	0.120737	0	0	0.112303	0.825	0.939	No	No
BRD8	NGF	16	10	0.000108385	0.00493827	0.13	6	6.39494e-09	58	14	3.28204e-05	0.000201045	0.16	1	0.150623	0	0	0.112303	0.825	0.939	No	No
FAM186A	HHIP	10	22	0.000149029	0.00493827	0.18	6	4.14391e-08	42	40	6.79044e-05	0.000201045	0.34	1	0.286639	0	0.001	0.112303	0.825	0.939	No	No
KRT86	VIL1	13	20	0.000176125	0.00493827	0.21	6	1.0979e-07	30	47	5.69912e-05	0.000201045	0.28	1	0.246843	0	0.002	0.112303	0.825	0.939	No	Yes
OR13C3	UNC5B	10	39	0.000264187	0.00493827	0.32	6	1.14199e-06	12	108	5.23834e-05	0.000201045	0.26	1	0.229381	0	0.018	0.112303	0.825	0.939	No	No
IFT140	RPL10L	25	12	0.000203221	0.00493827	0.25	6	2.51943e-07	66	20	5.33534e-05	0.000201045	0.27	1	0.233091	0	0.004	0.112303	0.825	0.939	No	No
OR1L1	PTX4	14	12	0.000113804	0.00493827	0.14	6	8.52195e-09	33	43	5.73549e-05	0.000201045	0.29	1	0.248205	0	0	0.112303	0.825	0.939	No	No
DUSP13	HSD17B13	26	14	0.000246575	0.00493827	0.3	6	7.68714e-07	71	28	8.03535e-05	0.000201045	0.4	1	0.329475	0	0.012	0.112303	0.825	0.939	No	No
KIF24	LRR1	16	15	0.000162577	0.00493827	0.2	6	6.88754e-08	26	29	3.04761e-05	0.000201045	0.15	1	0.14066	0	0.001	0.112303	0.825	0.939	No	No
SRFBP1	ZNF510	24	12	0.000195092	0.00493827	0.24	6	1.98872e-07	59	22	5.24642e-05	0.000201045	0.26	1	0.229691	0	0.003	0.112303	0.825	0.939	No	No
ITPRIPL2	LGALS2	13	15	0.000132094	0.00493827	0.16	6	2.04494e-08	19	70	5.37576e-05	0.000201045	0.27	1	0.234631	0	0	0.112303	0.825	0.939	No	No
LMOD3	OR10H4	23	18	0.000280445	0.00493827	0.34	6	1.60694e-06	46	53	9.85422e-05	0.000201045	0.49	1	0.38748	0	0.025	0.112303	0.825	0.939	No	No
NIN	OR4C11	15	18	0.000182899	0.00493827	0.22	6	1.36731e-07	28	40	4.52696e-05	0.000201045	0.23	1	0.201624	0	0.002	0.112303	0.825	0.939	No	No
MYOM3	TCFL5	22	21	0.00031296	0.00493827	0.38	6	3.0013e-06	70	66	0.000186737	0.000201045	0.93	1	0.605019	0	0.047	0.112303	0.825	0.939	No	No
DEF6	ZNF175	22	18	0.000268252	0.00493827	0.33	6	1.24631e-06	73	31	9.14688e-05	0.000201045	0.45	1	0.365544	0	0.019	0.112303	0.825	0.939	No	No
CA1	MEGF6	20	22	0.000298058	0.00493827	0.36	6	2.27424e-06	54	59	0.000128776	0.000201045	0.64	1	0.473009	0	0.035	0.112303	0.825	0.939	No	No
DLST	LTBP4	13	27	0.000237769	0.00576132	0.29	7	2.54816e-08	22	81	7.20271e-05	0.000402091	0.36	2	0.0507188	0	0	0.111846	0.821	0.938	No	No
CEP192	OR5B21	15	29	0.000294671	0.00576132	0.36	7	1.07769e-07	30	88	0.000106707	0.000402091	0.53	2	0.0996637	0	0.002	0.111846	0.821	0.938	No	No
C6orf201	GPR3	33	15	0.000335315	0.00576132	0.41	7	2.55121e-07	80	37	0.000119641	0.000402091	0.6	2	0.120281	0	0.004	0.111846	0.821	0.938	No	No
GALNT11	KIF24	40	16	0.000433538	0.00576132	0.53	7	1.38984e-06	129	26	0.000135566	0.000402091	0.67	2	0.146917	0	0.022	0.111846	0.821	0.938	No	No
MLXIPL	NRG1	18	36	0.000438957	0.00576132	0.53	7	1.50751e-06	57	80	0.000184312	0.000402091	0.92	2	0.233656	0	0.023	0.111846	0.821	0.938	No	No
KLHDC4	ZNF671	18	19	0.000231672	0.00576132	0.28	7	2.1382e-08	83	37	0.000124128	0.000402091	0.62	2	0.127659	0	0	0.111846	0.821	0.938	No	No
NCAPD2	PKP1	22	30	0.000447086	0.00576132	0.54	7	1.69957e-06	95	63	0.000241909	0.000402091	1.2	2	0.338558	0	0.026	0.111846	0.821	0.938	No	No
ASAP3	ZNF671	29	19	0.000373249	0.00576132	0.45	7	5.19108e-07	79	37	0.000118146	0.000402091	0.59	2	0.117846	0	0.008	0.111846	0.821	0.938	No	No
BBOF1	LMOD3	23	23	0.000358346	0.00576132	0.44	7	3.96448e-07	64	46	0.000118994	0.000402091	0.59	2	0.119226	0	0.006	0.111846	0.821	0.938	No	No
LPA	TCFL5	56	21	0.000796627	0.00740741	0.97	9	8.43103e-07	236	66	0.000629571	0.00100523	3.13	5	0.207245	0	0.013	0.108925	0.796	0.926	No	No
ADAM2	NRG1	30	36	0.000731596	0.00740741	0.89	9	4.20175e-07	134	80	0.000433295	0.00100523	2.16	5	0.0676993	0	0.007	0.108925	0.796	0.926	No	No
CYP24A1	OR2Y1	27	24	0.000438957	0.00658436	0.53	8	9.9194e-08	104	68	0.000285845	0.000804182	1.42	4	0.0561875	0	0.002	0.105743	0.767	0.911	No	No
ACTBL2	SERPINA9	38	25	0.000643533	0.00658436	0.78	8	1.70228e-06	134	56	0.000303306	0.000804182	1.51	4	0.0667035	0	0.026	0.105743	0.767	0.911	No	No
ABCC2	OPRD1	57	22	0.000849464	0.00740741	1.03	9	1.41974e-06	193	68	0.000530462	0.00120627	2.64	6	0.0518726	0	0.022	0.102869	0.738	0.895	No	No
ETV3L	OR6P1	25	26	0.000440312	0.00576132	0.53	7	1.5382e-06	99	118	0.000472178	0.000603136	2.35	3	0.416832	0	0.024	0.10283	0.738	0.895	No	No
KRT75	OR1L1	49	14	0.000464699	0.00576132	0.56	7	2.18664e-06	206	33	0.00027477	0.000603136	1.37	3	0.158494	0	0.034	0.10283	0.738	0.895	No	No
GALNT11	STAC	40	18	0.000487731	0.00576132	0.59	7	2.99465e-06	129	49	0.00025549	0.000603136	1.27	3	0.136198	0	0.047	0.10283	0.738	0.895	No	No
COL6A2	RIOK2	28	18	0.000341411	0.00576132	0.41	7	2.87567e-07	72	65	0.000189162	0.000603136	0.94	3	0.0697394	0	0.004	0.10283	0.738	0.895	No	No
COL12A1	TIAM2	31	21	0.00044099	0.00576132	0.54	7	1.55373e-06	146	48	0.000283258	0.000603136	1.41	3	0.168643	0	0.024	0.10283	0.738	0.895	No	No
ASAP3	SERPINA9	29	25	0.000491118	0.00576132	0.6	7	3.13216e-06	79	56	0.000178815	0.000603136	0.89	3	0.0611108	0	0.049	0.10283	0.738	0.895	No	No
AFMID	GRIN3B	9	37	0.000225575	0.00493827	0.27	6	4.60496e-07	27	157	0.000171337	0.000402091	0.85	2	0.210089	0	0.007	0.100555	0.714	0.881	No	No
MCMDC2	PKD2L1	34	12	0.000276381	0.00493827	0.34	6	1.47835e-06	93	44	0.000165396	0.000402091	0.82	2	0.199377	0	0.023	0.100555	0.714	0.881	No	No
FAM171B	SERPINB11	11	40	0.000298058	0.00493827	0.36	6	2.27424e-06	20	137	0.000110749	0.000402091	0.55	2	0.105994	0	0.035	0.100555	0.714	0.881	No	No
DEFB124	ZNF385D	10	23	0.000155803	0.00493827	0.19	6	5.37282e-08	28	67	7.58265e-05	0.000402091	0.38	2	0.0555292	0	0.001	0.100555	0.714	0.881	No	No
HHIP	PMS1	22	17	0.000253349	0.00493827	0.31	6	8.9816e-07	40	68	0.00010994	0.000402091	0.55	2	0.10472	0	0.014	0.100555	0.714	0.881	No	No
TAS2R8	TIMD4	20	23	0.000311606	0.00493827	0.38	6	2.92826e-06	64	70	0.000181078	0.000402091	0.9	2	0.227764	0	0.046	0.100555	0.714	0.881	No	No
FABP9	SRFBP1	14	24	0.000227608	0.00493827	0.28	6	4.84937e-07	42	59	0.000100159	0.000402091	0.5	2	0.0896482	0	0.008	0.100555	0.714	0.881	No	No
AOC3	TOP1MT	14	21	0.000199157	0.00493827	0.24	6	2.2412e-07	39	82	0.000129261	0.000402091	0.64	2	0.136227	0	0.003	0.100555	0.714	0.881	No	No
TMEM156	UBA7	16	27	0.000292638	0.00493827	0.36	6	2.04855e-06	43	89	0.000154685	0.000402091	0.77	2	0.180247	0	0.032	0.100555	0.714	0.881	No	No
OR5B21	TTYH2	29	15	0.000294671	0.00493827	0.36	6	2.13094e-06	88	34	0.000120934	0.000402091	0.6	2	0.122397	0	0.033	0.100555	0.714	0.881	No	No
C1orf194	SRFBP1	15	24	0.000243865	0.00493827	0.3	6	7.21414e-07	34	59	8.10811e-05	0.000402091	0.4	2	0.0624317	0	0.011	0.100555	0.714	0.881	No	No
LAMB2	OR6P1	15	26	0.000264187	0.00493827	0.32	6	1.14199e-06	23	118	0.000109698	0.000402091	0.55	2	0.104338	0	0.018	0.100555	0.714	0.881	No	No
OR1L1	SYPL2	14	30	0.000284509	0.00493827	0.35	6	1.74452e-06	33	115	0.000153391	0.000402091	0.76	2	0.177956	0	0.027	0.100555	0.714	0.881	No	No
OR2Y1	PCDHGA1	24	15	0.000243865	0.00493827	0.3	6	7.21414e-07	68	38	0.000104443	0.000402091	0.52	2	0.0961669	0	0.011	0.100555	0.714	0.881	No	No
COL18A1	SIPA1	22	19	0.000283155	0.00493827	0.34	6	1.69763e-06	61	72	0.000177521	0.000402091	0.88	2	0.221296	0	0.026	0.100555	0.714	0.881	No	No
CHD1L	CYP2D6.CYP2D7	17	17	0.00019577	0.00493827	0.24	6	2.02909e-07	44	56	9.95931e-05	0.000402091	0.5	2	0.0887974	0	0.003	0.100555	0.714	0.881	No	No
MLXIPL	TEX37	18	21	0.000256059	0.00493827	0.31	6	9.54689e-07	57	45	0.000103675	0.000402091	0.52	2	0.0949887	0	0.015	0.100555	0.714	0.881	No	No
KLHDC4	ZNF175	18	18	0.000219479	0.00493827	0.27	6	3.93152e-07	83	31	0.000103999	0.000402091	0.52	2	0.0954842	0	0.006	0.100555	0.714	0.881	No	No
BUB1B	RNF32	18	17	0.000207285	0.00493827	0.25	6	2.82542e-07	54	34	7.42098e-05	0.000402091	0.37	2	0.0534631	0	0.004	0.100555	0.714	0.881	No	No
CPQ	VIL1	17	20	0.000230317	0.00493827	0.28	6	5.1917e-07	67	47	0.00012728	0.000402091	0.63	2	0.132906	0	0.008	0.100555	0.714	0.881	No	Yes
PCDHB6	VIL1	23	20	0.000311606	0.00493827	0.38	6	2.92826e-06	42	47	7.97876e-05	0.000402091	0.4	2	0.0607066	0	0.046	0.100555	0.714	0.881	No	Yes
LRPAP1	PJA2	5	17	5.75793e-05	0.00411523	0.07	5	1.30695e-08	19	39	2.99507e-05	0.000201045	0.15	1	0.138411	0	0	0.100029	0.709	0.878	No	No
LMOD3	NAAA	23	10	0.000155803	0.00411523	0.19	5	1.71759e-06	46	37	6.87936e-05	0.000201045	0.34	1	0.289788	0	0.027	0.100029	0.709	0.878	No	No
PHRF1	TIFA	12	13	0.000105675	0.00411523	0.13	5	2.59283e-07	39	20	3.1527e-05	0.000201045	0.16	1	0.14514	0	0.004	0.100029	0.709	0.878	Yes	No
LRIG2	SHQ1	11	23	0.000171383	0.00411523	0.21	5	2.72328e-06	26	62	6.51559e-05	0.000201045	0.32	1	0.276819	0	0.042	0.100029	0.709	0.878	No	No
ITPRIPL2	MTCL1	13	11	9.68687e-05	0.00411523	0.12	5	1.69308e-07	19	37	2.84147e-05	0.000201045	0.14	1	0.131803	0	0.003	0.100029	0.709	0.878	No	No
C6orf141	CTAGE1	9	15	9.14495e-05	0.00411523	0.11	5	1.27653e-07	21	59	5.00795e-05	0.000201045	0.25	1	0.220499	0	0.002	0.100029	0.709	0.878	No	No
C6orf141	KIF2B	9	25	0.000152416	0.00411523	0.19	5	1.54408e-06	21	99	8.40317e-05	0.000201045	0.42	1	0.341632	0	0.024	0.100029	0.709	0.878	No	No
CASP9	TMEM241	12	20	0.000162577	0.00411523	0.2	5	2.11049e-06	40	55	8.89224e-05	0.000201045	0.44	1	0.357456	0	0.033	0.100029	0.709	0.878	No	No
ADSS1	SERPINA9	10	25	0.000169351	0.00411523	0.21	5	2.57084e-06	18	56	4.07426e-05	0.000201045	0.2	1	0.183442	0	0.04	0.100029	0.709	0.878	No	No
C11orf24	PPP1R36	11	14	0.00010432	0.00411523	0.13	5	2.43414e-07	19	45	3.45585e-05	0.000201045	0.17	1	0.157934	0	0.004	0.100029	0.709	0.878	No	No
NPC1	XRCC1	14	15	0.000142255	0.00411523	0.17	5	1.1048e-06	33	72	9.60362e-05	0.000201045	0.48	1	0.379796	0	0.017	0.100029	0.709	0.878	No	No
DGLUCY	FGF20	12	18	0.000146319	0.00411523	0.18	5	1.26673e-06	18	47	3.41947e-05	0.000201045	0.17	1	0.156409	0	0.02	0.100029	0.709	0.878	No	No
EFCAB11	TTC37	11	23	0.000171383	0.00411523	0.21	5	2.72328e-06	43	76	0.00013209	0.000201045	0.66	1	0.481627	0	0.042	0.100029	0.709	0.878	No	No
FAM171B	MST1R	11	18	0.000134126	0.00411523	0.16	5	8.29966e-07	20	65	5.2545e-05	0.000201045	0.26	1	0.230001	0	0.013	0.100029	0.709	0.878	No	No
CD8A	PCDHB6	11	23	0.000171383	0.00411523	0.21	5	2.72328e-06	20	42	3.39522e-05	0.000201045	0.17	1	0.155391	0	0.042	0.100029	0.709	0.878	No	No
OR2L13	ZNF506	13	18	0.000158512	0.00411523	0.19	5	1.86715e-06	33	74	9.87039e-05	0.000201045	0.49	1	0.387972	0	0.029	0.100029	0.709	0.878	No	No
KRTAP19.2	MICA	13	20	0.000176125	0.00411523	0.21	5	3.10663e-06	65	42	0.000110345	0.000201045	0.55	1	0.422406	0	0.048	0.100029	0.709	0.878	No	No
GNPTAB	GTDC1	15	16	0.000162577	0.00411523	0.2	5	2.11049e-06	41	41	6.79448e-05	0.000201045	0.34	1	0.286783	0	0.033	0.100029	0.709	0.878	No	No
MTR	TTYH2	14	15	0.000142255	0.00411523	0.17	5	1.1048e-06	41	34	5.63445e-05	0.000201045	0.28	1	0.244417	0	0.017	0.100029	0.709	0.878	No	No
CD36	LAMB2	13	15	0.000132094	0.00411523	0.16	5	7.70537e-07	39	23	3.62561e-05	0.000201045	0.18	1	0.165015	0	0.012	0.100029	0.709	0.878	No	No
BRD8	PCDHGA1	16	15	0.000162577	0.00411523	0.2	5	2.11049e-06	58	38	8.90841e-05	0.000201045	0.44	1	0.357972	0	0.033	0.100029	0.709	0.878	No	No
HDC	TAF4B	13	17	0.000149706	0.00411523	0.18	5	1.41547e-06	34	48	6.59642e-05	0.000201045	0.33	1	0.279721	0	0.022	0.100029	0.709	0.878	No	No
CFAP58	OR2AE1	43	23	0.000669952	0.00658436	0.81	8	2.28356e-06	118	92	0.000438792	0.00100523	2.18	5	0.07058	0	0.035	0.0990455	0.698	0.872	No	No
DNASE1	VARS	18	26	0.000317025	0.00576132	0.39	7	1.75623e-07	84	105	0.000356498	0.000804182	1.77	4	0.10441	0	0.003	0.095229	0.655	0.845	No	No
CAPN3	OR2AE1	18	23	0.000280445	0.00493827	0.34	6	1.60694e-06	61	92	0.000226833	0.000603136	1.13	3	0.105321	0	0.025	0.091539	0.612	0.816	No	No
CYP4A22	NEURL2	33	14	0.00031296	0.00493827	0.38	6	3.0013e-06	85	55	0.00018896	0.000603136	0.94	3	0.0695659	0	0.047	0.091539	0.612	0.816	No	No
GAL3ST4	GNLY	21	20	0.000284509	0.00493827	0.35	6	1.74452e-06	89	61	0.000219436	0.000603136	1.09	3	0.0978531	0	0.027	0.091539	0.612	0.816	No	No
MMACHC	SIPA1	23	19	0.000296025	0.00493827	0.36	6	2.18735e-06	68	72	0.000197893	0.000603136	0.98	3	0.0774215	0	0.034	0.091539	0.612	0.816	No	No
ACAN	OR2AE1	29	23	0.000451828	0.00576132	0.55	7	1.82076e-06	118	92	0.000438792	0.00100523	2.18	5	0.07058	0	0.028	0.0885316	0.576	0.79	No	No
LGALS2	MTCL1	15	11	0.000111772	0.00411523	0.14	5	3.41121e-07	70	37	0.000104686	0.000402091	0.52	2	0.0965399	0	0.005	0.0882811	0.573	0.788	No	No
ATF4	KRTAP26.1	24	8	0.000130061	0.00411523	0.16	5	7.14518e-07	98	19	7.52607e-05	0.000402091	0.37	2	0.0548029	0	0.011	0.0882811	0.573	0.788	No	No
LMOD3	ZNF585B	23	8	0.000124642	0.00411523	0.15	5	5.80712e-07	46	60	0.000111557	0.000402091	0.55	2	0.107273	0	0.009	0.0882811	0.573	0.788	No	No
C6orf141	OR5B21	9	29	0.000176802	0.00411523	0.21	5	3.16469e-06	21	88	7.46948e-05	0.000402091	0.37	2	0.05408	0	0.049	0.0882811	0.573	0.788	No	No
PGLYRP3	SERPINA9	10	25	0.000169351	0.00411523	0.21	5	2.57084e-06	39	56	8.82757e-05	0.000402091	0.44	2	0.0723209	0	0.04	0.0882811	0.573	0.788	No	No
BIN1	IFIT1B	26	10	0.000176125	0.00411523	0.21	5	3.10663e-06	65	38	9.98356e-05	0.000402091	0.5	2	0.0891617	0	0.048	0.0882811	0.573	0.788	No	No
CCDC138	ZC3HC1	20	12	0.000162577	0.00411523	0.2	5	2.11049e-06	46	40	7.43715e-05	0.000402091	0.37	2	0.0536685	0	0.033	0.0882811	0.573	0.788	No	No
CEP250	GCC1	13	18	0.000158512	0.00411523	0.19	5	1.86715e-06	43	53	9.21155e-05	0.000402091	0.46	2	0.0777914	0	0.029	0.0882811	0.573	0.788	No	No
KCNK15	OR5H6	18	13	0.000158512	0.00411523	0.19	5	1.86715e-06	44	49	8.71439e-05	0.000402091	0.43	2	0.0707334	0	0.029	0.0882811	0.573	0.788	No	No
CEP55	ZNF510	19	12	0.000154448	0.00411523	0.19	5	1.64644e-06	97	22	8.62547e-05	0.000402091	0.43	2	0.0694942	0	0.026	0.0882811	0.573	0.788	No	No
FGF20	RHPN2	18	14	0.000170706	0.00411523	0.21	5	2.6717e-06	47	60	0.000113982	0.000402091	0.57	2	0.111134	0	0.042	0.0882811	0.573	0.788	No	No
OR2B11	PROK1	14	15	0.000142255	0.00411523	0.17	5	1.1048e-06	50	49	9.90272e-05	0.000402091	0.49	2	0.087949	0	0.017	0.0882811	0.573	0.788	No	No
FABP9	IQCE	14	18	0.000170706	0.00411523	0.21	5	2.6717e-06	42	58	9.84613e-05	0.000402091	0.49	2	0.0871031	0	0.042	0.0882811	0.573	0.788	No	No
UBE2U	ZNF106	18	13	0.000158512	0.00411523	0.19	5	1.86715e-06	71	27	7.74837e-05	0.000402091	0.39	2	0.0576755	0	0.029	0.0882811	0.573	0.788	No	No
DNASE1	MTR	18	14	0.000170706	0.00411523	0.21	5	2.6717e-06	84	41	0.000139204	0.000402091	0.69	2	0.15316	0	0.042	0.0882811	0.573	0.788	No	No
NEURL2	SNAP47	14	16	0.000151738	0.00411523	0.18	5	1.5111e-06	55	43	9.55916e-05	0.000402091	0.48	2	0.0828517	0	0.023	0.0882811	0.573	0.788	No	No
CELSR3	OR4K14	23	10	0.000155803	0.00411523	0.19	5	1.71759e-06	76	54	0.000165881	0.000603136	0.83	3	0.0510832	0	0.027	0.0792656	0.461	0.697	No	No
