## Supplementary Table 2 for "Oligogenic combinations of rare variants influence specific phenotypes in complex disorders"

### Sheet: Sheet1
Supplementary Table 2 - Page 1 of 1
This page of the table shows the list of 90 gene pairs with at least a single carrier in the SSC cohort along with the IQ of carriers of mutations in either vs. both genes of each gene pair. The p-values are from the one-sample Wilcoxon test
Row Explanations
Each row represents a significant gene pair along with the number of carriers of either or both variants within SSC cohort.
Column Explanations
Item_1 - Name of the first gene in the combination
Item_2 - Name of the second gene in the combination
Sample_Count_Either - Number of carriers of mutations in either of the two genes in the gene pair within the SSC cohort
Average_IQ_Either - Average IQ of all the carriers of mutations in either of the two genes
Sample_Count_Pairs - Number of carriers of mutations in both of the two genes in the gene pair within the SSC cohort
Avg_IQ_Carriers_Pairs - Average IQ of all the carriers of mutations in both of the two genes
p_value - p-value from the one-sample Wilcoxon test that compares the average IQ of carriers of mutations in both genes of the gene pair with the distribution of IQ of carriers of mutations in either of the two genes
Adj_Pval - p-values adjusted for multiple testing using Benjamini-Hochberg method
Item_1	Item_2	Sample_Count_Either	Average_IQ_Either	Sample_Count_Pairs	Avg_IQ_Carriers_Pairs	p_value	Adj_Pval
FAM171B	MST1R	65	84.25	2	50	5.00664e-11	4.50597e-09
CA1	MEGF6	54	85.63	2	46	5.88298e-10	2.47135e-08
CES5A	LMF1	52	81.1	4	42	8.23783e-10	2.47135e-08
ADGRE3	SPTA1	54	84.63	2	48	1.66749e-09	3.75185e-08
COL12A1	TIAM2	68	86.26	1	62	3.64045e-09	6.55281e-08
LRIG2	SHQ1	45	84.49	1	33	4.9937e-09	7.49055e-08
KLHDC4	ZNF671	47	86.53	1	45	1.0079e-08	1.29587e-07
ABCC12	ITPRIPL2	70	84.33	3	67.33	2.3396e-07	2.63205e-06
NIN	PKD1L2	42	82.57	2	48	2.83688e-07	2.83688e-06
OR13C3	UNC5B	31	74.45	1	22	6.13966e-07	5.52569e-06
PCDHB6	VPS54	34	87.65	3	49	9.593e-07	7.84882e-06
CES5A	ZNF175	37	78.22	3	54	3.10872e-06	2.31083e-05
GIMAP8	TIFA	21	84.19	1	36	3.33786e-06	2.31083e-05
COL6A2	RIOK2	80	80.66	4	66	1.77569e-05	0.000102998
NPC1	OR1C1	149	82.05	2	71.5	1.82331e-05	0.000102998
KRT75	OR1L1	80	83.1	2	69	1.83107e-05	0.000102998
ACSS2	LAMB2	23	78.83	1	33	2.00443e-05	0.000106117
CD36	LAMB2	26	78.96	2	44	3.68517e-05	0.000184259
FAM171B	SERPINB11	27	79.26	1	48	5.21001e-05	0.00024679
ETV3L	OR6P1	47	81.34	1	64	6.27221e-05	0.000282249
ATF4	KRTAP26.1	19	80.53	1	22	7.1399e-05	0.000305996
ACTBL2	OR2Y1	39	78.77	2	56.5	9.17992e-05	0.000375542
C6orf141	MCOLN2	19	85.32	1	47	0.000133514	0.000522448
KDM5A	ZNF175	16	81.13	1	25	0.00024015	0.000900563
STAC	VIL1	23	83.3	2	55.5	0.000277918	0.0010005
MMACHC	SIPA1	29	87.72	5	66	0.000328587	0.00113742
FABP9	SRFBP1	11	71	1	13	0.000488281	0.00156948
ADGRE3	SMIM8	12	81.5	1	26	0.000488281	0.00156948
CPQ	VIL1	20	82.4	1	55	0.000543674	0.00168726
LAMB2	OR6P1	22	80.09	2	54.5	0.00119497	0.00358491
CTCFL	GRM8	10	68.5	1	14	0.00294464	0.00854894
CAPN3	OR2AE1	30	84.6	1	72	0.0041543	0.011684
OR2Y1	PCDHGA1	9	70.11	1	25	0.00451496	0.0123135
MLXIPL	NRG1	17	83.41	3	61	0.00564401	0.01494
CD8A	PCDHB6	22	81.77	2	66	0.00742767	0.0190034
ADCY6	SPATA5L1	35	86.51	1	76	0.00776693	0.0190034
LMOD3	NAAA	8	86.88	1	64	0.0078125	0.0190034
COL18A1	SIPA1	34	89.59	1	78	0.0146123	0.0346081
OR2L13	ZNF506	12	70.75	2	40	0.0154597	0.0356763
EFCAB11	TTC37	14	77.5	4	61.5	0.0257656	0.0579725
KRTAP19.2	MICA	6	94.33	1	62	0.03125	0.0685976
DEFB124	ZNF385D	10	87.7	2	69.5	0.0330963	0.0709206
KRTAP1.1	PCDH15	43	80.56	1	74	0.0350184	0.072696
C1orf194	SRFBP1	12	71.33	1	51	0.0355403	0.072696
ALLC	TAAR2	19	90.53	3	79	0.0365772	0.0731545
FAM186A	HHIP	7	78.71	3	57	0.0390625	0.075757
IFT140	KRT26	21	80.29	2	70.5	0.039562	0.075757
GNPTAB	GTDC1	12	77.83	2	62	0.0549316	0.102997
CFAP58	OR2AE1	45	82.42	2	76	0.0568093	0.104344
COL4A4	TTYH2	22	75.59	2	65.5	0.0676122	0.119419
ACAN	OR2AE1	41	83.56	3	77.67	0.0680515	0.119419
ABCC2	OPRD1	59	83.56	3	78.67	0.0689975	0.119419
AFMID	GRIN3B	24	79.29	1	72	0.0807246	0.137079
CEP192	OR5B21	21	84.24	2	78	0.0875074	0.145846
ADAM2	NRG1	36	74.75	4	66.5	0.0974184	0.159412
LMOD3	OR10H4	10	77.7	1	64	0.120408	0.193513
C11orf24	PPP1R36	7	82.71	2	68	0.148438	0.234375
GALNT11	STAC	17	81.24	2	74	0.154326	0.239471
KLHDC4	ZNF175	50	85.14	2	81.5	0.161179	0.245867
CSGALNACT1	IFT140	26	77	1	72	0.180137	0.270205
CEP55	ZNF510	16	90.25	1	85	0.196657	0.29015
KRTAP1.1	SLC22A14	15	83.93	3	80	0.256785	0.372753
BBOF1	LMOD3	12	82.33	2	78	0.277997	0.397139
NCAPD2	PKP1	59	77.51	2	76	0.315139	0.443164
LMOD3	ZNF585B	8	70.13	1	64	0.371094	0.513822
NIN	OR5L2	5	84	1	79	0.40625	0.553977
MMACHC	NRG1	23	78.43	2	81	0.451565	0.606579
DNASE1	VARS	34	77.53	6	78.17	0.527266	0.697852
MLXIPL	TEX37	13	83.38	2	87.5	0.610217	0.795935
CYP4A22	NEURL2	20	83.7	2	86.5	0.624544	0.802986
OR1L1	SYPL2	26	83.62	1	91	0.67625	0.857218
LPA	TCFL5	54	79.46	2	82.5	0.7352	0.919
C6orf201	GPR3	11	67.55	1	72	0.762178	0.939671
CEP295	F12	15	79.27	1	84	0.85988	0.999992
ITPRIPL2	LGALS2	13	80.46	1	89	0.86072	0.999992
CELSR3	OR4K14	24	72.83	2	82.5	0.86132	0.999992
CYP24A1	OR2Y1	19	74.05	2	82.5	0.886429	0.999992
FAM178B	SLC35A5	8	76.25	1	84	0.89649	0.999992
C6orf141	OR5B21	18	74.83	1	88	0.910813	0.999992
NIN	OR4C11	11	68.73	3	87	0.92627	0.999992
C6orf141	CEP295	18	74.11	2	84.5	0.938997	0.999992
SRFBP1	ZNF510	10	70.7	1	85	0.958008	0.999992
PCDHB6	VIL1	35	83.26	1	93	0.973386	0.999992
GAL3ST4	GNLY	30	79.2	2	93.5	0.97916	0.999992
FETUB	ZNF106	19	75.84	2	92	0.986601	0.999992
DEF6	ZNF175	17	81	1	108	0.997395	0.999992
GALNT11	KIF24	14	84.57	1	105	0.997867	0.999992
LGALS2	MTCL1	35	74.63	1	91	0.999459	0.999992
CEP295	CYP4A22	29	83.66	3	108.33	0.99999	0.999992
NPC1	XRCC1	165	82.27	4	93.5	0.999992	0.999992
