## Supplementary Table 4 for "Oligogenic combinations of rare variants influence specific phenotypes in complex disorders"

### Sheet: Supp_Table_3
Supplementary Table 4 - Page 1 of 1
This page of the table shows the list of 110 gene pairs identified by RareComb as significant when comparing 7,596 Autism probands with 11,740 unaffected parents
Row Explanations
Each row represents a significant gene pair along with the metrics calculated by RareComb
Column Explanations
Item_1 - Name of the first gene in the combination
Item_2 - Name of the second gene in the combination.
Case_Obs_Count_I1 - Observed frequency of the individual gene 'Item_1' in cases.
Case_Obs_Count_I2 - Observed frequency of the individual gene 'Item_2' in cases.
Case_Exp_Prob_Combo - Expected probability of the cooccurring event within the combination in cases.
Case_Obs_Prob_Combo - Observed probability of the cooccurring event within the combination in cases.
Case_Exp_Count_Combo - Expected frequency of the cooccurring event within the combination in cases.
Case_Obs_Count_Combo - Observed frequency of the cooccurring event within the combination in cases.
Case_pvalue_more - p-values from the one-tailed binomial test to evaluate if the observed frequency is greater than the expected frequency of cooccurring events in cases.
Cont_Obs_Count_I1 - Observed frequency of the individual gene 'Item_1' in controls.
Cont_Obs_Count_I2 - Observed frequency of the individual gene 'Item_2' in controls.
Cont_Exp_Prob_Combo - Expected probability of the cooccurring event within the combination in controls.
Cont_Obs_Prob_Combo - Observed probability of the cooccurring event within the combination in controls.
Cont_Exp_Count_Combo - Expected frequency of the cooccurring event within the combination in controls.
Cont_Obs_Count_Combo - Observed frequency of the cooccurring event within the combination in controls.
Control_pvalue_more - p-values from the one-tailed binomial test to evaluate if the observed frequency is greater than the expected frequency of cooccurring events in controls.
Case_Adj_Pval_BH - p-values of the combination in cases adjusted for multiple testing using the 'Benjamini-Hochberg' method.
Case_Adj_Pval_bonf - p-values of the combination in cases adjusted for multiple testing using the 'bonferroni' method.
Effect_Size - Effect size measured as Cohen's d capturing the magnitude of difference in frequency of cooccurring events between cases and controls.
Power_One_Pct - Available statistical power for the 2-sample 2-proportion test to compare the frequencies of cooccurring events in cases and controls at 1% significance threshold.
Power_Five_Pct - Available statistical power for the 2-sample 2-proportion test to compare the frequencies of cooccurring events in cases and controls at 5% significance threshold.
Item_1	Item_2	Case_Obs_Count_I1	Case_Obs_Count_I2	Case_Exp_Prob_Combo	Case_Obs_Prob_Combo	Case_Exp_Count_Combo	Case_Obs_Count_Combo	Case_pvalue_more	Cont_Obs_Count_I1	Cont_Obs_Count_I2	Cont_Exp_Prob_Combo	Cont_Obs_Prob_Combo	Cont_Exp_Count_Combo	Cont_Obs_Count_Combo	Control_pvalue_more	Case_Adj_Pval_BH	Case_Adj_Pval_bonf	Effect_Size	Power_One_Pct	Power_Five_Pct
MYO1H	XDH	492	338	0.00288212	0.00539758	21.89	41	0.000165562	710	492	0.00253447	0.00187394	29.75	22	0.940909	0.036	1	0.0604639	0.937	0.984
CYP2A13	DNAH3	88	902	0.00137569	0.00329121	10.45	25	9.11177e-05	116	1386	0.0011665	0.00076661	13.69	9	0.92814	0.028	1	0.0594186	0.928	0.981
DST	ZNF225	479	149	0.00123695	0.00289626	9.4	22	0.000308594	767	206	0.00114637	0.000681431	13.46	8	0.957667	0.047	1	0.0554715	0.883	0.965
DNHD1	KRT80	350	194	0.00117679	0.00302791	8.94	23	5.97505e-05	525	279	0.00106274	0.00076661	12.48	9	0.87392	0.025	1	0.054726	0.873	0.961
CFAP61	VPS13B	399	460	0.00318098	0.00592417	24.16	45	9.35886e-05	577	698	0.0029221	0.00247019	34.31	29	0.839743	0.029	1	0.0546467	0.872	0.96
ABCA8	NIN	489	182	0.00154245	0.0040811	11.72	31	2.05508e-06	737	246	0.00131543	0.00136286	15.44	16	0.477232	0.005	0.192	0.0540033	0.862	0.956
DYNC2H1	OCA2	271	296	0.00139024	0.00329121	10.56	25	0.000106867	411	419	0.00124945	0.000936968	14.67	11	0.864673	0.03	1	0.0535717	0.856	0.953
DNAH12	DNAI2	384	137	0.000911763	0.00276461	6.93	21	1.22674e-05	546	184	0.000728911	0.000681431	8.56	8	0.621868	0.013	1	0.0529933	0.847	0.949
KCNH6	MYO1H	314	492	0.00267747	0.00579252	20.34	44	3.52999e-06	427	710	0.00219963	0.00247019	25.82	29	0.290885	0.006	0.33	0.0529217	0.846	0.949
SHQ1	TARS	142	496	0.00122068	0.0035545	9.27	27	1.63187e-06	164	708	0.000842444	0.00110733	9.89	13	0.198078	0.005	0.152	0.0527448	0.843	0.948
ATP2C2	TALDO1	453	151	0.00118551	0.00302791	9.01	23	6.65499e-05	685	196	0.000974115	0.000851789	11.44	10	0.705006	0.026	1	0.0517294	0.826	0.94
COL16A1	UROC1	516	318	0.00284385	0.00618747	21.6	47	1.45472e-06	699	444	0.00225177	0.0028109	26.44	33	0.120829	0.005	0.136	0.051398	0.82	0.937
ABCC3	COL6A5	312	484	0.00261716	0.00513428	19.88	39	9.41442e-05	409	747	0.0022167	0.00212947	26.02	25	0.606048	0.029	1	0.0511055	0.815	0.935
CCDC180	GALNT11	184	224	0.000714325	0.00263296	5.43	20	1.17164e-06	259	323	0.000606968	0.000681431	7.13	8	0.420031	0.005	0.109	0.0504555	0.803	0.929
FAM149A	RGL4	191	139	0.000460128	0.00263296	3.5	20	1.08672e-09	285	187	0.000386679	0.000681431	4.54	8	0.0898445	0	0	0.0504555	0.803	0.929
SRRM4	SYNE1	85	969	0.00142749	0.0035545	10.84	27	2.5304e-05	98	1447	0.00102887	0.0011925	12.08	14	0.326768	0.018	1	0.050231	0.798	0.927
STXBP5L	TNXB	238	403	0.00166231	0.00368615	12.63	28	0.000126601	349	571	0.00144586	0.00127768	16.97	15	0.717285	0.032	1	0.0499975	0.794	0.924
ARHGAP8_PRR5_ARHGAP8	COL6A6	248	394	0.00169347	0.00368615	12.86	28	0.000170422	360	557	0.00145486	0.00127768	17.08	15	0.725701	0.037	1	0.0499975	0.794	0.924
ABCA7	CASQ1	433	174	0.00130577	0.00368615	9.92	28	1.89671e-06	607	209	0.000920447	0.00127768	10.81	15	0.132121	0.005	0.177	0.0499975	0.794	0.924
OR5H2	UNC5B	162	271	0.000760877	0.00276461	5.78	21	8.04025e-07	241	357	0.000624236	0.00076661	7.33	9	0.314608	0.004	0.075	0.0498252	0.79	0.923
COL9A1	OR51B5	282	175	0.000855298	0.00276461	6.5	21	4.78676e-06	400	255	0.000740055	0.00076661	8.69	9	0.502655	0.008	0.447	0.0498252	0.79	0.923
DNAH7	SPEG	1188	281	0.00578566	0.00934702	43.95	71	0.000101843	1776	383	0.00493521	0.00519591	57.94	61	0.36076	0.03	1	0.049372	0.781	0.918
ALPI	OTOG	81	419	0.000588206	0.00289626	4.47	22	2.48714e-09	126	578	0.000528399	0.000851789	6.2	10	0.0985814	0	0	0.0493067	0.78	0.918
DNAH9	TTC27	712	121	0.00149312	0.00447604	11.34	34	4.13464e-08	1057	166	0.00127305	0.00178876	14.95	21	0.0805872	0.001	0.004	0.0492938	0.78	0.917
IFIT1B	MYOM2	110	674	0.00128494	0.00302791	9.76	23	0.000209437	129	1058	0.000990237	0.000936968	11.63	11	0.612402	0.04	1	0.0488791	0.771	0.913
ACTL7A	CUBN	176	509	0.0015526	0.00342285	11.79	26	0.000234868	247	826	0.00148027	0.0011925	17.38	14	0.823135	0.042	1	0.0479981	0.753	0.903
ABCC3	TTLL4	312	253	0.00136806	0.00342285	10.39	26	3.26612e-05	409	353	0.00104752	0.0011925	12.3	14	0.350222	0.02	1	0.0479981	0.753	0.903
SERPINB11	SLC5A9	239	246	0.00101897	0.00342285	7.74	26	1.88573e-07	325	334	0.000787578	0.0011925	9.25	14	0.0868512	0.003	0.018	0.0479981	0.753	0.903
KCNH6	TLL2	314	240	0.00130608	0.00368615	9.92	28	1.90515e-06	427	302	0.000935618	0.00136286	10.98	16	0.0916614	0.005	0.178	0.0476514	0.745	0.899
COL6A5	MAMDC4	484	208	0.00174477	0.0038178	13.25	29	0.000121205	747	314	0.00170182	0.00144804	19.98	17	0.777812	0.032	1	0.0475308	0.743	0.898
FBN3	MYCBP2	854	150	0.00222013	0.00460769	16.86	35	7.28788e-05	1254	219	0.00199253	0.00195911	23.39	23	0.560056	0.027	1	0.0473117	0.738	0.895
CYP4F12	SPTA1	91	433	0.000682904	0.00263296	5.19	20	5.95896e-07	114	629	0.000520259	0.00076661	6.11	9	0.164042	0.004	0.056	0.0472874	0.737	0.895
GP6	OR10A5	150	252	0.000655122	0.00263296	4.98	20	3.16478e-07	210	350	0.000533275	0.00076661	6.26	9	0.180758	0.003	0.03	0.0472874	0.737	0.895
CRYBG1	MDN1	151	343	0.000897638	0.00263296	6.82	20	3.07595e-05	175	496	0.000629772	0.00076661	7.39	9	0.323441	0.02	1	0.0472874	0.737	0.895
ANTKMT	COL21A1	120	277	0.000576091	0.00263296	4.38	20	4.25075e-08	151	400	0.000438229	0.00076661	5.14	9	0.0779134	0.001	0.004	0.0472874	0.737	0.895
ATG2A	CRYBG1	341	151	0.000892404	0.00276461	6.78	21	8.96952e-06	449	175	0.000570096	0.000851789	6.69	10	0.139718	0.012	0.837	0.0468286	0.727	0.889
ECRG4	UTP20	118	464	0.000948921	0.00276461	7.21	21	2.18009e-05	179	699	0.000907808	0.000851789	10.66	10	0.621301	0.016	1	0.0468286	0.727	0.889
MCMDC2	VWA3A	163	214	0.000604549	0.00276461	4.59	21	1.96214e-08	221	318	0.000509898	0.000851789	5.99	10	0.0829249	0.001	0.002	0.0468286	0.727	0.889
CYP4F11	SEC14L4	184	313	0.000998142	0.00289626	7.58	22	1.49813e-05	243	442	0.000779278	0.000936968	9.15	11	0.311746	0.014	1	0.0464565	0.719	0.884
CEP112	MMACHC	244	215	0.000909198	0.00289626	6.91	22	3.62218e-06	345	235	0.000588235	0.000936968	6.91	11	0.0919126	0.007	0.338	0.0464565	0.719	0.884
FAT1	MYO18B	794	626	0.0086144	0.0127699	65.43	97	0.000146605	1161	887	0.0074717	0.00809199	87.72	95	0.231093	0.034	1	0.046337	0.716	0.882
DNAH7	UNC45B	1188	345	0.00710339	0.0109268	53.96	83	0.000137482	1776	476	0.00613358	0.00664395	72.01	78	0.254476	0.034	1	0.0462434	0.714	0.881
ABCC11	AQP6	428	143	0.00106074	0.00302791	8.06	23	1.25358e-05	607	207	0.000911639	0.00102215	10.7	12	0.385267	0.013	1	0.0461555	0.712	0.88
LPA	OR52N4	719	185	0.00230532	0.00539758	17.51	41	1.14934e-06	1042	248	0.00187492	0.00255537	22.01	30	0.0603525	0.005	0.107	0.0459246	0.706	0.877
C8A	COL21A1	253	277	0.00121459	0.00315956	9.23	24	3.5453e-05	344	400	0.000998349	0.00110733	11.72	13	0.392101	0.02	1	0.0459139	0.706	0.877
DNHD1	MFSD9	350	237	0.00143763	0.00329121	10.92	25	0.000176274	525	323	0.00123034	0.0011925	14.44	14	0.581887	0.037	1	0.0457221	0.702	0.874
GALNT11	TTC21B	224	297	0.00115301	0.00342285	8.76	26	1.78801e-06	323	420	0.000984273	0.00127768	11.56	15	0.189219	0.005	0.167	0.0455726	0.698	0.872
DNAH3	SERPINB11	902	239	0.00373624	0.00750395	28.38	57	1.41626e-06	1386	325	0.00326821	0.00408859	38.37	48	0.0736447	0.005	0.132	0.0454967	0.696	0.871
ABCC3	DBX1	312	214	0.00115717	0.0035545	8.79	27	6.09098e-07	409	312	0.000925852	0.00136286	10.87	16	0.0857095	0.004	0.057	0.0454593	0.695	0.87
PYGL	SPEG	317	281	0.00154382	0.0035545	11.73	27	9.12582e-05	500	383	0.00138942	0.00136286	16.31	16	0.563947	0.028	1	0.0454593	0.695	0.87
ABCC3	BCAR1	312	329	0.00177902	0.00460769	13.51	35	7.60787e-07	409	483	0.00143329	0.00204429	16.83	24	0.0577937	0.004	0.071	0.0454058	0.694	0.869
MTUS1	PSRC1	509	196	0.00172904	0.00368615	13.13	28	0.000236539	780	296	0.00167514	0.00144804	19.67	17	0.756861	0.042	1	0.0453774	0.694	0.869
ABCC11	PIK3C2B	428	216	0.00160224	0.00368615	12.17	28	6.94335e-05	607	317	0.00139608	0.00144804	16.39	17	0.472702	0.026	1	0.0453774	0.694	0.869
TLL2	XIRP1	240	374	0.00155565	0.0038178	11.82	29	1.68968e-05	302	504	0.00110434	0.00153322	12.96	18	0.107495	0.014	1	0.0453227	0.692	0.868
C8A	MDN1	253	343	0.00150399	0.0038178	11.42	29	9.19911e-06	344	496	0.00123795	0.00153322	14.53	18	0.212805	0.012	0.859	0.0453227	0.692	0.868
ATM	SAMD11	536	185	0.00171857	0.00434439	13.05	33	2.55002e-06	786	248	0.00141429	0.00187394	16.6	22	0.117234	0.005	0.238	0.0453146	0.692	0.868
MTMR11	TENM2	267	406	0.00187874	0.00434439	14.27	33	1.51743e-05	367	625	0.00166422	0.00187394	19.54	22	0.317627	0.014	1	0.0453146	0.692	0.868
CAND2	FETUB	484	169	0.00141763	0.0040811	10.77	31	3.70276e-07	707	229	0.00117468	0.00170358	13.79	20	0.0681569	0.003	0.035	0.0452817	0.691	0.868
LRP2	PLEC	717	1143	0.0142035	0.0200105	107.89	152	3.14519e-05	1026	1734	0.012908	0.0142249	151.54	167	0.111777	0.02	1	0.044764	0.679	0.86
LRP2	TSR1	717	249	0.0030942	0.00684571	23.5	52	2.57943e-07	1026	379	0.00282131	0.00366269	33.12	43	0.0558576	0.003	0.024	0.0445526	0.674	0.857
OR2C1	SERPINA9	138	290	0.000693597	0.00263296	5.27	20	7.53477e-07	196	403	0.000573093	0.000851789	6.73	10	0.142976	0.004	0.07	0.0442908	0.667	0.853
RHPN2	XIRP1	120	374	0.000777827	0.00263296	5.91	20	4.09752e-06	134	504	0.000490003	0.000851789	5.75	10	0.0678994	0.007	0.383	0.0442908	0.667	0.853
GCC1	WDR90	128	373	0.000827464	0.00263296	6.29	20	9.92787e-06	191	543	0.000752484	0.000851789	8.83	10	0.390744	0.012	0.927	0.0442908	0.667	0.853
ANTKMT	FMO2	120	317	0.000659281	0.00263296	5.01	20	3.48698e-07	151	470	0.000514919	0.000851789	6.05	10	0.0870132	0.003	0.033	0.0442908	0.667	0.853
FOXK2	SEC31B	227	259	0.00101896	0.00263296	7.74	20	0.000164755	341	360	0.000890678	0.000851789	10.46	10	0.597815	0.036	1	0.0442908	0.667	0.853
CASQ1	DPYD	174	248	0.000747878	0.00263296	5.68	20	2.31145e-06	209	310	0.00047008	0.000851789	5.52	10	0.0547123	0.005	0.216	0.0442908	0.667	0.853
KRT74	LRP2	227	717	0.00282082	0.00526593	21.43	40	0.000209743	346	1026	0.00257565	0.00255537	30.24	30	0.541623	0.04	1	0.0441168	0.663	0.85
AHNAK	GSTM5	866	226	0.003392	0.00645076	25.77	49	2.86786e-05	1271	333	0.00307081	0.00340716	36.05	40	0.276344	0.019	1	0.0439984	0.66	0.848
ABCC2	CCDC63	446	115	0.00088892	0.00276461	6.75	21	8.46939e-06	640	137	0.000636157	0.000936968	7.47	11	0.135003	0.012	0.791	0.0439783	0.659	0.848
ABCA7	RHPN2	433	120	0.000900532	0.00276461	6.84	21	1.02417e-05	607	134	0.000590143	0.000936968	6.93	11	0.0934458	0.012	0.956	0.0439783	0.659	0.848
CYP2B6	MFSD9	217	237	0.000891329	0.00276461	6.77	21	8.81248e-06	287	323	0.000672587	0.000936968	7.9	11	0.173875	0.012	0.823	0.0439783	0.659	0.848
CCDC170	KRT75	280	550	0.00266901	0.00500263	20.27	38	0.000274721	367	845	0.00225002	0.00238501	26.42	28	0.404345	0.044	1	0.0438648	0.657	0.846
CLTCL1	TMPRSS9	363	405	0.00254795	0.00500263	19.35	38	0.000112775	513	562	0.00209179	0.00238501	24.56	28	0.268907	0.03	1	0.0438648	0.657	0.846
MACF1	ZNF721	621	98	0.00105475	0.00289626	8.01	22	3.37109e-05	944	139	0.00095203	0.00102215	11.18	12	0.441843	0.02	1	0.0437329	0.653	0.844
ABCC2	CC2D1A	446	129	0.000997137	0.00289626	7.57	22	1.47581e-05	640	181	0.00084047	0.00102215	9.87	12	0.288162	0.014	1	0.0437329	0.653	0.844
ABCC3	IGF2R	312	159	0.000859769	0.00289626	6.53	22	1.50679e-06	409	241	0.000715162	0.00102215	8.4	12	0.142526	0.005	0.141	0.0437329	0.653	0.844
CCDC158	SEMA5B	205	337	0.00119733	0.00289626	9.09	22	0.000199556	263	482	0.000919743	0.00102215	10.8	12	0.396597	0.039	1	0.0437329	0.653	0.844
C8A	CYP2B6	253	217	0.000951503	0.00289626	7.23	22	7.28718e-06	344	287	0.000716315	0.00102215	8.41	12	0.143648	0.011	0.68	0.0437329	0.653	0.844
ADGRV1	C6	1004	69	0.00120064	0.00302791	9.12	23	8.00056e-05	1546	85	0.000953437	0.00110733	11.19	13	0.332593	0.028	1	0.0435432	0.648	0.841
LAMA2	MC5R	497	133	0.00114561	0.00302791	8.7	23	4.02199e-05	716	188	0.00097664	0.00110733	11.47	13	0.363152	0.022	1	0.0435432	0.648	0.841
CEL	HMCN1	81	740	0.00103884	0.00302791	7.89	23	9.06895e-06	87	1122	0.000708233	0.00110733	8.31	13	0.0800721	0.012	0.847	0.0435432	0.648	0.841
FUT2	TALDO1	379	151	0.000991851	0.00302791	7.53	23	4.37417e-06	542	196	0.00077076	0.00110733	9.05	13	0.127716	0.007	0.408	0.0435432	0.648	0.841
FBN3	GMIP	854	149	0.00220533	0.00447604	16.75	34	0.000137465	1254	217	0.00197434	0.00204429	23.18	24	0.459673	0.034	1	0.0434479	0.646	0.839
CHTF18	HMCN1	162	740	0.00207767	0.00447604	15.78	34	4.54e-05	221	1122	0.00179907	0.00204429	21.12	24	0.293047	0.023	1	0.0434479	0.646	0.839
ACOXL	CDK5RAP2	356	216	0.0013327	0.00315956	10.12	24	0.000141819	554	319	0.00128223	0.0011925	15.05	14	0.641987	0.034	1	0.0434001	0.645	0.838
DNAH11	OR10A5	815	252	0.00355949	0.00697736	27.04	53	6.25788e-06	1192	350	0.00302697	0.00383305	35.54	45	0.0700462	0.01	0.584	0.0433535	0.644	0.838
LAMA1	SCN4A	527	439	0.00400964	0.00697736	30.46	53	0.000129309	838	646	0.00392772	0.00383305	46.11	45	0.584945	0.033	1	0.0433535	0.644	0.838
HMCN1	LRMDA	740	85	0.00109014	0.00329121	8.28	25	2.09073e-06	1122	103	0.000838482	0.00127768	9.84	15	0.0754914	0.005	0.195	0.0432965	0.642	0.837
DCHS2	SUSD2	423	141	0.00103369	0.00329121	7.85	25	8.29663e-07	643	185	0.000863071	0.00127768	10.13	15	0.0904478	0.004	0.077	0.0432965	0.642	0.837
ABCB5	ERICH6	495	128	0.00109811	0.00329121	8.34	25	2.36911e-06	783	158	0.0008976	0.00127768	10.54	15	0.114394	0.005	0.221	0.0432965	0.642	0.837
SCIN	TG	164	375	0.00106587	0.00329121	8.1	25	1.41739e-06	233	539	0.000911189	0.00127768	10.7	15	0.124759	0.005	0.132	0.0432965	0.642	0.837
KIF25	TG	164	375	0.00106587	0.00329121	8.1	25	1.41739e-06	204	539	0.000797779	0.00127768	9.37	15	0.0544826	0.005	0.132	0.0432965	0.642	0.837
FAT2	TENM4	487	723	0.00610235	0.0104002	46.35	79	7.4801e-06	756	1063	0.00583068	0.00647359	68.45	76	0.194886	0.011	0.698	0.0432266	0.64	0.835
KRT7	PRKN	239	279	0.00115567	0.00342285	8.78	26	1.86225e-06	315	390	0.000891331	0.00136286	10.46	16	0.0666936	0.005	0.174	0.0432265	0.64	0.835
HEATR5A	HK2	472	198	0.00161971	0.00394945	12.3	30	1.37804e-05	639	296	0.00137232	0.00170358	16.11	20	0.195454	0.013	1	0.0431998	0.64	0.835
DHDH	KANK1	256	372	0.00165049	0.00394945	12.54	30	1.94248e-05	386	544	0.00152353	0.00170358	17.89	20	0.338951	0.016	1	0.0431998	0.64	0.835
ALX1	WWOX	353	266	0.00162737	0.00368615	12.36	28	8.96776e-05	544	364	0.00143669	0.00153322	16.87	18	0.423143	0.028	1	0.0431694	0.639	0.834
COL9A1	LRP2	282	717	0.00350428	0.00658241	26.62	50	3.24961e-05	400	1026	0.00297763	0.00357751	34.96	42	0.1349	0.02	1	0.0427466	0.628	0.827
BBS9	FRAS1	247	943	0.00403681	0.00750395	30.66	57	1.29188e-05	372	1380	0.00372465	0.00434412	43.73	51	0.152496	0.013	1	0.0415525	0.597	0.806
SLC6A13	TARS	124	496	0.00106594	0.00263296	8.1	20	0.000291484	182	708	0.000934907	0.000936968	10.98	11	0.537275	0.045	1	0.0414405	0.594	0.804
DNAH5	OR4B1	546	102	0.000965212	0.00263296	7.33	20	8.14534e-05	821	133	0.000792243	0.000936968	9.3	11	0.330199	0.028	1	0.0414405	0.594	0.804
NOP14	SH2B3	313	182	0.000987292	0.00263296	7.5	20	0.000109561	449	262	0.000853516	0.000936968	10.02	11	0.419498	0.03	1	0.0414405	0.594	0.804
CYP4F11	KRT7	184	239	0.000762159	0.00263296	5.79	20	3.04867e-06	243	315	0.000555368	0.000936968	6.52	11	0.0679068	0.006	0.285	0.0414405	0.594	0.804
COL6A6	DHDH	394	256	0.0017481	0.00421274	13.28	32	9.1696e-06	557	386	0.00155993	0.00195911	18.31	23	0.162896	0.012	0.856	0.0413499	0.592	0.802
CCDC69	DNAH3	64	902	0.0010005	0.00276461	7.6	21	4.59538e-05	92	1386	0.000925156	0.00102215	10.86	12	0.404176	0.023	1	0.0412547	0.589	0.8
ATM	OR4B1	536	102	0.000947535	0.00276461	7.2	21	2.13507e-05	786	133	0.000758469	0.00102215	8.9	12	0.187744	0.016	1	0.0412547	0.589	0.8
TARS	USP34	496	122	0.00104875	0.00276461	7.97	21	8.77938e-05	708	163	0.000837307	0.00102215	9.83	12	0.284006	0.028	1	0.0412547	0.589	0.8
KRT16	SPEG	195	281	0.000949666	0.00276461	7.21	21	2.20463e-05	280	383	0.000778073	0.00102215	9.13	12	0.210168	0.016	1	0.0412547	0.589	0.8
CAMTA1	LRP2	135	717	0.00167758	0.0040811	12.74	31	1.04741e-05	198	1026	0.00147393	0.00187394	17.3	22	0.155989	0.012	0.978	0.041249	0.589	0.8
DNAH3	ISX	902	98	0.00153201	0.0040811	11.64	31	1.79545e-06	1386	136	0.00136762	0.00187394	16.06	22	0.0914815	0.005	0.168	0.041249	0.589	0.8
