## Supplementary Table 5 for "Oligogenic combinations of rare variants influence specific phenotypes in complex disorders"

### Sheet: Supp_Table_4
Supplementary Table 5 - Page 1 of 1
This page of the table shows the list of 52 gene pairs identified by RareComb as significant when using ALL SPARK variants to compare 1,215 probands diagnosed with intellectual disability (ID) and 4,974 probands without ID
Row Explanations
Each row represents a significant gene pair along with the metrics calculated by RareComb
Column Explanations
Item_1 - Name of the first gene in the combination
Item_2 - Name of the second gene in the combination.
Case_Obs_Count_I1 - Observed frequency of the individual gene 'Item_1' in cases.
Case_Obs_Count_I2 - Observed frequency of the individual gene 'Item_2' in cases.
Case_Exp_Prob_Combo - Expected probability of the cooccurring event within the combination in cases.
Case_Obs_Prob_Combo - Observed probability of the cooccurring event within the combination in cases.
Case_Exp_Count_Combo - Expected frequency of the cooccurring event within the combination in cases.
Case_Obs_Count_Combo - Observed frequency of the cooccurring event within the combination in cases.
Case_pvalue_more - p-values from the one-tailed binomial test to evaluate if the observed frequency is greater than the expected frequency of cooccurring events in cases.
Cont_Obs_Count_I1 - Observed frequency of the individual gene 'Item_1' in controls.
Cont_Obs_Count_I2 - Observed frequency of the individual gene 'Item_2' in controls.
Cont_Exp_Prob_Combo - Expected probability of the cooccurring event within the combination in controls.
Cont_Obs_Prob_Combo - Observed probability of the cooccurring event within the combination in controls.
Cont_Exp_Count_Combo - Expected frequency of the cooccurring event within the combination in controls.
Cont_Obs_Count_Combo - Observed frequency of the cooccurring event within the combination in controls.
Control_pvalue_more - p-values from the one-tailed binomial test to evaluate if the observed frequency is greater than the expected frequency of cooccurring events in controls.
Case_Adj_Pval_BH - p-values of the combination in cases adjusted for multiple testing using the 'Benjamini-Hochberg' method.
Case_Adj_Pval_bonf - p-values of the combination in cases adjusted for multiple testing using the 'bonferroni' method.
Effect_Size - Effect size measured as Cohen's d capturing the magnitude of difference in frequency of cooccurring events between cases and controls.
Power_One_Pct - Available statistical power for the 2-sample 2-proportion test to compare the frequencies of cooccurring events in cases and controls at 1% significance threshold.
Power_Five_Pct - Available statistical power for the 2-sample 2-proportion test to compare the frequencies of cooccurring events in cases and controls at 5% significance threshold.
Item_1_SFARI_Ind - Indicates if the first gene in the gene pair is a SFARI gene
Item_2_SFARI_Ind - Indicates if the second gene in the gene pair is a SFARI gene
Item_1	Item_2	Case_Obs_Count_I1	Case_Obs_Count_I2	Case_Exp_Prob_Combo	Case_Obs_Prob_Combo	Case_Exp_Count_Combo	Case_Obs_Count_Combo	Case_pvalue_more	Cont_Obs_Count_I1	Cont_Obs_Count_I2	Cont_Exp_Prob_Combo	Cont_Obs_Prob_Combo	Cont_Exp_Count_Combo	Cont_Obs_Count_Combo	Control_pvalue_more	Case_Adj_Pval_BH	Case_Adj_Pval_bonf	Effect_Size	Power_One_Pct	Power_Five_Pct	Item_1_SFARI_Ind	Item_2_SFARI_Ind
OR51M1	SLC22A14	72	31	0.00151196	0.0123457	1.84	15	1.17752e-09	198	72	0.000576217	0.000804182	2.87	4	0.322792	0	0	0.165958	0.995	0.999	No	No
ADGRE3	SMIM8	18	29	0.000353605	0.00576132	0.43	7	3.62956e-07	62	64	0.000160384	0	0.8	0	1	0.001	0.038	0.151953	0.985	0.997	No	No
TEX33	TMC2	8	31	0.000167996	0.00493827	0.2	6	8.33827e-08	25	88	8.89224e-05	0	0.44	0	1	0	0.009	0.140662	0.966	0.993	No	No
TTC39B	ULBP3	22	12	0.000178835	0.00493827	0.22	6	1.19986e-07	40	23	3.71857e-05	0	0.18	0	1	0.001	0.013	0.140662	0.966	0.993	No	No
OR10Z1	ZNF510	16	12	0.000130061	0.00493827	0.16	6	1.86721e-08	61	27	6.65705e-05	0	0.33	0	1	0	0.002	0.140662	0.966	0.993	No	No
CES5A	MYPN	59	46	0.00183847	0.0115226	2.23	14	1.05223e-07	171	142	0.000981461	0.00160836	4.88	8	0.121217	0	0.011	0.134871	0.949	0.988	No	No
CES5A	ITPRIPL2	59	17	0.000679436	0.00823045	0.83	10	1.85803e-08	171	26	0.000179704	0.000603136	0.89	3	0.0618315	0	0.002	0.132571	0.941	0.985	No	No
CCKAR	NOP14	23	57	0.000888076	0.00823045	1.08	10	2.15524e-07	61	212	0.000522702	0.000804182	2.6	4	0.263958	0.001	0.023	0.12497	0.908	0.974	No	No
CD4	FETUB	23	41	0.000638792	0.00823045	0.78	10	1.04806e-08	76	101	0.000310258	0.000804182	1.54	4	0.0711547	0	0.001	0.12497	0.908	0.974	No	No
NIN	OR5L2	35	27	0.000640146	0.00823045	0.78	10	1.06892e-08	115	73	0.00033932	0.000804182	1.69	4	0.0913365	0	0.001	0.12497	0.908	0.974	No	No
CEP295	CYP4A22	27	42	0.000768176	0.00823045	0.93	10	5.75737e-08	82	112	0.000371211	0.000804182	1.85	4	0.116242	0	0.006	0.12497	0.908	0.974	No	No
COL6A1	RTN1	46	14	0.000436248	0.00658436	0.53	8	9.46734e-08	132	32	0.000170731	0.000402091	0.85	2	0.208993	0	0.01	0.12236	0.894	0.969	No	No
DNASE1	MTR	26	26	0.000457925	0.00658436	0.56	8	1.36356e-07	123	76	0.000377839	0.000402091	1.88	2	0.560408	0.001	0.014	0.12236	0.894	0.969	No	No
ALLC	TAAR2	27	24	0.000438957	0.00658436	0.53	8	9.9194e-08	93	82	0.000308237	0.000402091	1.53	2	0.453242	0	0.01	0.12236	0.894	0.969	No	No
IFT140	KRT26	47	34	0.00108249	0.0090535	1.32	11	1.48357e-07	180	101	0.000734822	0.00120627	3.66	6	0.163465	0.001	0.016	0.121111	0.887	0.966	No	Yes
ABCA10	CEP295	52	27	0.000951075	0.00823045	1.16	10	3.99405e-07	154	82	0.000510415	0.00100523	2.54	5	0.114015	0.001	0.042	0.118272	0.869	0.959	Yes	No
DYSF	VARS	81	42	0.00230453	0.0123457	2.8	15	2.70601e-07	272	172	0.00189098	0.00281464	9.41	14	0.0959443	0.001	0.029	0.116526	0.857	0.954	No	No
ARFGAP2	NCAPD2	28	31	0.000587986	0.00740741	0.71	9	6.86297e-08	67	148	0.000400797	0.000804182	1.99	4	0.141681	0	0.007	0.115622	0.85	0.951	No	No
LILRB3	PKP1	21	36	0.000512117	0.00740741	0.62	9	2.14826e-08	76	103	0.000316402	0.000804182	1.57	4	0.0752114	0	0.002	0.115622	0.85	0.951	No	No
FETUB	OR10H4	41	19	0.000527697	0.00658436	0.64	8	3.93639e-07	101	63	0.000257188	0.000603136	1.28	3	0.138115	0.001	0.041	0.113344	0.833	0.943	No	No
STAC	VIL1	23	31	0.000482989	0.00658436	0.59	8	2.03334e-07	73	76	0.000224246	0.000603136	1.12	3	0.102684	0.001	0.021	0.113344	0.833	0.943	No	Yes
OR1N1	PCDHB6	8	24	0.000130061	0.00493827	0.16	6	1.86721e-08	25	71	7.17442e-05	0.000201045	0.36	1	0.300135	0	0.002	0.112303	0.825	0.939	No	No
CEP295	F12	27	10	0.000182899	0.00493827	0.22	6	1.36731e-07	82	17	5.63445e-05	0.000201045	0.28	1	0.244417	0.001	0.014	0.112303	0.825	0.939	No	No
EME1	JAM3	21	10	0.000142255	0.00493827	0.17	6	3.15667e-08	74	25	7.47756e-05	0.000201045	0.37	1	0.31061	0	0.003	0.112303	0.825	0.939	No	No
DMRT3	RNF32	14	21	0.000199157	0.00493827	0.24	6	2.2412e-07	62	56	0.000140336	0.000201045	0.7	1	0.50246	0.001	0.024	0.112303	0.825	0.939	No	No
BRD8	NGF	17	11	0.000126674	0.00493827	0.15	6	1.59939e-08	84	20	6.79044e-05	0.000201045	0.34	1	0.286639	0	0.002	0.112303	0.825	0.939	No	No
OR13C5	SLC35G6	22	14	0.00020864	0.00493827	0.25	6	2.93394e-07	62	30	7.51798e-05	0.000201045	0.37	1	0.311995	0.001	0.031	0.112303	0.825	0.939	No	No
ITPRIPL2	LGALS2	17	16	0.000184254	0.00493827	0.22	6	1.42722e-07	26	72	7.56649e-05	0.000201045	0.38	1	0.313653	0.001	0.015	0.112303	0.825	0.939	No	No
HDC	TAF4B	13	20	0.000176125	0.00493827	0.21	6	1.0979e-07	44	51	9.07008e-05	0.000201045	0.45	1	0.363115	0	0.012	0.112303	0.825	0.939	No	No
ANTKMT	OR1L1	22	15	0.000223543	0.00493827	0.27	6	4.37073e-07	65	46	0.000120854	0.000201045	0.6	1	0.451826	0.001	0.046	0.112303	0.825	0.939	No	No
NEURL2	PRSS38	15	19	0.00019306	0.00493827	0.23	6	1.87154e-07	62	39	9.77338e-05	0.000201045	0.49	1	0.385011	0.001	0.02	0.112303	0.825	0.939	No	No
FAM186A	HHIP	14	31	0.000293993	0.00576132	0.36	7	1.06123e-07	49	54	0.000106949	0.000402091	0.53	2	0.10004	0	0.011	0.111846	0.821	0.938	No	No
C6orf201	GPR3	33	16	0.000357669	0.00576132	0.43	7	3.9151e-07	82	44	0.000145833	0.000402091	0.73	2	0.164664	0.001	0.041	0.111846	0.821	0.938	No	No
RHCE	TET1	20	27	0.000365798	0.00576132	0.44	7	4.5431e-07	55	53	0.000117822	0.000402091	0.59	2	0.117321	0.001	0.048	0.111846	0.821	0.938	No	No
UBE2U	ZNF106	19	21	0.000270284	0.00576132	0.33	7	6.03981e-08	80	55	0.000177845	0.000402091	0.88	2	0.221884	0	0.006	0.111846	0.821	0.938	No	No
LRRC24	PRX	30	36	0.000731596	0.00740741	0.89	9	4.20175e-07	82	129	0.000427555	0.00100523	2.13	5	0.0647626	0.001	0.044	0.108925	0.796	0.926	No	No
ACAN	OR2L13	55	13	0.000484344	0.00658436	0.59	8	2.07641e-07	219	33	0.00029211	0.000804182	1.45	4	0.0598504	0.001	0.022	0.105743	0.767	0.911	No	No
GPD1	KRTAP10.9	18	32	0.000390184	0.00658436	0.47	8	4.07257e-08	72	100	0.000291019	0.000804182	1.45	4	0.0592034	0	0.004	0.105743	0.767	0.911	No	No
SAMD11	UNC79	36	22	0.000536504	0.00658436	0.65	8	4.4517e-07	122	58	0.000286007	0.000804182	1.42	4	0.0562805	0.001	0.047	0.105743	0.767	0.911	Yes	Yes
ECRG4	MRTFA	25	16	0.000270961	0.00576132	0.33	7	6.1422e-08	74	82	0.000245264	0.000603136	1.22	3	0.124845	0	0.006	0.10283	0.738	0.895	No	No
BOC	IDO1	32	16	0.000346831	0.00576132	0.42	7	3.19258e-07	126	33	0.000168063	0.000603136	0.84	3	0.0527148	0.001	0.034	0.10283	0.738	0.895	No	No
AARS2	MDFI	28	10	0.000189673	0.00493827	0.23	6	1.68887e-07	100	33	0.000133384	0.000402091	0.66	2	0.143197	0.001	0.018	0.100555	0.714	0.881	No	No
DEFB124	ZNF385D	10	25	0.000169351	0.00493827	0.21	6	8.73773e-08	30	75	9.09434e-05	0.000402091	0.45	2	0.0761079	0	0.009	0.100555	0.714	0.881	No	No
ECRG4	NQO1	25	13	0.000220156	0.00493827	0.27	6	4.0021e-07	74	48	0.000143569	0.000402091	0.71	2	0.160718	0.001	0.042	0.100555	0.714	0.881	No	No
CALML6	RHCE	11	20	0.000149029	0.00493827	0.18	6	4.14391e-08	33	55	7.3361e-05	0.000402091	0.36	2	0.0523897	0	0.004	0.100555	0.714	0.881	No	No
MYO5C	OR1N2	20	11	0.000149029	0.00493827	0.18	6	4.14391e-08	104	36	0.00015133	0.000402091	0.75	2	0.174314	0	0.004	0.100555	0.714	0.881	Yes	No
PARD6B	SULT1C3	13	24	0.00021135	0.00493827	0.26	6	3.16126e-07	46	78	0.000145024	0.000402091	0.72	2	0.163253	0.001	0.033	0.100555	0.714	0.881	No	No
OR1L1	PTX4	15	16	0.000162577	0.00493827	0.2	6	6.88754e-08	46	71	0.000132009	0.000402091	0.66	2	0.140865	0	0.007	0.100555	0.714	0.881	No	No
IFNK	OR13G1	17	19	0.000218801	0.00493827	0.27	6	3.86198e-07	55	42	9.33685e-05	0.000402091	0.46	2	0.0796039	0.001	0.041	0.100555	0.714	0.881	No	No
CLCN7	CPQ	8	21	0.000113804	0.00411523	0.14	5	3.72519e-07	26	87	9.14284e-05	0.000201045	0.45	1	0.365416	0.001	0.039	0.100029	0.709	0.878	No	No
C1orf194	CLUL1	20	8	0.000108385	0.00411523	0.13	5	2.93473e-07	39	26	4.09851e-05	0.000201045	0.2	1	0.184427	0.001	0.031	0.100029	0.709	0.878	No	No
DEFB124	ZNF451	10	14	9.48365e-05	0.00411523	0.12	5	1.52589e-07	30	33	4.00151e-05	0.000201045	0.2	1	0.180482	0.001	0.016	0.100029	0.709	0.878	No	No
