## Supplementary Table 6 for "Oligogenic combinations of rare variants influence specific phenotypes in complex disorders"

### Sheet: Supp_Table_5
Supplementary Table 6 - Page 1 of 1
This page of the table shows the list of 230 high quality gene triplets (statistical power at 1% > 90) identified by RareComb as significant when using ALL SPARK variants to compare 1,215 probands diagnosed with intellectual disability (ID) with 4,974 probands without ID
Row Explanations
Each row represents a significant gene triplet along with the metrics calculated by RareComb
Column Explanations
Item_1 - Name of the first gene in the combination
Item_2 - Name of the second gene in the combination.
Item_3 - Name of the third gene in the combination.
Case_Obs_Count_I1 - Observed frequency of the individual gene 'Item_1' in cases.
Case_Obs_Count_I2 - Observed frequency of the individual gene 'Item_2' in cases.
Case_Obs_Count_I3 - Observed frequency of the individual gene 'Item_3' in cases.
Case_Exp_Prob_Combo - Expected probability of the cooccurring event within the combination in cases.
Case_Obs_Prob_Combo - Observed probability of the cooccurring event within the combination in cases.
Case_Exp_Count_Combo - Expected frequency of the cooccurring event within the combination in cases.
Case_Obs_Count_Combo - Observed frequency of the cooccurring event within the combination in cases.
Case_pvalue_more - p-values from the one-tailed binomial test to evaluate if the observed frequency is greater than the expected frequency of cooccurring events in cases.
Cont_Obs_Count_I1 - Observed frequency of the individual gene 'Item_1' in controls.
Cont_Obs_Count_I2 - Observed frequency of the individual gene 'Item_2' in controls.
Cont_Obs_Count_I3 - Observed frequency of the individual gene 'Item_3' in controls.
Cont_Exp_Prob_Combo - Expected probability of the cooccurring event within the combination in controls.
Cont_Obs_Prob_Combo - Observed probability of the cooccurring event within the combination in controls.
Cont_Exp_Count_Combo - Expected frequency of the cooccurring event within the combination in controls.
Cont_Obs_Count_Combo - Observed frequency of the cooccurring event within the combination in controls.
Control_pvalue_more - p-values from the one-tailed binomial test to evaluate if the observed frequency is greater than the expected frequency of cooccurring events in controls.
Case_Adj_Pval_BH - p-values of the combination in cases adjusted for multiple testing using the 'Benjamini-Hochberg' method.
Case_Adj_Pval_bonf - p-values of the combination in cases adjusted for multiple testing using the 'bonferroni' method.
Effect_Size - Effect size measured as Cohen's d capturing the magnitude of difference in frequency of cooccurring events between cases and controls.
Power_One_Pct - Available statistical power for the 2-sample 2-proportion test to compare the frequencies of cooccurring events in cases and controls at 1% significance threshold.
Power_Five_Pct - Available statistical power for the 2-sample 2-proportion test to compare the frequencies of cooccurring events in cases and controls at 5% significance threshold.
Item_1_SFARI_Ind - Indicates if the first gene in the gene triplet is a SFARI gene
Item_2_SFARI_Ind - Indicates if the second gene in the gene triplet is a SFARI gene
Item_3_SFARI_Ind - Indicates if the third gene in the gene triplet is a SFARI gene
Item_1	Item_2	Item_3	Case_Obs_Count_I1	Case_Obs_Count_I2	Case_Obs_Count_I3	Case_Exp_Prob_Combo	Case_Obs_Prob_Combo	Case_Exp_Count_Combo	Case_Obs_Count_Combo	Case_pvalue_more	Cont_Obs_Count_I1	Cont_Obs_Count_I2	Cont_Obs_Count_I3	Cont_Exp_Prob_Combo	Cont_Obs_Prob_Combo	Cont_Exp_Count_Combo	Cont_Obs_Count_Combo	Control_pvalue_more	Case_Adj_Pval_BH	Case_Adj_Pval_bonf	Effect_Size	Power_One_Pct	Power_Five_Pct	Item_1_SFARI_Ind	Item_2_SFARI_Ind	Item_3_SFARI_Ind
C19orf57	OR51M1	OR5AU1	31	72	33	4.10657e-05	0.00740741	0.05	9	4.90326e-18	102	198	109	1.78885e-05	0	0.09	0	1	0	0	0.172346	0.998	1	No	No	No
MYO18A	OR51M1	OTOG	59	72	84	0.000198946	0.00740741	0.24	9	6.07373e-12	226	198	267	9.70884e-05	0	0.48	0	1	0	0	0.172346	0.998	1	No	No	No
OR51M1	SLC22A14	VWA3A	72	31	33	4.10657e-05	0.00658436	0.05	8	8.9077e-16	198	72	150	1.73769e-05	0	0.09	0	1	0	0	0.162467	0.994	0.999	No	No	No
DNAH9	FGGY	MYOM2	121	36	123	0.00029872	0.00658436	0.36	8	5.29969e-09	474	146	444	0.000249688	0	1.24	0	1	0	0	0.162467	0.994	0.999	No	No	No
CFAP58	CYP4A22	GALNT11	61	42	44	6.28497e-05	0.00658436	0.08	8	2.61946e-14	144	112	137	1.79549e-05	0	0.09	0	1	0	0	0.162467	0.994	0.999	No	No	No
OR51M1	SGSH	SSUH2	72	46	55	0.00010156	0.00658436	0.12	8	1.16832e-12	198	122	188	3.69033e-05	0	0.18	0	1	0	0	0.162467	0.994	0.999	No	Yes	No
OR51M1	SLC22A14	TTN	72	31	491	0.000611008	0.0106996	0.74	13	1.58531e-12	198	72	1974	0.00022868	0.000603136	1.14	3	0.10722	0	0	0.158126	0.991	0.999	No	No	Yes
PCDHGA4	ROR2	VWF	13	47	92	3.13401e-05	0.00576132	0.04	7	2.18979e-14	20	136	338	7.47082e-06	0	0.04	0	1	0	0	0.151953	0.985	0.997	No	No	No
PCDHGA4	ROR2	TTN	13	47	491	0.000167261	0.00576132	0.2	7	2.33972e-09	20	136	1974	4.36314e-05	0	0.22	0	1	0	0	0.151953	0.985	0.997	No	No	Yes
DNAH5	HOXA9	OR2G3	82	22	48	4.8278e-05	0.00576132	0.06	7	4.42764e-13	352	89	140	3.56405e-05	0	0.18	0	1	0	0	0.151953	0.985	0.997	No	No	No
HDC	TENM4	TTN	13	112	491	0.000398579	0.00576132	0.48	7	8.00404e-07	44	447	1974	0.000315493	0	1.57	0	1	0	0.005	0.151953	0.985	0.997	No	No	Yes
CES5A	FRAS1	ZNF175	59	157	19	9.81243e-05	0.00576132	0.12	7	6.0188e-11	171	611	45	3.82061e-05	0	0.19	0	1	0	0	0.151953	0.985	0.997	No	No	No
CES5A	TTN	ZNF175	59	491	19	0.000306873	0.00576132	0.37	7	1.41342e-07	171	1974	45	0.000123435	0	0.61	0	1	0	0.001	0.151953	0.985	0.997	No	Yes	No
CFAP58	HMCN1	ISX	61	129	22	9.65191e-05	0.00576132	0.12	7	5.37161e-11	144	485	66	3.74568e-05	0	0.19	0	1	0	0	0.151953	0.985	0.997	No	No	No
LRRC24	UTP20	ZNF106	30	78	21	2.73972e-05	0.00576132	0.03	7	8.57934e-15	82	303	55	1.11046e-05	0	0.06	0	1	0	0	0.151953	0.985	0.997	No	No	No
ABCC12	CCKAR	NOP14	96	23	57	7.0169e-05	0.00576132	0.09	7	5.92797e-12	342	61	212	3.59397e-05	0	0.18	0	1	0	0	0.151953	0.985	0.997	No	No	No
ABCC11	FRAS1	MTR	81	157	26	0.000184344	0.00576132	0.22	7	4.53932e-09	263	611	76	9.92415e-05	0	0.49	0	1	0	0	0.151953	0.985	0.997	No	No	No
CBR1	DNAH9	HMCN1	28	121	129	0.000243671	0.00576132	0.3	7	3.00661e-08	89	474	485	0.000166262	0	0.83	0	1	0	0	0.151953	0.985	0.997	No	No	No
ANTKMT	FETUB	PRX	22	41	36	1.81042e-05	0.00576132	0.02	7	4.76689e-16	65	101	129	6.88188e-06	0	0.03	0	1	0	0	0.151953	0.985	0.997	No	No	No
AHNAK2	MRPL58	MYO18A	173	29	59	0.000165032	0.00576132	0.2	7	2.135e-09	672	119	226	0.000146861	0	0.73	0	1	0	0	0.151953	0.985	0.997	No	No	No
OR5AU1	SLC22A14	VWA3A	33	31	33	1.88218e-05	0.00576132	0.02	7	6.25273e-16	109	72	150	9.56606e-06	0	0.05	0	1	0	0	0.151953	0.985	0.997	No	No	No
COL6A3	RNF213	TEX37	126	77	27	0.000146048	0.00576132	0.18	7	9.2596e-10	466	272	56	5.768e-05	0	0.29	0	1	0	0	0.151953	0.985	0.997	No	No	No
ADGRA1	HMCN1	RHBDF2	29	129	41	8.55151e-05	0.00576132	0.1	7	2.32892e-11	63	485	138	3.42645e-05	0	0.17	0	1	0	0	0.151953	0.985	0.997	No	No	No
ADGRA1	HMCN1	OR51M1	29	129	72	0.000150173	0.00576132	0.18	7	1.12039e-09	63	485	198	4.91621e-05	0	0.24	0	1	0	0	0.151953	0.985	0.997	No	No	No
CEP295	CYP4A22	VWF	27	42	92	5.81664e-05	0.00576132	0.07	7	1.61473e-12	82	112	338	2.5225e-05	0	0.13	0	1	0	0	0.151953	0.985	0.997	No	No	No
CAPN9	NPC1	PRX	66	36	36	4.76892e-05	0.00576132	0.06	7	4.06575e-13	223	93	129	2.174e-05	0	0.11	0	1	0	0	0.151953	0.985	0.997	No	No	No
ABCB4	OR2G3	SLC22A14	44	48	31	3.65029e-05	0.00576132	0.04	7	6.33314e-14	140	140	72	1.14676e-05	0	0.06	0	1	0	0	0.151953	0.985	0.997	No	No	No
ABCB4	OR51M1	SLC22A14	44	72	31	5.47543e-05	0.00576132	0.07	7	1.06142e-12	140	198	72	1.62184e-05	0	0.08	0	1	0	0	0.151953	0.985	0.997	No	No	No
ASAP3	CES5A	SAMD11	35	59	36	4.14471e-05	0.00576132	0.05	7	1.53292e-13	124	171	122	2.10213e-05	0	0.1	0	1	0	0	0.151953	0.985	0.997	No	No	Yes
FLNB	RTN4	VPS54	121	41	37	0.000102339	0.00576132	0.12	7	8.04337e-11	438	131	116	5.40861e-05	0	0.27	0	1	0	0	0.151953	0.985	0.997	No	No	No
ARHGAP21	KRT71	NLRP14	48	55	41	6.03475e-05	0.00576132	0.07	7	2.08453e-12	122	156	111	1.71668e-05	0	0.09	0	1	0	0	0.151953	0.985	0.997	No	No	No
ACAN	FETUB	HHIP	55	41	31	3.89744e-05	0.00576132	0.05	7	9.99203e-14	219	101	54	9.70604e-06	0	0.05	0	1	0	0	0.151953	0.985	0.997	No	No	No
FETUB	FLNB	HHIP	41	121	31	8.57437e-05	0.00576132	0.1	7	2.37227e-11	101	438	54	1.94121e-05	0	0.1	0	1	0	0	0.151953	0.985	0.997	No	No	No
CFAP58	HHIP	PKHD1L1	61	31	119	0.000125461	0.00576132	0.15	7	3.26675e-10	144	54	428	2.70447e-05	0	0.13	0	1	0	0	0.151953	0.985	0.997	No	No	No
CES5A	OBSCN	UBXN11	59	232	48	0.000366313	0.00576132	0.45	7	4.5856e-07	171	910	186	0.000235198	0	1.17	0	1	0	0.003	0.151953	0.985	0.997	No	No	No
MYOM1	NRAP	TYRP1	76	57	50	0.000120762	0.00576132	0.15	7	2.5131e-10	280	262	149	8.88236e-05	0	0.44	0	1	0	0	0.151953	0.985	0.997	No	No	No
OR51M1	PCARE	RHBDF2	72	53	41	8.72295e-05	0.00576132	0.11	7	2.67124e-11	198	206	138	4.57398e-05	0	0.23	0	1	0	0	0.151953	0.985	0.997	No	No	No
ASAP3	CYP4A22	KCNH6	35	42	62	5.08136e-05	0.00576132	0.06	7	6.31871e-13	124	112	181	2.04268e-05	0	0.1	0	1	0	0	0.151953	0.985	0.997	No	No	No
ACSM4	FETUB	IFT140	37	41	47	3.97516e-05	0.00576132	0.05	7	1.14637e-13	111	101	180	1.63983e-05	0	0.08	0	1	0	0	0.151953	0.985	0.997	No	No	No
ABCC2	ACSM4	VWF	84	37	92	0.000159419	0.00576132	0.19	7	1.68568e-09	289	111	338	8.8109e-05	0	0.44	0	1	0	0	0.151953	0.985	0.997	No	No	No
CCDC158	CFAP58	KRT75	42	61	81	0.000115701	0.00576132	0.14	7	1.87227e-10	124	144	368	5.33967e-05	0	0.27	0	1	0	0	0.151953	0.985	0.997	No	No	No
ACTBL2	BCAR1	OR51M1	51	53	72	0.000108505	0.00576132	0.13	7	1.20355e-10	197	217	198	6.87818e-05	0	0.34	0	1	0	0	0.151953	0.985	0.997	No	No	No
DNAH7	KIF26B	SLC26A10	181	56	64	0.000361674	0.00576132	0.44	7	4.21473e-07	800	230	219	0.00032745	0	1.63	0	1	0	0.003	0.151953	0.985	0.997	No	No	No
DNAH5	NOP14	PCARE	82	57	53	0.000138113	0.00576132	0.17	7	6.31543e-10	352	212	206	0.000124919	0	0.62	0	1	0	0	0.151953	0.985	0.997	No	No	No
CES5A	CYP4A22	SERPINA9	59	42	56	7.73678e-05	0.00576132	0.09	7	1.1655e-11	171	112	188	2.92587e-05	0	0.15	0	1	0	0	0.151953	0.985	0.997	No	No	No
COL16A1	CYP4A22	FLNB	82	42	121	0.000232338	0.00576132	0.28	7	2.18005e-08	330	112	438	0.000131549	0	0.65	0	1	0	0	0.151953	0.985	0.997	No	No	No
ACACB	CAPN9	HMCN1	86	66	129	0.000408228	0.00576132	0.5	7	9.36772e-07	276	223	485	0.000242571	0	1.21	0	1	0	0.006	0.151953	0.985	0.997	No	No	No
CES5A	KCNH6	OR51M1	59	62	72	0.000146841	0.00576132	0.18	7	9.6092e-10	171	181	198	4.97992e-05	0	0.25	0	1	0	0	0.151953	0.985	0.997	No	No	No
OR2G3	POU6F2	TTN	48	20	491	0.000262799	0.00740741	0.32	9	6.94109e-11	140	57	1974	0.000128007	0.000201045	0.64	1	0.470989	0	0	0.143987	0.973	0.994	No	No	Yes
CCDC158	CFAP58	TENM4	42	61	112	0.000159981	0.00740741	0.19	9	8.90818e-13	124	144	447	6.48596e-05	0.000201045	0.32	1	0.275753	0	0	0.143987	0.973	0.994	No	No	No
FNDC7	MCMDC2	OR51M1	81	37	72	0.000120307	0.00740741	0.15	9	7.15258e-14	266	104	198	4.45105e-05	0.000201045	0.22	1	0.198604	0	0	0.143987	0.973	0.994	No	No	No
KCNH6	SIPA1	TTN	62	25	491	0.000424311	0.00823045	0.52	10	2.21417e-10	181	92	1974	0.000267114	0.000402091	1.33	2	0.383299	0	0	0.141586	0.968	0.993	No	No	Yes
AHNAK2	CFAP58	CYP4A22	173	61	42	0.000247113	0.00823045	0.3	10	1.20613e-12	672	144	112	8.80709e-05	0.000402091	0.44	2	0.0720328	0	0	0.141586	0.968	0.993	No	No	No
C16orf54	DNAH11	NLRP14	19	133	41	5.77644e-05	0.00658436	0.07	8	1.34103e-14	55	547	111	2.71366e-05	0.000201045	0.13	1	0.126266	0	0	0.134108	0.947	0.987	No	No	No
FAM13C	TTN	UNC5B	23	491	56	0.000352589	0.00658436	0.43	8	1.88491e-08	64	1974	167	0.000171446	0.000201045	0.85	1	0.573799	0	0	0.134108	0.947	0.987	No	Yes	No
ABCA13	OBSCN	SRD5A3	156	232	15	0.000302674	0.00658436	0.37	8	5.86276e-09	593	910	28	0.000122783	0.000201045	0.61	1	0.457061	0	0	0.134108	0.947	0.987	Yes	No	No
FGFR1	SSUH2	TTN	24	55	491	0.000361349	0.00658436	0.44	8	2.27244e-08	47	188	1974	0.000141738	0.000201045	0.71	1	0.505918	0	0	0.134108	0.947	0.987	Yes	No	Yes
ANKRD22	HEATR5A	HMCN1	26	85	129	0.000158947	0.00658436	0.19	8	3.95457e-11	89	292	485	0.000102423	0.000201045	0.51	1	0.399191	0	0	0.134108	0.947	0.987	No	No	No
STAC	TTN	VIL1	23	491	31	0.000195183	0.00658436	0.24	8	1.96682e-10	73	1974	76	8.89951e-05	0.000201045	0.44	1	0.357688	0	0	0.134108	0.947	0.987	No	Yes	Yes
AHNAK2	CCKAR	NOP14	173	23	57	0.00012645	0.00658436	0.15	8	6.56973e-12	672	61	212	7.06184e-05	0.000201045	0.35	1	0.296205	0	0	0.134108	0.947	0.987	No	No	No
FRAS1	IDUA	MTR	157	56	26	0.000127448	0.00658436	0.15	8	6.98846e-12	611	167	76	6.30164e-05	0.000201045	0.31	1	0.269082	0	0	0.134108	0.947	0.987	No	No	No
DGLUCY	OR2G3	OR51M1	29	48	72	5.58783e-05	0.00658436	0.07	8	1.03033e-14	69	140	198	1.55426e-05	0.000201045	0.08	1	0.0743969	0	0	0.134108	0.947	0.987	No	No	No
FNDC7	HEATR5A	SIPA1	81	85	25	9.59655e-05	0.00658436	0.12	8	7.46953e-13	266	292	92	5.80677e-05	0.000201045	0.29	1	0.250866	0	0	0.134108	0.947	0.987	No	No	No
CES5A	FAM149A	OBSCN	59	34	232	0.000259472	0.00658436	0.32	8	1.79094e-09	171	120	910	0.00015174	0.000201045	0.75	1	0.529902	0	0	0.134108	0.947	0.987	No	No	No
ATAD3C	OR51M1	VWA3A	56	72	33	7.41832e-05	0.00658436	0.09	8	9.74891e-14	194	198	150	4.6821e-05	0.000201045	0.23	1	0.207762	0	0	0.134108	0.947	0.987	No	No	No
AHNAK2	CYP4A22	TET1	173	42	27	0.000109378	0.00658436	0.13	8	2.09688e-12	672	112	53	3.2415e-05	0.000201045	0.16	1	0.148908	0	0	0.134108	0.947	0.987	No	No	No
ABCC12	MYO18B	NPC1	96	115	36	0.000221586	0.00658436	0.27	8	5.27594e-10	342	402	93	0.000103901	0.000201045	0.52	1	0.403591	0	0	0.134108	0.947	0.987	No	No	No
OBSCN	OR51M1	SLC22A14	232	72	31	0.000288704	0.00658436	0.35	8	4.07768e-09	910	198	72	0.00010542	0.000201045	0.52	1	0.408081	0	0	0.134108	0.947	0.987	No	No	No
FNDC7	KCNH6	NINL	81	62	37	0.000103598	0.00658436	0.13	8	1.36653e-12	266	181	102	3.99064e-05	0.000201045	0.2	1	0.180039	0	0	0.134108	0.947	0.987	No	No	Yes
ACTBL2	ASAP3	LRP2	51	35	122	0.000121414	0.00658436	0.15	8	4.77183e-12	197	124	475	9.42897e-05	0.000201045	0.47	1	0.374384	0	0	0.134108	0.947	0.987	No	No	Yes
ASAP3	CES5A	VWA5B1	35	59	59	6.79271e-05	0.00658436	0.08	8	4.85031e-14	124	171	261	4.49719e-05	0.000201045	0.22	1	0.200441	0	0	0.134108	0.947	0.987	No	No	No
C6orf201	MYO18B	SSUH2	33	115	55	0.000116371	0.00658436	0.14	8	3.41698e-12	82	402	188	5.03594e-05	0.000201045	0.25	1	0.221584	0	0	0.134108	0.947	0.987	No	No	No
HEATR5A	OR51M1	VSX1	85	72	49	0.000167193	0.00658436	0.2	8	5.87474e-11	292	198	132	6.20161e-05	0.000201045	0.31	1	0.265436	0	0	0.134108	0.947	0.987	No	No	No
HMCN1	MYO18B	OR5B21	129	115	30	0.00024813	0.00658436	0.3	8	1.26785e-09	485	402	92	0.00014576	0.000201045	0.73	1	0.515706	0	0	0.134108	0.947	0.987	No	No	No
CD109	KCNH6	SERPINB11	51	62	47	8.28573e-05	0.00658436	0.1	8	2.33949e-13	180	181	149	3.94475e-05	0.000201045	0.2	1	0.178165	0	0	0.134108	0.947	0.987	No	No	No
MYO18B	PKP1	SGSH	115	36	46	0.000106177	0.00658436	0.13	8	1.65903e-12	402	103	122	4.10493e-05	0.000201045	0.2	1	0.184687	0	0	0.134108	0.947	0.987	No	No	Yes
DNAH7	KRT75	VSIG10L	181	81	48	0.000392352	0.00658436	0.48	8	4.24729e-08	800	368	167	0.000399519	0.000201045	1.99	1	0.862976	0	0	0.134108	0.947	0.987	No	No	No
OBSCN	SGSH	SSUH2	232	46	55	0.00032725	0.00658436	0.4	8	1.06644e-08	910	122	188	0.000169606	0.000201045	0.84	1	0.569881	0	0	0.134108	0.947	0.987	No	Yes	No
CYP4A22	FETUB	LAMA2	42	41	91	8.73667e-05	0.00658436	0.11	8	3.55746e-13	112	101	336	3.0886e-05	0.000201045	0.15	1	0.14241	0	0	0.134108	0.947	0.987	No	No	No
HMCN1	MYH1	OR51M1	129	79	72	0.000409092	0.00658436	0.5	8	5.82786e-08	485	256	198	0.00019977	0.000201045	0.99	1	0.629815	0	0	0.134108	0.947	0.987	No	No	No
ACAD10	OR51M1	OTOG	63	72	84	0.000212434	0.00658436	0.26	8	3.80188e-10	185	198	267	7.94751e-05	0.000201045	0.4	1	0.326539	0	0	0.134108	0.947	0.987	No	No	No
FETUB	LAMA2	PKHD1L1	41	91	119	0.000247539	0.00658436	0.3	8	1.24465e-09	101	336	428	0.000118029	0.000201045	0.59	1	0.444068	0	0	0.134108	0.947	0.987	No	No	No
OR51M1	RHBDF2	TTN	72	41	491	0.000808107	0.0090535	0.98	11	8.04268e-09	198	138	1974	0.000438303	0.000804182	2.18	4	0.176717	0	0	0.133864	0.946	0.987	No	No	Yes
ASAP3	CFAP58	TTN	35	61	491	0.000584454	0.00823045	0.71	10	4.57103e-09	124	144	1974	0.000286427	0.000603136	1.42	3	0.172479	0	0	0.132571	0.941	0.985	No	No	Yes
CD4	FETUB	TTN	23	41	491	0.000258145	0.00740741	0.31	9	5.93991e-11	76	101	1974	0.00012313	0.000402091	0.61	2	0.12601	0	0	0.132239	0.94	0.985	No	No	Yes
ABCA13	ABCC2	SULT1C3	156	84	24	0.000175342	0.00740741	0.21	9	1.9995e-12	593	289	78	0.000108625	0.000402091	0.54	2	0.102654	0	0	0.132239	0.94	0.985	Yes	No	No
CFAP58	ROR2	TTN	61	47	491	0.000784839	0.00740741	0.95	9	7.46655e-07	144	136	1974	0.000314146	0.000402091	1.56	2	0.46292	0	0.005	0.132239	0.94	0.985	No	No	Yes
ANK1	NINL	TTN	40	37	491	0.000405149	0.00740741	0.49	9	2.92734e-09	205	102	1974	0.000335416	0.000402091	1.67	2	0.4969	0	0	0.132239	0.94	0.985	No	Yes	Yes
FNDC7	FRAS1	KCNH6	81	157	62	0.00043959	0.00740741	0.53	9	5.87771e-09	266	611	181	0.000239047	0.000402091	1.19	2	0.333409	0	0	0.132239	0.94	0.985	No	No	No
CES5A	OR51M1	VWA5B1	59	72	59	0.000139736	0.00740741	0.17	9	2.69446e-13	171	198	261	7.18099e-05	0.000402091	0.36	2	0.0504486	0	0	0.132239	0.94	0.985	No	No	No
MYO18A	OR51M1	TTN	59	72	491	0.00116289	0.00987654	1.41	12	3.45551e-08	226	198	1974	0.0007178	0.00120627	3.57	6	0.151751	0	0	0.129613	0.93	0.982	No	No	Yes
ADGRV1	COL6A1	RTN1	159	46	14	5.70892e-05	0.00576132	0.07	7	1.4183e-12	663	132	32	2.27573e-05	0.000201045	0.11	1	0.107024	0	0	0.123594	0.901	0.971	No	No	No
FRAS1	HEATR5A	OR10T2	157	85	14	0.000104164	0.00576132	0.13	7	9.08514e-11	611	292	35	5.07428e-05	0.000201045	0.25	1	0.223067	0	0	0.123594	0.901	0.971	No	No	No
PCDHGA4	TTN	VWF	13	491	92	0.000327404	0.00576132	0.4	7	2.17658e-07	20	1974	338	0.000108437	0.000201045	0.54	1	0.416898	0	0.001	0.123594	0.901	0.971	No	Yes	No
AHNAK2	FBN3	GALNS	173	140	17	0.000229559	0.00576132	0.28	7	2.00983e-08	672	554	56	0.000169414	0.000201045	0.84	1	0.56947	0	0	0.123594	0.901	0.971	No	No	No
AHNAK2	LAMA2	ZNF510	173	91	12	0.000105327	0.00576132	0.13	7	9.80739e-11	672	336	27	4.95399e-05	0.000201045	0.25	1	0.218404	0	0	0.123594	0.901	0.971	No	No	No
ABCC12	ADGRV1	ITPRIPL2	96	159	17	0.000144673	0.00576132	0.18	7	8.67896e-10	342	663	26	4.79066e-05	0.000201045	0.24	1	0.212028	0	0	0.123594	0.901	0.971	No	No	No
ADGRE3	SPTA1	TTN	18	72	491	0.000354779	0.00576132	0.43	7	3.71019e-07	62	279	1974	0.000277476	0.000201045	1.38	1	0.748511	0	0.002	0.123594	0.901	0.971	No	No	Yes
OR2G3	OR51M1	SULT1B1	48	72	17	3.27562e-05	0.00576132	0.04	7	2.97925e-14	140	198	77	1.73447e-05	0.000201045	0.09	1	0.0826565	0	0	0.123594	0.901	0.971	No	No	No
IFNK	OR2G3	OR5AU1	17	48	33	1.50133e-05	0.00576132	0.02	7	1.28979e-16	55	140	109	6.82024e-06	0.000201045	0.03	1	0.033355	0	0	0.123594	0.901	0.971	No	No	No
IFNK	OR2G3	VARS	17	48	42	1.91078e-05	0.00576132	0.02	7	6.94685e-16	55	140	172	1.07622e-05	0.000201045	0.05	1	0.052124	0	0	0.123594	0.901	0.971	No	No	No
AHNAK2	LYSMD4	PDE6A	173	19	54	9.89611e-05	0.00576132	0.12	7	6.38181e-11	672	38	166	3.44464e-05	0.000201045	0.17	1	0.157464	0	0	0.123594	0.901	0.971	No	No	No
FLNC	GEMIN5	OBSCN	106	36	232	0.000493591	0.00576132	0.6	7	3.23587e-06	465	148	910	0.000508907	0.000201045	2.53	1	0.920496	0	0.02	0.123594	0.901	0.971	No	No	No
DCSTAMP	NINL	OTOG	18	37	84	3.11907e-05	0.00576132	0.04	7	2.11808e-14	35	102	267	7.74573e-06	0.000201045	0.04	1	0.0377947	0	0	0.123594	0.901	0.971	No	Yes	No
DOCK2	NEK10	TTN	28	36	491	0.000275939	0.00576132	0.34	7	6.94047e-08	62	110	1974	0.000109399	0.000201045	0.54	1	0.419683	0	0	0.123594	0.901	0.971	No	No	Yes
DNAH7	OR2G3	PJA2	181	48	20	9.68771e-05	0.00576132	0.12	7	5.51053e-11	800	140	45	4.09556e-05	0.000201045	0.2	1	0.184307	0	0	0.123594	0.901	0.971	No	No	No
AHNAK2	LRRC24	ZNF106	173	30	21	6.07656e-05	0.00576132	0.07	7	2.18679e-12	672	82	55	2.4628e-05	0.000201045	0.12	1	0.115295	0	0	0.123594	0.901	0.971	No	No	No
C6orf201	FGFR1	SSUH2	33	24	55	2.42862e-05	0.00576132	0.03	7	3.70212e-15	82	47	188	5.88779e-06	0.000201045	0.03	1	0.0288613	0	0	0.123594	0.901	0.971	No	Yes	No
ADGRV1	CYP3A43	FLNB	159	22	121	0.000235981	0.00576132	0.29	7	2.42157e-08	663	78	438	0.000184062	0.000201045	0.92	1	0.599728	0	0	0.123594	0.901	0.971	No	No	No
OR5AU1	SLC22A14	TMEM241	33	31	22	1.25479e-05	0.00576132	0.02	7	3.68392e-17	109	72	63	4.01774e-06	0.000201045	0.02	1	0.0197859	0	0	0.123594	0.901	0.971	No	No	No
ALG10B	ATAD3B	SYNE2	26	50	120	8.69753e-05	0.00576132	0.11	7	2.61792e-11	97	174	485	6.65189e-05	0.000201045	0.33	1	0.281706	0	0	0.123594	0.901	0.971	No	No	No
ADGRV1	GALNT11	NAGLU	159	44	23	8.97116e-05	0.00576132	0.11	7	3.24245e-11	663	137	76	5.60958e-05	0.000201045	0.28	1	0.243482	0	0	0.123594	0.901	0.971	No	No	No
ATAD3B	LRP2	SLC25A46	50	122	22	7.4821e-05	0.00576132	0.09	7	9.24535e-12	174	475	81	5.44015e-05	0.000201045	0.27	1	0.237079	0	0	0.123594	0.901	0.971	No	Yes	No
FRAS1	GBGT1	PARP15	157	64	22	0.000123246	0.00576132	0.15	7	2.89053e-10	611	172	64	5.46553e-05	0.000201045	0.27	1	0.238041	0	0	0.123594	0.901	0.971	No	No	No
ABCC11	AHNAK2	HECTD4	81	173	33	0.00025782	0.00576132	0.31	7	4.39736e-08	263	672	80	0.000114894	0.000201045	0.57	1	0.435331	0	0	0.123594	0.901	0.971	No	No	Yes
DYSF	EVC2	OBSCN	81	34	232	0.000356224	0.00576132	0.43	7	3.81149e-07	272	151	910	0.000303718	0.000201045	1.51	1	0.779293	0	0.002	0.123594	0.901	0.971	No	No	No
DNAH5	OR2G3	TAF4B	82	48	20	4.38891e-05	0.00576132	0.05	7	2.28264e-13	352	140	51	2.04232e-05	0.000201045	0.1	1	0.0965965	0	0	0.123594	0.901	0.971	No	No	No
CCKAR	LAMA5	PKHD1L1	23	131	119	0.000199902	0.00576132	0.24	7	7.87385e-09	61	534	428	0.000113292	0.000201045	0.56	1	0.430812	0	0	0.123594	0.901	0.971	No	No	No
ABCC4	COL6A3	SYNE1	44	126	165	0.00051001	0.00576132	0.62	7	3.99939e-06	185	466	621	0.000435043	0.000201045	2.16	1	0.885178	0	0.024	0.123594	0.901	0.971	No	No	Yes
C19orf57	OR51M1	SLC22A14	31	72	31	3.85769e-05	0.00576132	0.05	7	9.304e-14	102	198	72	1.18163e-05	0.000201045	0.06	1	0.0570806	0	0	0.123594	0.901	0.971	No	No	No
C19orf57	OR2G3	OR5AU1	31	48	33	2.73771e-05	0.00576132	0.03	7	8.53562e-15	102	140	109	1.26485e-05	0.000201045	0.06	1	0.0609756	0	0	0.123594	0.901	0.971	No	No	No
ANTKMT	MCMDC2	VWA5B1	22	37	59	2.67761e-05	0.00576132	0.03	7	7.31186e-15	65	104	261	1.43374e-05	0.000201045	0.07	1	0.0688311	0	0	0.123594	0.901	0.971	No	No	No
ABCC12	SETDB2.SETDB2.PHF11	VWA5B1	96	21	59	6.63153e-05	0.00576132	0.08	7	4.00824e-12	342	63	261	4.56972e-05	0.000201045	0.23	1	0.203321	0	0	0.123594	0.901	0.971	No	No	No
FARP2	SYNE1	VWA5B1	31	165	59	0.000168255	0.00576132	0.2	7	2.43631e-09	117	621	261	0.000154099	0.000201045	0.77	1	0.535386	0	0	0.123594	0.901	0.971	No	Yes	No
ABCA13	CYP4A22	OR2AE1	156	42	25	9.1324e-05	0.00576132	0.11	7	3.6668e-11	593	112	106	5.72086e-05	0.000201045	0.28	1	0.247658	0	0	0.123594	0.901	0.971	Yes	No	No
PCDHB6	TTN	VPS54	24	491	37	0.000243089	0.00576132	0.3	7	2.9585e-08	71	1974	116	0.000132113	0.000201045	0.66	1	0.481686	0	0	0.123594	0.901	0.971	No	Yes	No
COL6A3	HHIP	PCDHB6	126	31	24	5.22654e-05	0.00576132	0.06	7	7.68429e-13	466	54	71	1.45185e-05	0.000201045	0.07	1	0.0696695	0	0	0.123594	0.901	0.971	No	No	No
CEP295NL	KCNH6	LAMA2	24	62	91	7.54945e-05	0.00576132	0.09	7	9.83688e-12	79	181	336	3.90416e-05	0.000201045	0.19	1	0.176504	0	0	0.123594	0.901	0.971	No	No	No
DNA2	FRAS1	IDUA	32	157	56	0.000156859	0.00576132	0.19	7	1.50914e-09	108	611	167	8.95497e-05	0.000201045	0.45	1	0.359458	0	0	0.123594	0.901	0.971	No	No	No
CFAP58	MRGPRX3	STKLD1	61	27	33	3.03025e-05	0.00576132	0.04	7	1.73192e-14	144	65	97	7.37786e-06	0.000201045	0.04	1	0.0360324	0	0	0.123594	0.901	0.971	No	No	No
AHNAK2	CFAP58	MRGPRX3	173	61	27	0.000158859	0.00576132	0.19	7	1.64562e-09	672	144	65	5.11126e-05	0.000201045	0.25	1	0.224495	0	0	0.123594	0.901	0.971	No	No	No
AHNAK	ECRG4	KCNH6	148	25	62	0.000127898	0.00576132	0.16	7	3.72807e-10	557	74	181	6.06245e-05	0.000201045	0.3	1	0.260333	0	0	0.123594	0.901	0.971	Yes	No	No
AHNAK2	ECRG4	KCNH6	173	25	62	0.000149503	0.00576132	0.18	7	1.08662e-09	672	74	181	7.31412e-05	0.000201045	0.36	1	0.304982	0	0	0.123594	0.901	0.971	No	No	No
AHNAK	HCN3	RNF213	148	34	77	0.000216024	0.00576132	0.26	7	1.33232e-08	557	92	272	0.000113265	0.000201045	0.56	1	0.430736	0	0	0.123594	0.901	0.971	Yes	No	No
CFAP58	HTR3A	SLC35A5	61	29	30	2.95883e-05	0.00576132	0.04	7	1.46672e-14	144	93	74	8.05304e-06	0.000201045	0.04	1	0.0392643	0	0	0.123594	0.901	0.971	No	Yes	No
FREM2	TIMD4	TTN	70	24	491	0.000459898	0.00576132	0.56	7	2.0436e-06	263	74	1974	0.000312189	0.000201045	1.55	1	0.788402	0	0.012	0.123594	0.901	0.971	No	No	Yes
DNAH10	LDB3	PKP1	134	31	36	8.33758e-05	0.00576132	0.1	7	1.95486e-11	571	95	103	4.54025e-05	0.000201045	0.23	1	0.202152	0	0	0.123594	0.901	0.971	Yes	No	No
ITGBL1	SMIM8	TTN	29	29	491	0.000230223	0.00576132	0.28	7	2.04945e-08	65	64	1974	6.67303e-05	0.000201045	0.33	1	0.282461	0	0	0.123594	0.901	0.971	No	No	Yes
ACO1	BBOF1	CFAP61	29	29	76	3.56353e-05	0.00576132	0.04	7	5.35667e-14	117	100	248	2.35787e-05	0.000201045	0.12	1	0.110666	0	0	0.123594	0.901	0.971	No	No	No
DGLUCY	OR51M1	OR5AU1	29	72	33	3.84163e-05	0.00576132	0.05	7	9.03781e-14	69	198	109	1.21011e-05	0.000201045	0.06	1	0.0584154	0	0	0.123594	0.901	0.971	No	No	No
CCDC158	DGLUCY	OBSCN	42	29	232	0.000157546	0.00576132	0.19	7	1.55489e-09	124	69	910	6.32696e-05	0.000201045	0.31	1	0.270001	0	0	0.123594	0.901	0.971	No	No	No
ANK1	KCNH6	SIPA1	40	62	25	3.45671e-05	0.00576132	0.04	7	4.33371e-14	205	181	92	2.77398e-05	0.000201045	0.14	1	0.128883	0	0	0.123594	0.901	0.971	No	No	No
KCNH6	PCARE	SIPA1	62	53	25	4.58014e-05	0.00576132	0.06	7	3.07056e-13	181	206	92	2.78751e-05	0.000201045	0.14	1	0.12947	0	0	0.123594	0.901	0.971	No	No	No
FLG	HEATR5A	SIPA1	124	85	25	0.00014691	0.00576132	0.18	7	9.64021e-10	459	292	92	0.0001002	0.000201045	0.5	1	0.392509	0	0	0.123594	0.901	0.971	No	No	No
NIN	OR5L2	VWDE	35	27	70	3.68809e-05	0.00576132	0.04	7	6.80402e-14	115	73	256	1.7464e-05	0.000201045	0.09	1	0.0832006	0	0	0.123594	0.901	0.971	No	No	No
HEATR5A	LRP2	SLC35A5	85	122	30	0.000173449	0.00576132	0.21	7	2.99758e-09	292	475	74	8.34048e-05	0.000201045	0.41	1	0.339576	0	0	0.123594	0.901	0.971	No	Yes	No
AHNAK2	CAND2	TET1	173	73	27	0.00019011	0.00576132	0.23	7	5.59725e-09	672	322	53	9.31931e-05	0.000201045	0.46	1	0.370962	0	0	0.123594	0.901	0.971	No	No	No
DNAH14	TET1	TTN	69	27	491	0.000509995	0.00576132	0.62	7	3.99862e-06	243	53	1974	0.000206591	0.000201045	1.03	1	0.642168	0	0.024	0.123594	0.901	0.971	No	No	Yes
C9orf64	CAPN9	OR51M1	28	66	72	7.41832e-05	0.00576132	0.09	7	8.71344e-12	103	223	198	3.69564e-05	0.000201045	0.18	1	0.167918	0	0	0.123594	0.901	0.971	No	No	No
ADGRV1	CTRB1	VPS54	159	27	37	8.85592e-05	0.00576132	0.11	7	2.96549e-11	663	82	116	5.1247e-05	0.000201045	0.25	1	0.225013	0	0	0.123594	0.901	0.971	No	No	No
CTRB1	FNDC7	OR2D2	27	81	33	4.02378e-05	0.00576132	0.05	7	1.24754e-13	82	266	138	2.446e-05	0.000201045	0.12	1	0.114556	0	0	0.123594	0.901	0.971	No	No	No
BEST2	HMCN1	OR51M1	40	129	72	0.000207135	0.00576132	0.25	7	1.00215e-08	112	485	198	8.73992e-05	0.000201045	0.43	1	0.352569	0	0	0.123594	0.901	0.971	No	No	No
BEST2	FLNB	HMCN1	40	121	129	0.000348102	0.00576132	0.42	7	3.27102e-07	112	438	485	0.000193338	0.000201045	0.96	1	0.617778	0	0.002	0.123594	0.901	0.971	No	No	No
CCDC138	DPYD	TTN	30	50	491	0.000410624	0.00576132	0.5	7	9.73479e-07	85	152	1974	0.000207249	0.000201045	1.03	1	0.643337	0	0.006	0.123594	0.901	0.971	No	Yes	Yes
CASQ1	OR51M1	RAG1	32	72	39	5.00978e-05	0.00576132	0.06	7	5.72563e-13	102	198	129	2.11708e-05	0.000201045	0.11	1	0.0999498	0	0	0.123594	0.901	0.971	No	No	No
FRAS1	HOMER2	KANK1	157	31	72	0.000195373	0.00576132	0.24	7	6.73897e-09	611	126	227	0.00014201	0.000201045	0.71	1	0.506588	0	0	0.123594	0.901	0.971	No	No	Yes
ARHGAP8.PRR5.ARHGAP8	DHRS4.DHRS4L2	VWDE	45	28	70	4.91745e-05	0.00576132	0.06	7	5.0315e-13	164	71	256	2.42228e-05	0.000201045	0.12	1	0.11351	0	0	0.123594	0.901	0.971	No	No	No
DHRS4.DHRS4L2	OR2G3	SERPINB11	28	48	47	3.52183e-05	0.00576132	0.04	7	4.93514e-14	71	140	149	1.20353e-05	0.000201045	0.06	1	0.0581071	0	0	0.123594	0.901	0.971	No	No	No
ABCC12	DHRS4.DHRS4L2	UNC5B	96	28	56	8.39244e-05	0.00576132	0.1	7	2.04552e-11	342	71	167	3.29521e-05	0.000201045	0.16	1	0.151179	0	0	0.123594	0.901	0.971	No	No	No
BTN2A2	MYO18B	PNPLA7	42	115	73	0.000196581	0.00576132	0.24	7	7.02707e-09	176	402	285	0.000163857	0.000201045	0.82	1	0.557402	0	0	0.123594	0.901	0.971	No	No	Yes
KRT26	NIN	OBSCN	34	35	232	0.000153924	0.00576132	0.19	7	1.32634e-09	101	115	910	8.58901e-05	0.000201045	0.43	1	0.34769	0	0	0.123594	0.901	0.971	Yes	No	No
CEP295	FETUB	OR51M1	27	41	72	4.44377e-05	0.00576132	0.05	7	2.48858e-13	82	101	198	1.33255e-05	0.000201045	0.07	1	0.0641325	0	0	0.123594	0.901	0.971	No	No	No
CYP1A1	MYPN	VWA5B1	48	46	59	7.2631e-05	0.00576132	0.09	7	7.52692e-12	182	142	261	5.48129e-05	0.000201045	0.27	1	0.238638	0	0	0.123594	0.901	0.971	No	No	No
ABCA13	DOK7	MICAL3	156	48	39	0.000162818	0.00576132	0.2	7	1.94693e-09	593	183	147	0.00012963	0.000201045	0.64	1	0.475244	0	0	0.123594	0.901	0.971	Yes	No	No
DRC3	OR2G3	SLC22A14	70	48	31	5.80727e-05	0.00576132	0.07	7	1.59677e-12	246	140	72	2.01502e-05	0.000201045	0.1	1	0.0953687	0	0	0.123594	0.901	0.971	No	No	No
LPA	OR51M1	SLC22A14	106	72	31	0.000131908	0.00576132	0.16	7	4.6078e-10	476	198	72	5.51426e-05	0.000201045	0.27	1	0.239886	0	0	0.123594	0.901	0.971	No	No	No
COQ6	FETUB	NINL	30	41	37	2.53734e-05	0.00576132	0.03	7	5.0244e-15	88	101	102	7.36694e-06	0.000201045	0.04	1	0.03598	0	0	0.123594	0.901	0.971	No	No	Yes
ATIC	COQ6	OTOG	36	30	84	5.05795e-05	0.00576132	0.06	7	6.11919e-13	104	88	267	1.98568e-05	0.000201045	0.1	1	0.0940479	0	0	0.123594	0.901	0.971	No	No	No
AHNAK2	ARHGAP8.PRR5.ARHGAP8	KCNH6	173	45	62	0.000269105	0.00576132	0.33	7	5.86503e-08	672	164	181	0.000162097	0.000201045	0.81	1	0.553508	0	0	0.123594	0.901	0.971	No	No	No
KCNH6	LRP2	PLEKHG1	62	122	55	0.000231945	0.00576132	0.28	7	2.15529e-08	181	475	176	0.000122961	0.000201045	0.61	1	0.457543	0	0	0.123594	0.901	0.971	No	Yes	No
AHNAK2	CYP2B6	SCRN2	173	43	42	0.000174195	0.00576132	0.21	7	3.08657e-09	672	131	124	8.87043e-05	0.000201045	0.44	1	0.356758	0	0	0.123594	0.901	0.971	No	No	No
MYO18B	PKP1	SLC5A9	115	36	47	0.000108485	0.00576132	0.13	7	1.20202e-10	402	103	155	5.21528e-05	0.000201045	0.26	1	0.228497	0	0	0.123594	0.901	0.971	No	No	No
LRRC24	OBSCN	PRX	30	232	36	0.000139696	0.00576132	0.17	7	6.82824e-10	82	910	129	7.82218e-05	0.000201045	0.39	1	0.322327	0	0	0.123594	0.901	0.971	No	No	No
FRAS1	KCNH6	LRRC24	157	62	30	0.000162811	0.00576132	0.2	7	1.94639e-09	611	181	82	7.36913e-05	0.000201045	0.37	1	0.306881	0	0	0.123594	0.901	0.971	No	No	No
ASB16	BIN1	HMCN1	41	31	129	9.14127e-05	0.00576132	0.11	7	3.69144e-11	178	86	485	6.03313e-05	0.000201045	0.3	1	0.259254	0	0	0.123594	0.901	0.971	No	No	No
BIN1	LRP2	NLRP14	31	122	41	8.64523e-05	0.00576132	0.11	7	2.51108e-11	86	475	111	3.68466e-05	0.000201045	0.18	1	0.167464	0	0	0.123594	0.901	0.971	No	Yes	No
COL16A1	FRAS1	PON3	82	157	36	0.000258397	0.00576132	0.31	7	4.464e-08	330	611	98	0.00016057	0.000201045	0.8	1	0.550104	0	0	0.123594	0.901	0.971	No	No	No
AHNAK2	COL16A1	PON3	173	82	36	0.00028473	0.00576132	0.35	7	8.56476e-08	672	330	98	0.000176601	0.000201045	0.88	1	0.58459	0	0.001	0.123594	0.901	0.971	No	No	No
ASB16	KRTAP10.9	VWA5B1	41	32	59	4.31576e-05	0.00576132	0.05	7	2.03085e-13	178	100	261	3.77523e-05	0.000201045	0.19	1	0.171206	0	0	0.123594	0.901	0.971	No	No	No
ABCC11	C1orf158	PCARE	81	46	53	0.000110101	0.00576132	0.13	7	1.33081e-10	263	142	206	6.25164e-05	0.000201045	0.31	1	0.267261	0	0	0.123594	0.901	0.971	No	No	No
CYP4B1	KRTAP10.9	VWA5B1	39	32	59	4.10523e-05	0.00576132	0.05	7	1.4342e-13	139	100	261	2.94807e-05	0.000201045	0.15	1	0.136395	0	0	0.123594	0.901	0.971	No	No	No
HMCN1	NLRP1	OR2D2	129	41	33	9.73103e-05	0.00576132	0.12	7	5.68275e-11	485	135	138	7.34239e-05	0.000201045	0.37	1	0.305959	0	0	0.123594	0.901	0.971	No	No	No
ARHGAP21	FLNB	GALNT11	48	121	44	0.000142479	0.00576132	0.17	7	7.8164e-10	122	438	137	5.94891e-05	0.000201045	0.3	1	0.256144	0	0	0.123594	0.901	0.971	No	No	No
ATM	HMCN1	THSD7B	87	129	49	0.000306603	0.00576132	0.37	7	1.40514e-07	335	485	135	0.000178239	0.000201045	0.89	1	0.587962	0	0.001	0.123594	0.901	0.971	No	No	No
AGBL1	FLG	VWF	60	124	92	0.000381621	0.00576132	0.46	7	6.00993e-07	242	459	338	0.00030509	0.000201045	1.52	1	0.780795	0	0.004	0.123594	0.901	0.971	No	No	No
KRT71	RAG1	UROC1	55	39	48	5.74037e-05	0.00576132	0.07	7	1.47341e-12	156	129	197	3.22154e-05	0.000201045	0.16	1	0.148062	0	0	0.123594	0.901	0.971	No	No	No
CYP4A22	HHIP	LAMA2	42	31	91	6.60577e-05	0.00576132	0.08	7	3.90158e-12	112	54	336	1.65133e-05	0.000201045	0.08	1	0.078855	0	0	0.123594	0.901	0.971	No	No	No
HHIP	OR2G3	OR51M1	31	48	72	5.97319e-05	0.00576132	0.07	7	1.94144e-12	54	140	198	1.21638e-05	0.000201045	0.06	1	0.0587092	0	0	0.123594	0.901	0.971	No	No	No
CES5A	HHIP	OBSCN	59	31	232	0.000236577	0.00576132	0.29	7	2.4632e-08	171	54	910	6.82832e-05	0.000201045	0.34	1	0.287982	0	0	0.123594	0.901	0.971	No	No	No
ANK1	KCNH6	NINL	40	62	37	5.11593e-05	0.00576132	0.06	7	6.62339e-13	205	181	102	3.0755e-05	0.000201045	0.15	1	0.141851	0	0	0.123594	0.901	0.971	No	No	Yes
DNAH9	NINL	OBSL1	121	37	68	0.000169733	0.00576132	0.21	7	2.58609e-09	474	102	229	8.99698e-05	0.000201045	0.45	1	0.360795	0	0	0.123594	0.901	0.971	No	Yes	No
FGGY	FLNB	SYNE1	36	121	165	0.000400722	0.00576132	0.49	7	8.29153e-07	146	438	621	0.000322702	0.000201045	1.61	1	0.799186	0	0.005	0.123594	0.901	0.971	No	No	Yes
FETUB	FLNB	PRX	41	121	36	9.95733e-05	0.00576132	0.12	7	6.65903e-11	101	438	129	4.63733e-05	0.000201045	0.23	1	0.205995	0	0	0.123594	0.901	0.971	No	No	No
ANK1	OTOG	PKP1	40	84	36	6.74393e-05	0.00576132	0.08	7	4.50332e-12	205	267	103	4.58126e-05	0.000201045	0.23	1	0.203778	0	0	0.123594	0.901	0.971	No	No	No
ASAP3	GALNT11	SPEG	35	44	37	3.17683e-05	0.00576132	0.04	7	2.40691e-14	124	137	182	2.51244e-05	0.000201045	0.12	1	0.117477	0	0	0.123594	0.901	0.971	No	No	No
HEATR5A	OR10A5	PKHD1L1	85	45	119	0.000253775	0.00576132	0.31	7	3.95343e-08	292	169	428	0.000171631	0.000201045	0.85	1	0.574192	0	0	0.123594	0.901	0.971	No	No	No
FLNB	MYO18A	OR51M1	121	59	72	0.000286577	0.00576132	0.35	7	8.94383e-08	438	226	198	0.000159269	0.000201045	0.79	1	0.547182	0	0.001	0.123594	0.901	0.971	No	No	No
C6orf201	OR51M1	SSUH2	33	72	55	7.28585e-05	0.00576132	0.09	7	7.69165e-12	82	198	188	2.48039e-05	0.000201045	0.12	1	0.116069	0	0	0.123594	0.901	0.971	No	No	No
C6orf201	DNAH2	OBSL1	33	101	68	0.000126362	0.00576132	0.15	7	3.43118e-10	82	362	229	5.52383e-05	0.000201045	0.27	1	0.240248	0	0	0.123594	0.901	0.971	No	No	No
ABCC11	ANKK1	CYP4A22	81	37	42	7.0179e-05	0.00576132	0.09	7	5.93385e-12	263	123	112	2.94416e-05	0.000201045	0.15	1	0.136227	0	0	0.123594	0.901	0.971	No	No	No
HMCN1	OR5B21	SACS	129	30	104	0.000224396	0.00576132	0.27	7	1.72333e-08	485	92	392	0.000142134	0.000201045	0.71	1	0.506891	0	0	0.123594	0.901	0.971	No	No	No
CAPN9	IQGAP3	NEK10	66	43	36	5.69621e-05	0.00576132	0.07	7	1.39653e-12	223	183	110	3.6478e-05	0.000201045	0.18	1	0.165936	0	0	0.123594	0.901	0.971	No	Yes	No
HMCN1	OR2G3	TANGO2	129	48	55	0.000189874	0.00576132	0.23	7	5.55021e-09	485	140	225	0.000124147	0.000201045	0.62	1	0.460733	0	0	0.123594	0.901	0.971	No	No	No
ACTBL2	CES5A	SERPINA9	51	59	56	9.39467e-05	0.00576132	0.11	7	4.4582e-11	197	171	188	5.14639e-05	0.000201045	0.26	1	0.225849	0	0	0.123594	0.901	0.971	No	No	No
MYO18B	OBSL1	PKP1	115	68	36	0.000156957	0.00576132	0.19	7	1.51561e-09	402	229	103	7.70516e-05	0.000201045	0.38	1	0.318371	0	0	0.123594	0.901	0.971	No	No	No
CFAP58	COL16A1	PKP1	61	82	36	0.000100396	0.00576132	0.12	7	7.04783e-11	144	330	103	3.97737e-05	0.000201045	0.2	1	0.179498	0	0	0.123594	0.901	0.971	No	No	No
COL16A1	MYO18B	PKP1	82	115	36	0.000189272	0.00576132	0.23	7	5.43161e-09	330	402	103	0.000111035	0.000201045	0.55	1	0.424386	0	0	0.123594	0.901	0.971	No	No	No
FRAS1	OR51M1	UROC1	157	72	48	0.000302513	0.00576132	0.37	7	1.2846e-07	611	198	197	0.000193667	0.000201045	0.96	1	0.618404	0	0.001	0.123594	0.901	0.971	No	No	No
ABCA13	MYOM1	SERPINB11	156	76	47	0.000310676	0.00576132	0.38	7	1.53454e-07	593	280	149	0.00020104	0.000201045	1	1	0.632147	0	0.001	0.123594	0.901	0.971	Yes	No	No
AHNAK	DDX58	OR51M1	148	71	72	0.000421817	0.00576132	0.51	7	1.1614e-06	557	276	198	0.00024735	0.000201045	1.23	1	0.707845	0	0.007	0.123594	0.901	0.971	Yes	No	No
CYP4A22	GALNT11	HMCN1	42	44	129	0.000132912	0.00576132	0.16	7	4.85373e-10	112	137	485	6.04732e-05	0.000201045	0.3	1	0.259776	0	0	0.123594	0.901	0.971	No	No	No
FLNB	GALNT11	SPTA1	121	44	72	0.000213718	0.00576132	0.26	7	1.2389e-08	438	137	279	0.000136045	0.000201045	0.68	1	0.491725	0	0	0.123594	0.901	0.971	No	No	No
ABCC2	ADGRV1	COL28A1	84	159	72	0.000536142	0.00576132	0.65	7	5.52096e-06	289	663	228	0.000355	0.000201045	1.77	1	0.828999	0	0.033	0.123594	0.901	0.971	No	No	Yes
DNAH5	NOP14	OR2G3	82	57	48	0.000125084	0.00576132	0.15	7	3.19985e-10	352	212	140	8.48964e-05	0.000201045	0.42	1	0.344458	0	0	0.123594	0.901	0.971	No	No	No
NOP14	OR51M1	VWDE	57	72	70	0.000160168	0.00576132	0.19	7	1.74056e-09	212	198	256	8.7322e-05	0.000201045	0.43	1	0.35232	0	0	0.123594	0.901	0.971	No	No	No
KRT75	SERPINA9	TMPRSS9	81	56	70	0.000177028	0.00576132	0.22	7	3.44533e-09	368	188	260	0.000146171	0.000201045	0.73	1	0.516696	0	0	0.123594	0.901	0.971	No	No	No
CFAP58	COL16A1	CYP4A22	61	82	42	0.000117129	0.00576132	0.14	7	2.03711e-10	144	330	112	4.32491e-05	0.000201045	0.22	1	0.19356	0	0	0.123594	0.901	0.971	No	No	No
COL12A1	DCHS1	FLNB	65	89	121	0.000390265	0.00576132	0.47	7	6.96662e-07	254	289	438	0.000261269	0.000201045	1.3	1	0.727393	0	0.004	0.123594	0.901	0.971	No	No	No
ACAD10	OR51M1	PCARE	63	72	53	0.000134036	0.00576132	0.16	7	5.14235e-10	185	198	206	6.13178e-05	0.000201045	0.3	1	0.26288	0	0	0.123594	0.901	0.971	No	No	No
ACAD10	CFAP61	OR51M1	63	76	72	0.000192202	0.00576132	0.23	7	6.02968e-09	185	248	198	7.38195e-05	0.000201045	0.37	1	0.307323	0	0	0.123594	0.901	0.971	No	No	No
CFAP58	FNDC7	IDUA	61	81	56	0.000154267	0.00576132	0.19	7	1.34671e-09	144	266	167	5.19808e-05	0.000201045	0.26	1	0.227837	0	0	0.123594	0.901	0.971	No	No	No
COL16A1	FRAS1	IDUA	82	157	56	0.000401951	0.00576132	0.49	7	8.46024e-07	330	611	167	0.000273624	0.000201045	1.36	1	0.743645	0	0.005	0.123594	0.901	0.971	No	No	No
CES5A	RELN	SACS	59	69	104	0.000236051	0.00576132	0.29	7	2.42644e-08	171	285	392	0.000155242	0.000201045	0.77	1	0.53802	0	0	0.123594	0.901	0.971	No	Yes	No
ABCC2	DNAH14	GBGT1	84	69	64	0.000206814	0.00576132	0.25	7	9.91655e-09	289	243	172	9.81556e-05	0.000201045	0.49	1	0.386301	0	0	0.123594	0.901	0.971	No	No	No
DNAH2	OBSL1	VWA5B1	101	68	59	0.000225919	0.00576132	0.27	7	1.80401e-08	362	229	261	0.00017582	0.000201045	0.87	1	0.582973	0	0	0.123594	0.901	0.971	No	No	No
ABCA13	MYOM1	OR2G3	156	76	48	0.000317286	0.00576132	0.39	7	1.76589e-07	593	280	140	0.000188896	0.000201045	0.94	1	0.609239	0	0.001	0.123594	0.901	0.971	Yes	No	No
RNF213	UNC5B	VWDE	77	56	70	0.000168286	0.00576132	0.2	7	2.43934e-09	272	167	256	9.44948e-05	0.000201045	0.47	1	0.375022	0	0	0.123594	0.901	0.971	No	No	No
CES5A	DCHS1	FRAS1	59	89	157	0.000459635	0.00576132	0.56	7	2.03598e-06	171	289	611	0.000245368	0.000201045	1.22	1	0.70495	0	0.012	0.123594	0.901	0.971	No	No	No
CES5A	FLNB	HMCN1	59	121	129	0.00051345	0.00576132	0.62	7	4.17703e-06	171	438	485	0.000295185	0.000201045	1.47	1	0.769722	0	0.025	0.123594	0.901	0.971	No	No	No
ABCB5	HEATR5A	OR51M1	91	85	72	0.000310502	0.00576132	0.38	7	1.52881e-07	302	292	198	0.000141885	0.000201045	0.71	1	0.506281	0	0.001	0.123594	0.901	0.971	No	No	No
