## Supplementary Table 8 for "Oligogenic combinations of rare variants influence specific phenotypes in complex disorders"

### Sheet: Supp_Table_7
Supplementary Table 8 - Page 1 of 1
This page of the table shows the summary of the number and fraction of gene pairs among all the possible pairs of genes within HPO database that share 'Pheno_Count' number of common HPO phenotypes.
Row Explanations
Each row represents the number of common phenotypes between gene pairs observable within all possible pairs of genes within HPO along with the specific number and fraction of pairs sharing that many phenotypes
Column Explanations
Pheno_Count - Number of shared HPO phenotypes
Pheno_Count_Freq - Number of gene pairs within HPO database that share 'Pheno_Count' number of HPO phenotypes
Pheno_Count_Prop - Fraction of all gene pairs within HPO database that share 'Pheno_Count' number of HPO phenotypes
Pheno_Count	Pheno_Count_Freq	Pheno_Count_Prop
0	2946293	29.3138
1	3170283	31.5423
2	1235525	12.2927
3	719712	7.16068
4	488642	4.86168
5	350525	3.4875
6	257122	2.5582
7	190369	1.89405
8	144596	1.43864
9	110058	1.09501
10	85469	0.850363
11	66578	0.662409
12	52754	0.524869
13	41747	0.415356
14	32894	0.327275
15	25950	0.258186
16	20945	0.20839
17	17134	0.170473
18	14037	0.139659
19	11456	0.11398
20	9524	0.0947578
21	7478	0.0744014
22	6322	0.0628999
23	5281	0.0525426
24	4413	0.0439066
25	4051	0.0403049
26	3578	0.0355989
27	3567	0.0354894
28	2949	0.0293407
29	2441	0.0242864
30	1940	0.0193018
31	1493	0.0148544
32	1332	0.0132526
33	1070	0.0106458
34	1046	0.010407
35	1027	0.010218
36	1202	0.0119591
37	987	0.00982003
38	923	0.00918327
39	789	0.00785005
40	805	0.00800924
41	680	0.00676557
42	510	0.00507418
43	512	0.00509408
44	459	0.00456676
45	357	0.00355193
46	291	0.00289527
47	211	0.00209932
48	223	0.00221871
49	198	0.00196998
50	135	0.00134317
51	151	0.00150236
52	126	0.00125362
53	82	0.000815848
54	128	0.00127352
55	200	0.00198987
56	122	0.00121382
57	88	0.000875545
58	69	0.000686507
59	96	0.00095514
60	96	0.00095514
61	70	0.000696456
62	59	0.000587013
63	38	0.000378076
64	37	0.000368127
65	136	0.00135311
66	72	0.000716355
67	45	0.000447722
68	90	0.000895443
69	118	0.00117403
70	50	0.000497469
71	51	0.000507418
72	38	0.000378076
73	86	0.000855646
74	31	0.000308431
75	25	0.000248734
76	23	0.000228836
77	36	0.000358177
78	21	0.000208937
79	8	7.9595e-05
80	16	0.00015919
81	23	0.000228836
82	12	0.000119392
83	10	9.94937e-05
84	6	5.96962e-05
85	18	0.000179089
86	25	0.000248734
87	33	0.000328329
88	97	0.000965089
89	58	0.000577064
90	68	0.000676557
91	41	0.000407924
92	39	0.000388025
93	20	0.000198987
94	22	0.000218886
95	8	7.9595e-05
96	7	6.96456e-05
97	17	0.000169139
98	7	6.96456e-05
99	7	6.96456e-05
100	7	6.96456e-05
101	6	5.96962e-05
102	14	0.000139291
103	54	0.000537266
104	13	0.000129342
105	8	7.9595e-05
106	13	0.000129342
107	10	9.94937e-05
108	6	5.96962e-05
109	6	5.96962e-05
110	6	5.96962e-05
111	5	4.97469e-05
112	6	5.96962e-05
113	6	5.96962e-05
114	7	6.96456e-05
115	1	9.94937e-06
116	1	9.94937e-06
117	2	1.98987e-05
119	37	0.000368127
120	5	4.97469e-05
121	2	1.98987e-05
123	2	1.98987e-05
124	2	1.98987e-05
125	1	9.94937e-06
126	2	1.98987e-05
127	2	1.98987e-05
128	1	9.94937e-06
129	1	9.94937e-06
130	5	4.97469e-05
131	1	9.94937e-06
136	2	1.98987e-05
143	3	2.98481e-05
144	1	9.94937e-06
145	2	1.98987e-05
148	3	2.98481e-05
152	1	9.94937e-06
157	1	9.94937e-06
158	1	9.94937e-06
159	1	9.94937e-06
172	28	0.000278582
182	1	9.94937e-06
206	1	9.94937e-06
