## Supplementary Table 9 for "Oligogenic combinations of rare variants influence specific phenotypes in complex disorders"

### Sheet: Supp_Table_11
Supplementary Table 9 - Page 1 of 1
This page of the table shows the list of combinations with four constituent elements identified as significant by RareComb when assessing comorbid phenotypes
Row Explanations
Each row represents a gene/phenotype combination along with the metrics calculated by RareComb
Column Explanations
Item_1 - Name of the first item (genotype/phenotype) in the combination
Item_2 - Name of the second item (genotype/phenotype) in the combination
Item_3 - Name of the third item (genotype/phenotype) in the combination
Item_4 - Name of the fourth item (genotype/phenotype) in the combination
Obs_Count_Combo - Observed frequency of the cooccurring event within the combination
Pheno_Count - Number of phenotypes in the combination
Case_Obs_Count_I1 - Observed frequency of the individual gene 'Item_1'
Case_Obs_Count_I2 - Observed frequency of the individual gene 'Item_2'
Case_Obs_Count_I3 - Observed frequency of the individual gene 'Item_3'
Case_Obs_Count_I4 - Observed frequency of the individual gene 'Item_4'
Exp_Prob_Combo - Expected probability of the cooccurring event within the combination
Obs_Prob_Combo - Observed probability of the cooccurring event within the combination
pvalue_more - p-values from the one-tailed binomial test to evaluate if the observed frequency is greater than the expected frequency of cooccurring events
geno_only_pvalue_more - p-values from the one-tailed binomial test to evaluate if the observed frequency of genotypes alone is greater than the expected frequency
Adj_Pval_bonf - p-values of the combination adjusted for multiple testing using the 'Benjamini-Hochberg' method
Adj_Pval_BH - p-values of the combination adjusted for multiple testing using the 'bonferroni' method.
Item_1	Item_2	Item_3	Item_4	Obs_Count_Combo	Pheno_Count	Case_Obs_Count_I1	Case_Obs_Count_I2	Case_Obs_Count_I3	Case_Obs_Count_I4	Exp_Prob_Combo	Obs_Prob_Combo	pvalue_more	geno_only_pvalue_more	Adj_Pval_bonf	Adj_Pval_BH
ELMO3	ID	Anx_Dep_OCD	SZ	8	3	242	1215	1825	332	0.000121426	0.00129262	1.2926e-06	NA	0.005	0
ACSM3	ID	Anx_Dep_OCD	SZ	9	3	328	1215	1825	332	0.000164577	0.00145419	1.30007e-06	NA	0.005	0
PKHD1L1	ID	Anx_Dep_OCD	SZ	11	3	547	1215	1825	332	0.000274462	0.00177735	1.79858e-06	NA	0.008	0
FETUB	VWDE	ID	SZ	7	2	142	326	1215	332	1.27274e-05	0.00113104	3.47316e-12	9.3116e-25	0	0
FETUB	OR2C3	ID	Anx_Dep_OCD	6	2	142	58	1215	1825	1.24473e-05	0.000969462	2.71112e-10	1.79416e-10	0	0
FETUB	PKP1	ID	SZ	5	2	142	139	1215	332	5.4267e-06	0.000807885	3.45746e-10	4.98534e-12	0	0
ACSM4	FETUB	ID	SZ	5	2	148	142	1215	332	5.77807e-06	0.000807885	4.72286e-10	2.25477e-08	0	0
HEATR5A	PKP1	ID	SZ	6	2	377	139	1215	332	1.44075e-05	0.000969462	6.4526e-10	1.8426e-14	0	0
FETUB	HEATR5A	ID	SZ	6	2	142	377	1215	332	1.47185e-05	0.000969462	7.32253e-10	8.04151e-20	0	0
ACSM4	SGSH	ID	SZ	5	2	148	168	1215	332	6.83602e-06	0.000807885	1.08879e-09	5.32854e-15	0	0
TEX37	VWDE	ID	SZ	5	2	83	326	1215	332	7.43923e-06	0.000807885	1.65661e-09	4.05172e-14	0	0
TIMD4	VWDE	ID	SZ	5	2	98	326	1215	332	8.78367e-06	0.000807885	3.77532e-09	1.57475e-15	0	0
FETUB	IFT140	ID	SZ	5	2	142	227	1215	332	8.8623e-06	0.000807885	3.94576e-09	3.59031e-08	0	0
HMCN1	MCF2L	ID	SZ	6	2	614	116	1215	332	1.95821e-05	0.000969462	3.95793e-09	0.0458438	0	0
FETUB	PRX	ID	Anx_Dep_OCD	7	2	142	165	1215	1825	3.54103e-05	0.00113104	3.96539e-09	6.77206e-14	0	0
BOC	CES5A	ID	SZ	5	2	158	230	1215	332	9.99119e-06	0.000807885	7.14433e-09	1.80164e-10	0	0
ANTKMT	PRX	ID	Anx_Dep_OCD	6	2	87	165	1215	1825	2.1695e-05	0.000969462	7.23812e-09	5.07482e-10	0	0
COL4A4	DPEP3	ID	SZ	5	2	192	198	1215	332	1.0452e-05	0.000807885	8.92975e-09	0.0487032	0	0
FETUB	OR51M1	ID	SZ	5	2	142	270	1215	332	1.05411e-05	0.000807885	9.31255e-09	5.29187e-12	0	0
DNAH9	PKP1	ID	SZ	6	2	595	139	1215	332	2.27386e-05	0.000969462	9.54228e-09	2.6366e-08	0	0
PCDH12	SLC5A9	ID	SZ	5	2	191	202	1215	332	1.06076e-05	0.000807885	9.6069e-09	0.100863	0	0
DNAH9	FETUB	ID	SZ	6	2	595	142	1215	332	2.32294e-05	0.000969462	1.08185e-08	4.57622e-12	0	0
ANKRD22	RNF213	ID	SZ	5	2	115	349	1215	332	1.10346e-05	0.000807885	1.16767e-08	1.34241e-06	0	0
DOK7	HEATR5A	ID	SZ	6	2	231	377	1215	332	2.39434e-05	0.000969462	1.29246e-08	1.57511e-15	0	0
CLEC4F	OR51M1	ID	Anx_Dep_OCD	6	2	63	270	1215	1825	2.57076e-05	0.000969462	1.96165e-08	6.45763e-06	0	0
PKP1	VWDE	ID	SZ	5	2	139	326	1215	332	1.24585e-05	0.000807885	2.1266e-08	1.42823e-11	0	0
G6PC2	SLC5A9	ID	SZ	5	2	229	202	1215	332	1.2718e-05	0.000807885	2.35439e-08	0.13543	0	0
ARL5C	SIGLEC11	ID	Anx_Dep_OCD	5	2	55	155	1215	1825	1.2884e-05	0.000807885	2.50997e-08	2.78471e-10	0	0
MYOM2	TEX37	ID	SZ	5	2	567	83	1215	332	1.29388e-05	0.000807885	2.56305e-08	0.0853457	0	0
BSN	PPIC	ID	SZ	5	2	517	94	1215	332	1.33614e-05	0.000807885	3.0033e-08	0.1696	0	0
FETUB	UGGT2	ID	SZ	5	2	142	357	1215	332	1.39376e-05	0.000807885	3.69831e-08	0.00463818	0	0
C6orf201	PRX	ID	Anx_Dep_OCD	6	2	115	165	1215	1825	2.86773e-05	0.000969462	3.7211e-08	3.1084e-13	0	0
MPP5	PRX	ID	Anx_Dep_OCD	5	2	59	165	1215	1825	1.47127e-05	0.000807885	4.82828e-08	8.65068e-07	0	0
ANTKMT	LRRC24	ID	Anx_Dep_OCD	5	2	87	112	1215	1825	1.47263e-05	0.000807885	4.8503e-08	1.5297e-11	0	0
COL28A1	MFSD2B	ID	SZ	5	2	300	182	1215	332	1.50115e-05	0.000807885	5.33071e-08	0.38915	0	0
MYOM2	PRIMPOL	ID	SZ	6	2	567	198	1215	332	3.0866e-05	0.000969462	5.71874e-08	0.0726577	0	0
ATG2A	DPEP3	ID	SZ	5	2	283	198	1215	332	1.54058e-05	0.000807885	6.05619e-08	0.128017	0	0
CD180	FETUB	ID	Anx_Dep_OCD	5	2	73	142	1215	1825	1.56664e-05	0.000807885	6.57718e-08	3.38165e-13	0	0
ATP10B	IDUA	ID	SZ	5	2	263	223	1215	332	1.61248e-05	0.000807885	7.57947e-08	2.41066e-06	0	0
C9orf64	KIF27	ID	Anx_Dep_OCD	5	2	131	84	1215	1825	1.66306e-05	0.000807885	8.82233e-08	6.85316e-09	0	0
ATP10B	CES5A	ID	SZ	5	2	263	230	1215	332	1.66309e-05	0.000807885	8.82315e-08	8.44172e-05	0	0
DDX58	MYBBP1A	ID	SZ	6	2	347	352	1215	332	3.35818e-05	0.000969462	9.35008e-08	0.142073	0	0
HEATR5A	VWDE	ID	SZ	6	2	377	326	1215	332	3.37902e-05	0.000969462	9.69301e-08	4.44448e-19	0	0
FETUB	NXNL2	ID	Anx_Dep_OCD	5	2	142	81	1215	1825	1.73832e-05	0.000807885	1.09652e-07	1.84971e-12	0	0
DEF6	LRRC24	ID	Anx_Dep_OCD	5	2	103	112	1215	1825	1.74346e-05	0.000807885	1.11253e-07	1.88984e-11	0	0
COL6A3	OR10A5	ID	SZ	6	2	592	214	1215	332	3.48312e-05	0.000969462	1.15646e-07	1.42566e-07	0	0
ATAD3B	MYOM2	ID	SZ	6	2	224	567	1215	332	3.49191e-05	0.000969462	1.17355e-07	0.044549	0	0
FETUB	GNLY	ID	Anx_Dep_OCD	5	2	142	83	1215	1825	1.78124e-05	0.000807885	1.23602e-07	2.32396e-15	0.001	0
C6orf201	MYOM2	ID	SZ	5	2	115	567	1215	332	1.79272e-05	0.000807885	1.27561e-07	0.00287163	0.001	0
DNASE2B	MCMDC2	ID	Anx_Dep_OCD	5	2	85	141	1215	1825	1.81132e-05	0.000807885	1.34187e-07	0.00018716	0.001	0
CES5A	MYOM2	ID	SZ	6	2	230	567	1215	332	3.58545e-05	0.000969462	1.36848e-07	0.0033139	0.001	0
FETUB	SGSH	ID	Anx_Dep_OCD	6	2	142	168	1215	1825	3.60541e-05	0.000969462	1.41335e-07	3.27937e-17	0.001	0
MYOM2	TMC2	ID	SZ	5	2	567	119	1215	332	1.85508e-05	0.000807885	1.50859e-07	0.0522548	0.001	0
ANTKMT	FETUB	ID	Anx_Dep_OCD	5	2	87	142	1215	1825	1.86709e-05	0.000807885	1.55709e-07	6.12844e-13	0.001	0
NEK10	SGSH	ID	Anx_Dep_OCD	6	2	146	168	1215	1825	3.70697e-05	0.000969462	1.66076e-07	3.83459e-15	0.001	0
DNAH9	HEATR5A	ID	SZ	7	2	595	377	1215	332	6.16724e-05	0.00113104	1.67332e-07	1.30049e-12	0.001	0
DOCK2	MCMDC2	ID	Anx_Dep_OCD	5	2	90	141	1215	1825	1.91787e-05	0.000807885	1.77603e-07	0.00516278	0.001	0
CYP2C9	TEP1	ID	SZ	5	2	160	443	1215	332	1.94875e-05	0.000807885	1.92065e-07	5.13745e-08	0.001	0
CDON	DNAH10	ID	SZ	5	2	101	705	1215	332	1.95769e-05	0.000807885	1.96419e-07	0.000839698	0.001	0
DOCK2	NEK10	ID	Anx_Dep_OCD	5	2	90	146	1215	1825	1.98588e-05	0.000807885	2.1067e-07	7.53677e-05	0.001	0
IFT140	VWDE	ID	SZ	5	2	227	326	1215	332	2.03459e-05	0.000807885	2.37209e-07	4.48819e-10	0.001	0
HKDC1	OR10A5	ID	SZ	5	2	346	214	1215	332	2.03574e-05	0.000807885	2.37869e-07	0.000648856	0.001	0
BSN	MICAL2	ID	SZ	6	2	517	279	1215	332	3.96577e-05	0.000969462	2.45597e-07	0.314774	0.001	0
HEATR5A	PRIMPOL	ID	SZ	5	2	377	198	1215	332	2.05229e-05	0.000807885	2.47487e-07	0.00155409	0.001	0
OR5AU1	STAC	ID	Anx_Dep_OCD	5	2	142	96	1215	1825	2.06024e-05	0.000807885	2.52211e-07	5.98339e-07	0.001	0
DOK7	VWDE	ID	SZ	5	2	231	326	1215	332	2.07044e-05	0.000807885	2.58382e-07	1.38336e-12	0.001	0
OR2G3	OR5AU1	ID	Anx_Dep_OCD	6	2	188	142	1215	1825	4.03463e-05	0.000969462	2.71334e-07	2.68644e-21	0.001	0
DNAH6	NOP14	ID	SZ	5	2	284	269	1215	332	2.10041e-05	0.000807885	2.77204e-07	0.000457789	0.001	0
FAT1	VSX1	ID	Anx_Dep_OCD	10	2	657	181	1215	1825	0.000179722	0.00161577	2.90236e-07	0.0349139	0.001	0
GPATCH4	HEATR5A	ID	Anx_Dep_OCD	5	2	38	377	1215	1825	2.16512e-05	0.000807885	3.21552e-07	1.02969e-06	0.001	0
IGSF21	PRX	ID	Anx_Dep_OCD	6	2	168	165	1215	1825	4.18939e-05	0.000969462	3.37318e-07	1.6245e-11	0.001	0
OR51M1	SLC22A14	ID	Anx_Dep_OCD	6	2	270	103	1215	1825	4.20299e-05	0.000969462	3.43696e-07	2.9128e-07	0.001	0
FYB2	HSPG2	ID	Anx_Dep_OCD	10	2	153	793	1215	1825	0.000183367	0.00161577	3.47652e-07	0.0103708	0.001	0
OR5AU1	SLC22A14	ID	Anx_Dep_OCD	5	2	142	103	1215	1825	2.21046e-05	0.000807885	3.5583e-07	1.40085e-13	0.001	0
DEF6	OR5AU1	ID	Anx_Dep_OCD	5	2	103	142	1215	1825	2.21046e-05	0.000807885	3.5583e-07	6.69453e-10	0.001	0
HMCN1	TTC21B	ID	SZ	6	2	614	256	1215	332	4.32156e-05	0.000969462	4.03603e-07	0.26194	0.002	0
DNAH9	NINL	ID	SZ	5	2	595	139	1215	332	2.27386e-05	0.000807885	4.08541e-07	2.9407e-10	0.002	0
DNASE1	MTR	ID	Anx_Dep_OCD	5	2	149	102	1215	1825	2.29691e-05	0.000807885	4.29159e-07	0.000240225	0.002	0
ACSM4	MYOM2	ID	SZ	5	2	148	567	1215	332	2.30716e-05	0.000807885	4.38589e-07	0.142637	0.002	0
CFAP58	COL16A1	ID	SZ	5	2	205	412	1215	332	2.32211e-05	0.000807885	4.52643e-07	0.000425809	0.002	0
NEK10	VWDE	ID	Anx_Dep_OCD	7	2	146	326	1215	1825	7.19329e-05	0.00113104	4.65024e-07	1.13956e-13	0.002	0
OR11G2	PRX	ID	Anx_Dep_OCD	5	2	94	165	1215	1825	2.34406e-05	0.000807885	4.73907e-07	6.26133e-05	0.002	0
HMCN1	PKP1	ID	SZ	5	2	614	139	1215	332	2.34647e-05	0.000807885	4.76291e-07	0.000103072	0.002	0
HEATR5A	IFT140	ID	SZ	5	2	377	227	1215	332	2.35288e-05	0.000807885	4.8267e-07	1.98125e-05	0.002	0
ARVCF	FAT1	ID	SZ	6	2	248	657	1215	332	4.47971e-05	0.000969462	4.96575e-07	0.39756	0.002	0
COL6A2	IFT172	ID	SZ	5	2	450	192	1215	332	2.37545e-05	0.000807885	5.05684e-07	0.0279454	0.002	0
CES5A	HEATR5A	ID	SZ	5	2	230	377	1215	332	2.38397e-05	0.000807885	5.14596e-07	3.68966e-10	0.002	0
ARVCF	MYH13	ID	SZ	6	2	248	662	1215	332	4.5138e-05	0.000969462	5.18752e-07	0.124343	0.002	0
DNASE2B	OR2G3	ID	Anx_Dep_OCD	5	2	85	188	1215	1825	2.41509e-05	0.000807885	5.48194e-07	0.00141481	0.002	0
ABCC12	SLC5A9	ID	SZ	5	2	438	202	1215	332	2.43253e-05	0.000807885	5.6776e-07	0.000406896	0.002	0
HEATR5A	TEP1	ID	SZ	6	2	377	443	1215	332	4.59174e-05	0.000969462	5.72515e-07	2.95385e-16	0.002	0
DNAH10	GLDC	ID	SZ	6	2	705	241	1215	332	4.67131e-05	0.000969462	6.32022e-07	0.272998	0.003	0
PRX	TEP1	ID	Anx_Dep_OCD	8	2	165	443	1215	1825	0.00011047	0.00129262	6.43966e-07	9.29818e-11	0.003	0
GBP5	MYOM2	ID	SZ	5	2	161	567	1215	332	2.50981e-05	0.000807885	6.6124e-07	0.00133548	0.003	0
BIN1	FETUB	ID	Anx_Dep_OCD	5	2	117	142	1215	1825	2.51091e-05	0.000807885	6.62651e-07	1.50203e-12	0.003	0
COQ6	MCMDC2	ID	Anx_Dep_OCD	5	2	118	141	1215	1825	2.51454e-05	0.000807885	6.67327e-07	4.41956e-09	0.003	0
FASN	FAT1	ID	SZ	5	2	141	657	1215	332	2.54693e-05	0.000807885	7.10247e-07	0.0519419	0.003	0
DNAH10	EPB41L5	ID	SZ	5	2	705	132	1215	332	2.55856e-05	0.000807885	7.26177e-07	0.000201361	0.003	0
DNASE1	VARS	ID	Anx_Dep_OCD	6	2	149	214	1215	1825	4.819e-05	0.000969462	7.55897e-07	0.000919418	0.003	0
EFCAB7	MYBBP1A	ID	SZ	5	2	267	352	1215	332	2.58396e-05	0.000807885	7.61957e-07	0.266869	0.003	0
MYOM2	SCRN2	ID	SZ	5	2	567	166	1215	332	2.58776e-05	0.000807885	7.67418e-07	0.0129003	0.003	0
MTR	SGSH	ID	Anx_Dep_OCD	5	2	102	168	1215	1825	2.5898e-05	0.000807885	7.70375e-07	6.76848e-09	0.003	0
CAPN9	VWDE	ID	SZ	5	2	289	326	1215	332	2.59029e-05	0.000807885	7.71076e-07	3.33658e-14	0.003	0
ADGRV1	OR10A5	ID	SZ	6	2	822	214	1215	332	4.83635e-05	0.000969462	7.71667e-07	4.67379e-10	0.003	0
AGRN	RNF213	ID	SZ	6	2	505	349	1215	332	4.84562e-05	0.000969462	7.80199e-07	0.171582	0.003	0
CNTRL	PDE6A	ID	Anx_Dep_OCD	6	2	146	220	1215	1825	4.85437e-05	0.000969462	7.88326e-07	0.000984253	0.003	0
PCDHB13	PLEKHG3	ID	Anx_Dep_OCD	6	2	126	255	1215	1825	4.85588e-05	0.000969462	7.89737e-07	0.266264	0.003	0
EFCAB7	MYH13	ID	SZ	6	2	267	662	1215	332	4.85961e-05	0.000969462	7.93231e-07	0.133754	0.003	0
DEF6	SGSH	ID	Anx_Dep_OCD	5	2	103	168	1215	1825	2.61519e-05	0.000807885	8.07832e-07	2.40911e-11	0.003	0
COL16A1	DOK7	ID	SZ	5	2	412	231	1215	332	2.61663e-05	0.000807885	8.09988e-07	4.28298e-08	0.003	0
CAPN9	HMCN1	ID	SZ	6	2	289	614	1215	332	4.87864e-05	0.000969462	8.11233e-07	9.15782e-07	0.003	0
MYOM2	SGSH	ID	SZ	5	2	567	168	1215	332	2.61894e-05	0.000807885	8.13473e-07	0.0147024	0.003	0
GALNT11	STAC	ID	Anx_Dep_OCD	5	2	181	96	1215	1825	2.62607e-05	0.000807885	8.24319e-07	0.000166697	0.003	0
CEP126	LPA	ID	SZ	5	2	166	582	1215	332	2.65622e-05	0.000807885	8.71376e-07	0.0468154	0.004	0
ACSM4	FAT1	ID	SZ	5	2	148	657	1215	332	2.67337e-05	0.000807885	8.9909e-07	0.0772098	0.004	0
HEATR5A	PYGL	ID	SZ	5	2	377	258	1215	332	2.6742e-05	0.000807885	9.0044e-07	0.0496798	0.004	0
CMYA5	RNF32	ID	Anx_Dep_OCD	5	2	230	77	1215	1825	2.67655e-05	0.000807885	9.04302e-07	9.83863e-06	0.004	0
DNAH10	PKP1	ID	SZ	5	2	705	139	1215	332	2.69424e-05	0.000807885	9.33732e-07	0.000471279	0.004	0
MCMDC2	SLC37A3	ID	Anx_Dep_OCD	5	2	141	127	1215	1825	2.70633e-05	0.000807885	9.5427e-07	5.94812e-12	0.004	0
CEP295	PRX	ID	Anx_Dep_OCD	5	2	109	165	1215	1825	2.71811e-05	0.000807885	9.74645e-07	3.26855e-10	0.004	0
ABCC11	CAPN9	ID	SZ	5	2	344	289	1215	332	2.73331e-05	0.000807885	1.00141e-06	2.16779e-06	0.004	0
NLRP1	SLC22A14	ID	Anx_Dep_OCD	5	2	176	103	1215	1825	2.73973e-05	0.000807885	1.01289e-06	4.94518e-07	0.004	0
CEP295NL	NLRP1	ID	Anx_Dep_OCD	5	2	103	176	1215	1825	2.73973e-05	0.000807885	1.01289e-06	1.51708e-08	0.004	0
MYOM2	VWDE	ID	SZ	6	2	567	326	1215	332	5.08198e-05	0.000969462	1.02541e-06	0.247142	0.004	0
MYH13	PHYH	ID	SZ	5	2	662	151	1215	332	2.74832e-05	0.000807885	1.02842e-06	0.0244187	0.004	0
AHNAK	FETUB	ID	SZ	5	2	705	142	1215	332	2.75239e-05	0.000807885	1.03584e-06	1.10461e-10	0.004	0
CEP295	MEGF6	ID	Anx_Dep_OCD	5	2	109	168	1215	1825	2.76753e-05	0.000807885	1.06383e-06	6.23889e-05	0.004	0
COL6A2	VPS13D	ID	SZ	5	2	450	224	1215	332	2.77136e-05	0.000807885	1.07099e-06	0.0265761	0.004	0
LRRC24	PRX	ID	Anx_Dep_OCD	5	2	112	165	1215	1825	2.79292e-05	0.000807885	1.11208e-06	3.19759e-06	0.005	0
CES5A	TEP1	ID	SZ	5	2	230	443	1215	332	2.80133e-05	0.000807885	1.12843e-06	9.53791e-08	0.005	0
DHRS4.DHRS4L2	OR2G3	ID	Anx_Dep_OCD	5	2	99	188	1215	1825	2.81287e-05	0.000807885	1.15119e-06	3.1219e-15	0.005	0
AGRN	DNAH9	ID	SZ	7	2	505	595	1215	332	8.26116e-05	0.00113104	1.15705e-06	0.00961592	0.005	0
COL11A1	KEL	ID	Anx_Dep_OCD	6	2	318	108	1215	1825	5.19049e-05	0.000969462	1.15735e-06	0.00181598	0.005	0
ADGRV1	CES5A	ID	SZ	6	2	822	230	1215	332	5.19795e-05	0.000969462	1.16691e-06	7.30576e-12	0.005	0
C19orf57	OR5AU1	ID	Anx_Dep_OCD	5	2	133	142	1215	1825	2.85428e-05	0.000807885	1.23583e-06	4.54564e-09	0.005	0
MYOM2	THSD7B	ID	SZ	5	2	567	184	1215	332	2.86836e-05	0.000807885	1.26569e-06	0.130357	0.005	0
C9orf64	NEK10	ID	Anx_Dep_OCD	5	2	131	146	1215	1825	2.89056e-05	0.000807885	1.31393e-06	5.50227e-09	0.005	0
DNAH9	VWDE	ID	SZ	6	2	595	326	1215	332	5.33294e-05	0.000969462	1.35132e-06	8.4815e-18	0.006	0
ANTKMT	IDUA	ID	Anx_Dep_OCD	5	2	87	223	1215	1825	2.93212e-05	0.000807885	1.40814e-06	2.18337e-07	0.006	0
HSPG2	MYOM2	ID	SZ	8	2	793	567	1215	332	0.00012362	0.00129262	1.474e-06	0.176303	0.006	0
NLRP1	PPFIBP2	ID	Anx_Dep_OCD	5	2	176	112	1215	1825	2.97912e-05	0.000807885	1.52101e-06	0.00169768	0.006	0
COL4A4	MYOM2	ID	SZ	5	2	192	567	1215	332	2.99307e-05	0.000807885	1.55584e-06	0.0838679	0.006	0
ETV3L	OR6P1	ID	Anx_Dep_OCD	5	2	133	149	1215	1825	2.99499e-05	0.000807885	1.56068e-06	0.00176375	0.007	0
COQ6	SGSH	ID	Anx_Dep_OCD	5	2	118	168	1215	1825	2.99605e-05	0.000807885	1.56335e-06	9.43846e-09	0.007	0
MYBBP1A	MYOM2	ID	SZ	6	2	352	567	1215	332	5.48729e-05	0.000969462	1.59065e-06	0.0278466	0.007	0
ABCD4	CFAP100	ID	Anx_Dep_OCD	6	2	142	256	1215	1825	5.49396e-05	0.000969462	1.60172e-06	0.075405	0.007	0
FETUB	OR5AU1	ID	Anx_Dep_OCD	5	2	142	142	1215	1825	3.04743e-05	0.000807885	1.69761e-06	7.47127e-12	0.007	0
DIAPH3	TGM7	ID	Anx_Dep_OCD	7	2	245	237	1215	1825	8.7755e-05	0.00113104	1.71781e-06	0.153597	0.007	0
C8A	CAPN9	ID	Anx_Dep_OCD	7	2	202	289	1215	1825	8.8228e-05	0.00113104	1.77917e-06	4.95319e-05	0.007	0
FHL3	PLB1	ID	Anx_Dep_OCD	6	2	133	279	1215	1825	5.60807e-05	0.000969462	1.80112e-06	1.72007e-05	0.008	0
DPEP3	MYOM2	ID	SZ	5	2	198	567	1215	332	3.0866e-05	0.000807885	1.80593e-06	0.152517	0.008	0
EPHA8	VWDE	ID	SZ	5	2	345	326	1215	332	3.09221e-05	0.000807885	1.82187e-06	0.000141001	0.008	0
MCMDC2	NEK10	ID	Anx_Dep_OCD	5	2	141	146	1215	1825	3.11121e-05	0.000807885	1.8767e-06	4.43434e-16	0.008	0
COL6A3	RNF213	ID	SZ	6	2	592	349	1215	332	5.68041e-05	0.000969462	1.9377e-06	0.000607847	0.008	0
FETUB	NEK10	ID	Anx_Dep_OCD	5	2	142	146	1215	1825	3.13327e-05	0.000807885	1.942e-06	1.26201e-11	0.008	0
ADGRV1	NINL	ID	SZ	5	2	822	139	1215	332	3.14137e-05	0.000807885	1.9664e-06	2.99123e-07	0.008	0
DNAH9	RNF213	ID	SZ	6	2	595	349	1215	332	5.70919e-05	0.000969462	1.99435e-06	2.3137e-05	0.008	0
AKAP11	UBA7	ID	Anx_Dep_OCD	6	2	244	155	1215	1825	5.71582e-05	0.000969462	2.00758e-06	1.893e-06	0.008	0
AHNAK2	SCIN	ID	SZ	5	2	845	136	1215	332	3.15957e-05	0.000807885	2.02214e-06	4.8949e-11	0.008	0
HMCN1	NOD2	ID	SZ	5	2	614	188	1215	332	3.17365e-05	0.000807885	2.0661e-06	0.888017	0.009	0
FLG	PKHD1	ID	SZ	7	2	583	566	1215	332	9.0723e-05	0.00113104	2.13392e-06	0.324207	0.009	0
DNASE1	FETUB	ID	Anx_Dep_OCD	5	2	149	142	1215	1825	3.19766e-05	0.000807885	2.1428e-06	6.71726e-07	0.009	0
FETUB	OR51M1	ID	Anx_Dep_OCD	6	2	142	270	1215	1825	5.79441e-05	0.000969462	2.16999e-06	5.29187e-12	0.009	0
ALDH1L1	COL6A3	ID	SZ	5	2	197	592	1215	332	3.20642e-05	0.000807885	2.17135e-06	0.000275425	0.009	0
ADGRV1	FETUB	ID	SZ	5	2	822	142	1215	332	3.20917e-05	0.000807885	2.18037e-06	6.7355e-10	0.009	0
COL6A3	DPEP3	ID	SZ	5	2	592	198	1215	332	3.2227e-05	0.000807885	2.22516e-06	0.0112771	0.009	0
COL6A3	PRIMPOL	ID	SZ	5	2	592	198	1215	332	3.2227e-05	0.000807885	2.22516e-06	0.0112771	0.009	0
AHNAK2	PKP1	ID	SZ	5	2	845	139	1215	332	3.22927e-05	0.000807885	2.24718e-06	4.11665e-12	0.009	0
IFIH1	OBSCN	ID	SZ	6	2	186	1142	1215	332	5.83998e-05	0.000969462	2.26897e-06	0.145536	0.009	0
