## Supplementary Table 10 for "Oligogenic combinations of rare variants influence specific phenotypes in complex disorders"

### Sheet: Supp_Table_12
Supplementary Table 10 - Page 1 of 1
This page of the table shows the list of combinations with five constituent elements identified as significant by RareComb when assessing comorbid phenotypes
Row Explanations
Each row represents a gene/phenotype combination along with the metrics calculated by RareComb
Column Explanations
Item_1 - Name of the first item (genotype/phenotype) in the combination
Item_2 - Name of the second item (genotype/phenotype) in the combination
Item_3 - Name of the third item (genotype/phenotype) in the combination
Item_4 - Name of the fourth item (genotype/phenotype) in the combination
Item_5 - Name of the fifth item (genotype/phenotype) in the combination
Obs_Count_Combo - Observed frequency of the cooccurring event within the combination
Pheno_Count - Number of phenotypes in the combination
Case_Obs_Count_I1 - Observed frequency of the individual gene 'Item_1'
Case_Obs_Count_I2 - Observed frequency of the individual gene 'Item_2'
Case_Obs_Count_I3 - Observed frequency of the individual gene 'Item_3'
Case_Obs_Count_I4 - Observed frequency of the individual gene 'Item_4'
Case_Obs_Count_I5 - Observed frequency of the individual gene 'Item_5'
Exp_Prob_Combo - Expected probability of the cooccurring event within the combination
Obs_Prob_Combo - Observed probability of the cooccurring event within the combination
pvalue_more - p-values from the one-tailed binomial test to evaluate if the observed frequency is greater than the expected frequency of cooccurring events
geno_only_pvalue_more - p-values from the one-tailed binomial test to evaluate if the observed frequency of genotypes alone is greater than the expected frequency
Adj_Pval_bonf - p-values of the combination adjusted for multiple testing using the 'Benjamini-Hochberg' method
Adj_Pval_BH - p-values of the combination adjusted for multiple testing using the 'bonferroni' method.
Item_1	Item_2	Item_3	Item_4	Item_5	Obs_Count_Combo	Pheno_Count	Case_Obs_Count_I1	Case_Obs_Count_I2	Case_Obs_Count_I3	Case_Obs_Count_I4	Case_Obs_Count_I5	Exp_Prob_Combo	Obs_Prob_Combo	pvalue_more	geno_only_pvalue_more	Adj_Pval_bonf	Adj_Pval_BH
DNAH9	HEATR5A	PKP1	ID	SZ	6	2	595	377	139	1215	332	1.38511e-06	0.000969462	5.45833e-16	7.41993e-20	0	0
DOCK2	MCMDC2	NEK10	ID	Anx_Dep_OCD	5	2	90	141	146	1215	1825	4.5243e-07	0.000807885	1.42877e-15	1.17424e-13	0	0
FETUB	IFT140	VWDE	ID	SZ	5	2	142	227	326	1215	332	4.66814e-07	0.000807885	1.67068e-15	1.1978e-19	0	0
ANTKMT	FETUB	PRX	ID	Anx_Dep_OCD	5	2	87	142	165	1215	1825	4.97769e-07	0.000807885	2.30275e-15	2.28169e-13	0	0
FETUB	HEATR5A	IFT140	ID	SZ	5	2	142	377	227	1215	332	5.39843e-07	0.000807885	3.45421e-15	6.08965e-14	0	0
FETUB	PRX	TEP1	ID	Anx_Dep_OCD	6	2	142	165	443	1215	1825	2.53462e-06	0.000969462	2.03695e-14	4.56797e-13	0	0
FETUB	HEATR5A	VWDE	ID	SZ	5	2	142	377	326	1215	332	7.75281e-07	0.000807885	2.10756e-14	1.71324e-29	0	0
OR51M1	OR5AU1	SLC22A14	ID	Anx_Dep_OCD	5	2	270	142	103	1215	1825	9.64331e-07	0.000807885	6.2689e-14	3.38017e-17	0	0
NLRP1	OR51M1	SLC22A14	ID	Anx_Dep_OCD	5	2	176	270	103	1215	1825	1.19523e-06	0.000807885	1.83146e-13	5.40734e-09	0	0
DNAH9	FETUB	VWDE	ID	SZ	5	2	595	142	326	1215	332	1.22359e-06	0.000807885	2.059e-13	3.05304e-25	0	0
HEATR5A	IFT140	VWDE	ID	SZ	5	2	377	227	326	1215	332	1.23936e-06	0.000807885	2.19497e-13	6.33293e-18	0	0
DNAH9	FETUB	HEATR5A	ID	SZ	5	2	595	142	377	1215	332	1.41501e-06	0.000807885	4.25447e-13	4.52994e-21	0	0
AHNAK2	FETUB	OR2C3	ID	Anx_Dep_OCD	5	2	845	142	58	1215	1825	1.69946e-06	0.000807885	1.06161e-12	5.02161e-13	0	0
DNASE1	IDUA	VARS	ID	Anx_Dep_OCD	5	2	149	223	214	1215	1825	1.73637e-06	0.000807885	1.18179e-12	1.27753e-09	0	0
COL6A3	HEATR5A	PRIMPOL	ID	SZ	5	2	592	377	198	1215	332	1.96309e-06	0.000807885	2.18036e-12	3.98072e-09	0	0
NEK10	OR2G3	VWDE	ID	Anx_Dep_OCD	5	2	146	188	326	1215	1825	2.18507e-06	0.000807885	3.72096e-12	2.03513e-22	0	0
FETUB	OBSCN	OR2C3	ID	Anx_Dep_OCD	5	2	142	1142	58	1215	1825	2.29678e-06	0.000807885	4.77173e-12	8.59091e-09	0	0
FETUB	OBSCN	PRX	ID	Anx_Dep_OCD	6	2	142	1142	165	1215	1825	6.53394e-06	0.000969462	5.85268e-12	7.83715e-13	0	0
ADGRV1	DNAH9	FETUB	ID	SZ	5	2	822	595	142	1215	332	3.08524e-06	0.000807885	2.07855e-11	1.17217e-13	0	0
DNAH9	HEATR5A	VWDE	ID	SZ	5	2	595	377	326	1215	332	3.24854e-06	0.000807885	2.68776e-11	9.112e-27	0	0
CAPN9	NLRP1	OR51M1	ID	Anx_Dep_OCD	5	2	289	176	270	1215	1825	3.3536e-06	0.000807885	3.14971e-11	4.90711e-09	0	0
NLRP1	OBSCN	PPFIBP2	ID	Anx_Dep_OCD	5	2	176	1142	112	1215	1825	5.4971e-06	0.000807885	3.68629e-10	3.46069e-05	0	0
AHNAK2	FETUB	OR2G3	ID	Anx_Dep_OCD	5	2	845	142	188	1215	1825	5.50858e-06	0.000807885	3.72472e-10	6.34753e-21	0	0
AHNAK2	IGSF21	PRX	ID	Anx_Dep_OCD	5	2	845	168	165	1215	1825	5.71988e-06	0.000807885	4.49114e-10	2.65557e-16	0	0
MYO18A	OR51M1	OTOG	ID	Anx_Dep_OCD	5	2	285	270	351	1215	1825	6.59557e-06	0.000807885	9.11439e-10	6.27862e-08	0	0
OBSCN	OR2G3	OR5AU1	ID	Anx_Dep_OCD	5	2	1142	188	142	1215	1825	7.44473e-06	0.000807885	1.66269e-09	2.68531e-17	0	0
AHNAK2	FETUB	OR51M1	ID	Anx_Dep_OCD	5	2	845	142	270	1215	1825	7.91126e-06	0.000807885	2.24777e-09	3.36608e-18	0	0
CD109	NUDT16	OBSCN	ID	Anx_Dep_OCD	5	2	231	131	1142	1215	1825	8.43891e-06	0.000807885	3.09581e-09	4.32285e-08	0	0
DNASE1	OBSCN	VARS	ID	Anx_Dep_OCD	5	2	149	1142	214	1215	1825	8.89207e-06	0.000807885	4.01186e-09	6.07988e-05	0	0
OBSCN	PRX	TEP1	ID	Anx_Dep_OCD	6	2	1142	165	443	1215	1825	2.03841e-05	0.000969462	5.01437e-09	2.73393e-12	0	0
AHNAK2	FREM2	NEK10	ID	Anx_Dep_OCD	5	2	845	333	146	1215	1825	1.00321e-05	0.000807885	7.29014e-09	2.09026e-07	0	0
ABCC2	AHNAK2	FETUB	ID	Anx_Dep_OCD	5	2	373	845	142	1215	1825	1.09293e-05	0.000807885	1.11361e-08	8.65575e-21	0	0
FREM2	NUDT16	OBSCN	ID	Anx_Dep_OCD	5	2	333	131	1142	1215	1825	1.21652e-05	0.000807885	1.89064e-08	1.46635e-08	0	0
DNAH3	HEATR5A	NLRP1	ID	Anx_Dep_OCD	5	2	753	377	176	1215	1825	1.22007e-05	0.000807885	1.91808e-08	1.20125e-06	0	0
FRAS1	OR51M1	SSUH2	ID	Anx_Dep_OCD	5	2	768	270	243	1215	1825	1.23046e-05	0.000807885	2.00007e-08	1.54852e-10	0	0
ABCA13	PCDHA1	PCDHA8	ID	Anx_Dep_OCD	5	2	749	218	315	1215	1825	1.25599e-05	0.000807885	2.21342e-08	2.01274e-10	0	0
FREM2	NEK10	OBSCN	ID	Anx_Dep_OCD	5	2	333	146	1142	1215	1825	1.35581e-05	0.000807885	3.22779e-08	5.18638e-09	0	0
HSPG2	PRX	TEP1	ID	Anx_Dep_OCD	5	2	793	165	443	1215	1825	1.41546e-05	0.000807885	3.99081e-08	0.000179328	0	0
ARHGAP21	COL28A1	OBSCN	ID	Anx_Dep_OCD	5	2	170	300	1142	1215	1825	1.42224e-05	0.000807885	4.08589e-08	6.24796e-07	0	0
DNAH14	MROH9	OBSCN	ID	Anx_Dep_OCD	5	2	312	175	1142	1215	1825	1.52263e-05	0.000807885	5.71686e-08	1.20059e-06	0	0
FBP2	LAMA5	UNC13B	ID	Anx_Dep_OCD	5	2	250	665	384	1215	1825	1.55894e-05	0.000807885	6.41974e-08	0.00729312	0	0
AHNAK2	FETUB	OBSCN	ID	Anx_Dep_OCD	6	2	845	142	1142	1215	1825	3.34617e-05	0.000969462	9.15695e-08	5.78824e-20	0	0
AHNAK2	OR2G3	TEP1	ID	Anx_Dep_OCD	5	2	845	188	443	1215	1825	1.71852e-05	0.000807885	1.03653e-07	5.04973e-26	0	0
OBSCN	OR2G3	TMPRSS9	ID	Anx_Dep_OCD	5	2	1142	188	330	1215	1825	1.73011e-05	0.000807885	1.07132e-07	1.3277e-15	0	0
FETUB	OBSCN	TEP1	ID	Anx_Dep_OCD	5	2	142	1142	443	1215	1825	1.75426e-05	0.000807885	1.14679e-07	2.07648e-11	0	0
AHNAK2	FETUB	HMCN1	ID	Anx_Dep_OCD	5	2	845	142	614	1215	1825	1.79908e-05	0.000807885	1.29795e-07	3.04848e-11	0	0
COL28A1	DNAH2	PKHD1L1	ID	Anx_Dep_OCD	5	2	300	463	547	1215	1825	1.85535e-05	0.000807885	1.50968e-07	0.00433195	0	0
ABCC11	CAPN9	FRAS1	ID	Anx_Dep_OCD	5	2	344	289	768	1215	1825	1.86447e-05	0.000807885	1.54639e-07	3.65765e-09	0	0
DYSF	FRAS1	OBSL1	ID	Anx_Dep_OCD	5	2	353	768	297	1215	1825	1.96621e-05	0.000807885	2.00643e-07	6.9517e-05	0	0
AHNAK2	OBSCN	PRX	ID	Anx_Dep_OCD	6	2	845	1142	165	1215	1825	3.88815e-05	0.000969462	2.19028e-07	5.40708e-13	0	0
AHNAK2	HHIP	OBSCN	ID	Anx_Dep_OCD	5	2	845	85	1142	1215	1825	2.00299e-05	0.000807885	2.1971e-07	1.81768e-11	0	0
AHNAK2	LRP2	PRX	ID	Anx_Dep_OCD	5	2	845	597	165	1215	1825	2.0326e-05	0.000807885	2.36078e-07	1.36265e-20	0	0
HMCN1	MYO1H	TMPRSS9	ID	Anx_Dep_OCD	5	2	614	411	330	1215	1825	2.03358e-05	0.000807885	2.36635e-07	7.94411e-08	0	0
HEATR5A	PLEC	UROC1	ID	Anx_Dep_OCD	5	2	377	934	245	1215	1825	2.10664e-05	0.000807885	2.81255e-07	0.000552102	0	0
DYSF	FLNB	TEP1	ID	Anx_Dep_OCD	5	2	353	559	443	1215	1825	2.13465e-05	0.000807885	3.00023e-07	2.73541e-05	0	0
DNAH3	OBSCN	PLA2G4F	ID	Anx_Dep_OCD	5	2	753	1142	104	1215	1825	2.18389e-05	0.000807885	3.35411e-07	0.0318584	0	0
ABCA13	AHNAK2	FETUB	ID	Anx_Dep_OCD	5	2	749	845	142	1215	1825	2.19464e-05	0.000807885	3.43557e-07	6.12098e-22	0	0
FAT1	MYH7B	NRAP	ID	Anx_Dep_OCD	6	2	657	833	319	1215	1825	4.26322e-05	0.000969462	3.73141e-07	2.33534e-05	0	0
ADGRV1	AHNAK2	FETUB	ID	Anx_Dep_OCD	5	2	822	845	142	1215	1825	2.40854e-05	0.000807885	5.40977e-07	8.27212e-20	0	0
HMCN1	NEK10	OBSCN	ID	Anx_Dep_OCD	5	2	614	146	1142	1215	1825	2.49991e-05	0.000807885	6.48624e-07	2.6147e-08	0	0
ABCA13	AHNAK2	PRX	ID	Anx_Dep_OCD	5	2	749	845	165	1215	1825	2.55011e-05	0.000807885	7.14578e-07	2.8848e-14	0	0
DNAH2	FRAS1	OBSL1	ID	Anx_Dep_OCD	5	2	463	768	297	1215	1825	2.57891e-05	0.000807885	7.54725e-07	3.97654e-08	0	0
ABCA13	DNAH3	PCDHA1	ID	Anx_Dep_OCD	5	2	749	753	218	1215	1825	3.00241e-05	0.000807885	1.57951e-06	0.106487	0	0
ALX1	DNAH3	OBSCN	ID	Anx_Dep_OCD	6	2	288	753	1142	1215	1825	6.0477e-05	0.000969462	2.76792e-06	0.0326848	0	0
ALDH1L1	HMCN1	OBSCN	ID	Anx_Dep_OCD	5	2	197	614	1142	1215	1825	3.37316e-05	0.000807885	2.77397e-06	0.00128351	0	0
AHNAK2	NEK10	OBSCN	ID	Anx_Dep_OCD	5	2	845	146	1142	1215	1825	3.44043e-05	0.000807885	3.05126e-06	2.5309e-13	0	0
ABCA13	OBSCN	PRX	ID	Anx_Dep_OCD	5	2	749	1142	165	1215	1825	3.44642e-05	0.000807885	3.07699e-06	0.000451167	0	0
MYO1H	OBSCN	TMPRSS9	ID	Anx_Dep_OCD	5	2	411	1142	330	1215	1825	3.78232e-05	0.000807885	4.81503e-06	5.98354e-08	0.001	0
AHNAK2	OBSCN	ZNF846	ID	Anx_Dep_OCD	5	2	845	1142	165	1215	1825	3.88815e-05	0.000807885	5.49754e-06	9.09173e-08	0.001	0
ADGRV1	AHNAK2	CES5A	ID	Anx_Dep_OCD	5	2	822	845	230	1215	1825	3.90115e-05	0.000807885	5.58634e-06	1.1171e-23	0.001	0
FRAS1	SACS	VWF	ID	Anx_Dep_OCD	5	2	768	496	430	1215	1825	3.99989e-05	0.000807885	6.29804e-06	0.00158559	0.001	0
DNAH2	FRAS1	TRIOBP	ID	Anx_Dep_OCD	5	2	463	768	482	1215	1825	4.18529e-05	0.000807885	7.82476e-06	0.0164735	0.001	0
ABCA13	FRAS1	PCDHA8	ID	Anx_Dep_OCD	5	2	749	768	315	1215	1825	4.42477e-05	0.000807885	1.02086e-05	0.000407887	0.001	0
HSPG2	MICAL2	MYH7B	ID	Anx_Dep_OCD	5	2	793	279	833	1215	1825	4.50048e-05	0.000807885	1.10695e-05	0.000480606	0.001	0
ADGRV1	AHNAK2	OR51M1	ID	Anx_Dep_OCD	5	2	822	845	270	1215	1825	4.57962e-05	0.000807885	1.20287e-05	1.08752e-18	0.001	0
HMCN1	MAN2B2	OBSCN	ID	Anx_Dep_OCD	5	2	614	309	1142	1215	1825	5.2909e-05	0.000807885	2.38738e-05	1.44731e-07	0.003	0
HMCN1	OBSCN	TMPRSS9	ID	Anx_Dep_OCD	5	2	614	1142	330	1215	1825	5.65048e-05	0.000807885	3.25625e-05	1.90283e-05	0.003	0
OBSCN	SACS	VWF	ID	Anx_Dep_OCD	5	2	1142	496	430	1215	1825	5.94775e-05	0.000807885	4.1444e-05	0.00240257	0.004	0
FLNB	HELZ2	OBSCN	ID	Anx_Dep_OCD	5	2	559	418	1142	1215	1825	6.51615e-05	0.000807885	6.35404e-05	0.00545622	0.007	0
ABCA4	DNAH10	MC1R	ID	Anx_Dep_OCD	5	2	633	705	605	1215	1825	6.59303e-05	0.000807885	6.71145e-05	0.557604	0.007	0
ABCA13	OBSCN	TMPRSS9	ID	Anx_Dep_OCD	5	2	749	1142	330	1215	1825	6.89285e-05	0.000807885	8.25549e-05	9.21683e-07	0.009	0
ABCA13	FREM2	OBSCN	ID	Anx_Dep_OCD	5	2	749	333	1142	1215	1825	6.95551e-05	0.000807885	8.61007e-05	1.1172e-05	0.009	0
